# Restoring Antibiotic Sensitivity via Metabolic Pathway Manipulation in *Pseudomonas aeruginosa*

**DOI:** 10.64898/2026.10.01.755869

**Authors:** Hannah M. Doherty, Jennifer van der Laan, Daniel Martínez-Martínez, Theresa Fink, Katharina Stanzel, Huda Ahmad, Leonie Helfer, Ivan Andrew, Laurence Game, Iliyana Kaneva, Alex Montoya, Holger Kramer, João Mokochinski, Susanne Brodesser, Ignacio Sottorff, Erwin Bohn, Tobias Bollenbach, Manuel Banzhaf, Filipe Cabreiro

## Abstract

Stopping antimicrobial multidrug resistance (AMR) is essential to maintain the efficacy of current treatments and sustain modern medicine, but current control relies on a coordinated One Health approach involving stewardship, infection prevention and other control measures, without direct actionable mechanisms against resistance itself. Here, integrating proteomics and metabolomics with high-throughput *Caenorhabditis elegans* infection models, we show that unique synergy of biotin biosynthesis inhibition with metformin uncouples virulence from bacterial viability shutting down major *Pseudomonas aeruginosa* (PA) virulence mechanisms that impair host survival. Under directed evolution induced by central carbon metabolic stress, laboratory and clinical PA strain isolates acquire mutations in the MexAB-OprM multidrug efflux pump, leading to reversal of the AMR phenotype and restored susceptibility to multiple legacy and last-resort antibiotics such as meropenem. Our findings reveal a previously unexploited vulnerability in PA, its co-dependence on biotin biosynthesis and energy metabolism for virulence and resistance. This work establishes a conceptual framework in which metabolic co-targeting can abolish pathogenesis and drive reversal of antimicrobial resistance. It lays the foundation for first-in-class, non-antibiotic PA-selective anti-virulence and resistance-reversing therapies, key to extending the lifesaving duration of existing antibiotics.
