## Extended Data Table 1 for "Restoring Antibiotic Sensitivity via Metabolic Pathway Manipulation in *Pseudomonas aeruginosa*"

### Sheet: Survival Stats
C. elegans survival data:
All C. elegans survival assays were performed at 25°C starting at young adult stage. Within each experimental replicate, 3 independent populations of approximately 30-75 worms were included per condition. Only visible dead worms were counted and included as worms often escaped experimental conditions or degraded rapidly. Death curves represent pooled data for multiple replicates of the same exper…
Media Survival
Group name	Mean survival (hours)	n Dead	% Increase treatment	% Increase genotype	p (log rank) treatment	p (log rank) genotype	p (CPH)	Bacteria from young adult	Supplement	Bacteria from L1	Genotype	Figure
NGM (PA14) - Replicate 1
0 mM	47,88	116	-	-	<0,0001	-	-	PA14	-	OP50	N2	1a
50 mM	55,09	88	15,06	-				PA14	50 mM metformin	OP50	N2	1a
NGM (PA14) - Replicate 2
0 mM	46,29	141	-	-	<0,0001	-	-	PA14	-	OP50	N2	1a
50 mM	57,86	104	24,99	-				PA14	50 mM metformin	OP50	N2	1a
NGM (PA14) - Replicate 3
0 mM	47,73	137	-	-	<0,0001	-	-	PA14	-	OP50	N2	1a
50 mM	57,77	87	21,03	-				PA14	50 mM metformin	OP50	N2	1a
SK (PA14) - Replicate 1
0 mM	45,68	123	-	-	<0,0001	-	-	PA14	-	OP50	N2	1a
50 mM	54,2	123	18,65	-				PA14	50 mM metformin	OP50	N2	1a
SK (PA14) - Replicate 2
0 mM	46,87	125	-	-	<0,0001	-	-	PA14	-	OP50	N2	1a
50 mM	54,25	114	15,75	-				PA14	50 mM metformin	OP50	N2	1a
SK (PA14) - Replicate 3
0 mM	48,01	134	-	-	<0,0001	-	-	PA14	-	OP50	N2	1a
50 mM	52,27	111	8,87	-				PA14	50 mM metformin	OP50	N2	1a
LB-NGM (PA14) - Replicate 1
0 mM	46,18	126	-	-	0,046	-	-	PA14	-	OP50	N2	1a
50 mM	43,98	121	-4,76	-				PA14	50 mM metformin	OP50	N2	1a
LB-NGM (PA14) - Replicate 2
0 mM	46,28	105	-	-	0,0641	-	-	PA14	-	OP50	N2	1a
50 mM	43,87	85	-5,21	-				PA14	50 mM metformin	OP50	N2	1a
LB-NGM (PA14) - Replicate 3
0 mM	43,73	109	-	-	0,8915	-	-	PA14	-	OP50	N2	1a
50 mM	43,38	95	-0,80	-				PA14	50 mM metformin	OP50	N2	1a
NGM versus LB-NGM - Pooled
NGM + 0 mM	47,26	394	-	-	<0,0001	-	<0,0001	PA14	-	OP50	N2	1a
NGM + 50 mM	56,96	279	20,52	-				PA14	50 mM metformin	OP50	N2	1a
LB-NGM + 0 mM	45,43	340	-	-	0,0223	-		PA14	-	OP50	N2	1a
LB-NGM + 50 mM	43,76	301	-3,68	-				PA14	50 mM metformin	OP50	N2	1a
NGM versus SK - Pooled
NGM + 0 mM	47,26	394	-	-	<0,0001	-	0,2334	PA14	-	OP50	N2	1a
NGM + 50 mM	56,96	279	20,52	-				PA14	50 mM metformin	OP50	N2	1a
SK + 0 mM	46,89	382	-	-	<0,0001	-		PA14	-	OP50	N2	1a
SK + 50 mM	53,6	348	14,31	-				PA14	50 mM metformin	OP50	N2	1a
LB-NGM versus SK - Pooled
LB-NGM + 0 mM	45,43	340	-	-	0,0223	-	<0,0001	PA14	-	OP50	N2	1a
LB-NGM + 50 mM	43,76	301	-3,68	-				PA14	50 mM metformin	OP50	N2	1a
SK + 0 mM	46,89	382	-	-	<0,0001	-		PA14	-	OP50	N2	1a
SK + 50 mM	53,6	348	14,31	-				PA14	50 mM metformin	OP50	N2	1a
Transposon Insertion Mutant Survivals (in LG-NGM)
Group name	Mean survival (days)	n Dead	% Increase treatment	% Increase genotype	p (log rank) treatment	p (log rank) genotype	p (CPH)	Bacteria from young adult	Supplement	Bacteria from L1	Genotype	Figure
Tn::iscS and Tn::cysG - Replicate 1
0 mM	2,42	69	-	-	0,662	-	-	PA14	-	OP50	N2	S2h-i
50 mM	2,44	32	0,83	-				PA14	50 mM metformin	OP50	N2	S2h-i
0 mM	2,75	61	-	13,64	0,8524	0,0013		Tn::iscS	-	OP50	N2	S2h
50 mM	2,61	28	-5,09	6,97		0,2271		Tn::iscS	50 mM metformin	OP50	N2	S2h
0 mM	2,67	63	-	10,33	0,2794	0,0117		Tn::cysG	-	OP50	N2	S2i
50 mM	2,8	25	4,87	14,75		0,0494		Tn::cysG	50 mM metformin	OP50	N2	S2i
Tn::iscS and Tn::cysG - Replicate 2
0 mM	1,92	13	-	-	0,2471	-	-	PA14	-	OP50	N2	S2h-i
50 mM	1,68	28	-12,50	-				PA14	50 mM metformin	OP50	N2	S2h-i
0 mM	2,28	25	-	18,75	0,7044	0,1643		Tn::iscS	-	OP50	N2	S2h
50 mM	2,13	15	-6,58	26,79		0,0524		Tn::iscS	50 mM metformin	OP50	N2	S2h
0 mM	2,16	37	-	12,50	0,9557	0,3284		Tn::cysG	-	OP50	N2	S2i
50 mM	2,18	34	0,93	29,76		0,0032		Tn::cysG	50 mM metformin	OP50	N2	S2i
Tn::iscS and Tn::cysG - Replicate 3
0 mM	1,92	51	-	-	0,1736	-	-	PA14	-	OP50	N2	S2h-i
50 mM	2,01	74	4,69	-				PA14	50 mM metformin	OP50	N2	S2h-i
0 mM	2,22	27	-	15,63	0,4577	0,0087		Tn::iscS	-	OP50	N2	S2h
50 mM	2,38	26	7,21	18,41		0,0002		Tn::iscS	50 mM metformin	OP50	N2	S2h
0 mM	1,96	23	-	2,08	0,5057	0,7186		Tn::cysG	-	OP50	N2	S2i
50 mM	2,03	30	3,57	1,00		0,712		Tn::cysG	50 mM metformin	OP50	N2	S2i
Tn::iscS and Tn::cysG - Pooled
0 mM	2,18	133	-	-	0,0497	-	-	PA14	-	OP50	N2	S2h-i
50 mM	2,04	134	-6,42	-				PA14	50 mM metformin	OP50	N2	S2h-i
0 mM	2,52	113	-	15,60	0,569	<0,0001	0,6568	Tn::iscS	-	OP50	N2	S2h
50 mM	2,42	69	-3,97	18,63		<0,0001		Tn::iscS	50 mM metformin	OP50	N2	S2h
0 mM	2,38	123	-	9,17	0,462	0,0061	0,6748	Tn::cysG	-	OP50	N2	S2i
50 mM	2,3	89	-3,36	12,75		0,0013		Tn::cysG	50 mM metformin	OP50	N2	S2i
Tn::pyrE - Replicate 1
0 mM	2,02	46	-	-	0,6045	-	-	PA14	-	OP50	N2	S2b, S7c
50 mM	2	35	-0,99	-				PA14	50 mM metformin	OP50	N2	S2b, S7c
0 mM	8,64	11	-	327,72	0,0117	<0,0001		Tn::pyrE	-	OP50	N2	S2b, S7c
50 mM	10,7	10	23,84	435		<0,0001		Tn::pyrE	50 mM metformin	OP50	N2	S2b, S7c
Tn::pyrE - Replicate 2
0 mM	2,14	90	-	-	0,216	-	-	PA14	-	OP50	N2	S2b
50 mM	2,22	68	3,74	-				PA14	50 mM metformin	OP50	N2	S2b
0 mM	9,1	80	-	325,23	<0,0001	<0,0001		Tn::pyrE	-	OP50	N2	S2b
50 mM	8,37	68	-8,02	277,03		<0,0001		Tn::pyrE	50 mM metformin	OP50	N2	S2b
Tn::pyrE - Pooled
0 mM	2,1	136	-	-	0,3446	-	-	PA14	-	OP50	N2	S2b
50 mM	2,15	103	2,38	-				PA14	50 mM metformin	OP50	N2	S2b
0 mM	9,04	91	-	330,48	0,0504	<0,0001	0,2053	Tn::pyrE	-	OP50	N2	S2b
50 mM	8,67	78	-4,09	303,26		<0,0001		Tn::pyrE	50 mM metformin	OP50	N2	S2b
Tn::mpaR, Tn::nfuA - Replicate 1
0 mM	1,92	51	-	-	0,1736	-	-	PA14	-	OP50	N2	S2j,l
50 mM	2,01	74	4,69	-				PA14	50 mM metformin	OP50	N2	S2j,l
0 mM	1,99	208	-	3,65	0,6535	0,1722		Tn::mpaR	-	OP50	N2	S2j
50 mM	2	112	0,50	-0,50		0,8546		Tn::mpaR	50 mM metformin	OP50	N2	S2j
0 mM	2,04	89	-	6,25	0,2348	0,0404		Tn::nfuA	-	OP50	N2	S2l
50 mM	1,99	87	-2,45	-1,00		0,6301		Tn::nfuA	50 mM metformin	OP50	N2	S2l
Tn::mpaR, Tn::nfuA - Replicate 2
0 mM	1,96	45	-	-	0,8142	-	-	PA14	-	OP50	N2	S2j,l
50 mM	1,93	47	-1,53	-				PA14	50 mM metformin	OP50	N2	S2j,l
0 mM	1,98	43	-	1,02	0,4209	0,7301		Tn::mpaR	-	OP50	N2	S2j
50 mM	2,05	39	3,54	6,22		0,2315		Tn::mpaR	50 mM metformin	OP50	N2	S2j
0 mM	2,08	37	-	6,12	0,6736	0,0508		Tn::nfuA	-	OP50	N2	S2l
50 mM	2,11	43	1,44	9,33		0,0475		Tn::nfuA	50 mM metformin	OP50	N2	S2l
Tn::mpaR, Tn::nfuA - Pooled
0 mM	1,94	96	-	-	0,3328	-	-	PA14	-	OP50	N2	S2j,l
50 mM	1,98	121	2,06	-				PA14	50 mM metformin	OP50	N2	S2j,l
0 mM	1,98	251	-	2,06	0,3715	0,1994	0,9252	Tn::mpaR	-	OP50	N2	S2j
50 mM	2,01	151	1,52	1,52		0,5307		Tn::mpaR	50 mM metformin	OP50	N2	S2j
0 mM	2,05	126	-	5,67	0,5727	0,0069	0,7013	Tn::nfuA	-	OP50	N2	S2l
50 mM	2,03	130	-0,98	2,53		0,3215		Tn::nfuA	50 mM metformin	OP50	N2	S2l
Tn::earP - Replicate 1
0 mM	1,92	51	-	-	0,1736	-	-	PA14	-	OP50	N2	S2c
50 mM	2,01	74	4,69	-				PA14	50 mM metformin	OP50	N2	S2c
0 mM	6,64	158	-	245,83	0,0393	<0,0001		Tn::earP	-	OP50	N2	S2c
50 mM	6,99	131	5,27	247,76		<0,0001		Tn::earP	50 mM metformin	OP50	N2	S2c
Tn::earP - Replicate 2
0 mM	1,96	49	-	-	0,021	-	-	PA14	-	OP50	N2	S2c
50 mM	2,13	47	8,67	-				PA14	50 mM metformin	OP50	N2	S2c
0 mM	7,3	148	-	272,45	0,0036	<0,0001		Tn::earP	-	OP50	N2	S2c
50 mM	8	176	9,59	275,59		<0,0001		Tn::earP	50 mM metformin	OP50	N2	S2c
Tn::earP - Pooled
0 mM	1,94	100	-	-	0,0168	-	0,4109	PA14	-	OP50	N2	S2c
50 mM	2,06	121	6,19	-				PA14	50 mM metformin	OP50	N2	S2c
0 mM	7	306	-	260,82	0,0001	<0,0001		Tn::earP	-	OP50	N2	S2c
50 mM	7,57	207	8,14	267,48		<0,0001		Tn::earP	50 mM metformin	OP50	N2	S2c
Tn::aroB - Replicate 1
0 mM	1,92	51	-	-	0,1736	-	-	PA14	-	OP50	N2	S2e
50 mM	2,01	74	4,69	-				PA14	50 mM metformin	OP50	N2	S2e
0 mM	2,03	98	-	5,73	0,0001	0,1411		Tn::aroB	-	OP50	N2	S2e
50 mM	2,39	48	17,73	18,91		<0,0001		Tn::aroB	50 mM metformin	OP50	N2	S2e
Tn::aroB - Replicate 2
0 mM	2,04	74	-	-	0,2048	-	-	PA14	-	OP50	N2	S2e
50 mM	2,14	64	4,90	-				PA14	50 mM metformin	OP50	N2	S2e
0 mM	2,88	85	-	41,18	0,9802	<0,0001		Tn::aroB	-	OP50	N2	S2e
50 mM	2,87	54	-0,35	34,11		<0,0001		Tn::aroB	50 mM metformin	OP50	N2	S2e
Tn::aroB - Replicate 3
0 mM	2,11	70	-	-	0,6339	-	-	PA14	-	OP50	N2	S2e
50 mM	2,07	69	-1,90	-				PA14	50 mM metformin	OP50	N2	S2e
0 mM	2,95	58	-	39,81	0,0086	<0,0001		Tn::aroB	-	OP50	N2	S2e
50 mM	2,71	49	-8,14	30,92		<0,0001		Tn::aroB	50 mM metformin	OP50	N2	S2e
Tn::aroB - Pooled
0 mM	2,04	195	-	-	0,4117	-	-	PA14	-	OP50	N2	S2e
50 mM	2,07	207	1,47	-				PA14	50 mM metformin	OP50	N2	S2e
0 mM	2,55	241	-	25,00	0,079	<0,0001	0,7693	Tn::aroB	-	OP50	N2	S2e
50 mM	2,67	151	4,71	28,99		<0,0001		Tn::aroB	50 mM metformin	OP50	N2	S2e
Tn::glpD, Tn::glnK, Tn::gacA, Tn::ptsP, Tn::pnp, Tn::pheT, Tn::sucC, Tn::mexA - Replicate 1
0 mM	2,22	77	-	-	0,4271	-	-	PA14	-	OP50	N2	S2a,d,f,g,k,m,n,o
50 mM	2,16	80	-2,70	-				PA14	50 mM metformin	OP50	N2	S2a,d,f,g,k,m,n,o
0 mM	2,28	64	-	2,70	0,1254	0,4096	-	Tn::glpD	-	OP50	N2	S2o
50 mM	2,41	58	5,70	11,57		0,0024		Tn::glpD	50 mM metformin	OP50	N2	S2o
0 mM	4,17	93	-	87,84	<0,0001	<0,0001	-	Tn::glnK	-	OP50	N2	S2n
50 mM	1,61	77	-61,39	-25,46		<0,0001		Tn::glnK	50 mM metformin	OP50	N2	S2n
0 mM	7,67	89	-	245,50	0,0922	<0,0001	-	Tn::gacA	-	OP50	N2	S2a
50 mM	7,12	82	-7,17	229,63		<0,0001		Tn::gacA	50 mM metformin	OP50	N2	S2a
0 mM	8,58	62	-	286,49	<0,0001	<0,0001	-	Tn::ptsP	-	OP50	N2	S2m
50 mM	6,66	67	-22,38	208,33		<0,0001		Tn::ptsP	50 mM metformin	OP50	N2	S2m
0 mM	2,88	69	-	29,73	<0,0001	<0,0001	-	Tn::pnp	-	OP50	N2	S2g
50 mM	2,38	68	-17,36	10,19		0,0054		Tn::pnp	50 mM metformin	OP50	N2	S2g
0 mM	2,66	73	-	19,82	0,1062	<0,0001	-	Tn::pheT	-	OP50	N2	S2f
50 mM	2,8	84	5,26	29,63		<0,0001		Tn::pheT	50 mM metformin	OP50	N2	S2f
0 mM	2,91	67	-	31,08	0,8535	<0,0001	-	Tn::sucC	-	OP50	N2	S2d
50 mM	2,92	76	0,34	35,19		<0,0001		Tn::sucC	50 mM metformin	OP50	N2	S2d
0 mM	2,28	95	-	2,70	0,2933	0,3445	-	Tn::mexA	-	OP50	N2	S2k
50 mM	2,22	109	-2,63	2,78		0,393		Tn::mexA	50 mM metformin	OP50	N2	S2k
Tn::glpD, Tn::glnK, Tn::gacA, Tn::ptsP, Tn::pnp, Tn::pheT, Tn::sucC, Tn::mexA - Replicate 2
0 mM	2,09	105	-	-	0,1054	-	-	PA14	-	OP50	N2	S2a,d,f,g,k,m,n,o
50 mM	2,17	89	3,83	-				PA14	50 mM metformin	OP50	N2	S2a,d,f,g,k,m,n,o
0 mM	2,12	119	-	1,44	0,1073	0,4664	-	Tn::glpD	-	OP50	N2	S2o
50 mM	2,2	120	3,77	1,38		0,594		Tn::glpD	50 mM metformin	OP50	N2	S2o
0 mM	4,89	55	-	133,97	<0,0001	<0,0001	-	Tn::glnK	-	OP50	N2	S2n
50 mM	1,75	118	-64,21	-19,35		<0,0001		Tn::glnK	50 mM metformin	OP50	N2	S2n
0 mM	7,27	62	-	247,85	0,8385	<0,0001	-	Tn::gacA	-	OP50	N2	S2a
50 mM	7,15	72	-1,65	229,49		<0,0001		Tn::gacA	50 mM metformin	OP50	N2	S2a
0 mM	6,99	74	-	234,45	0,6585	<0,0001	-	Tn::ptsP	-	OP50	N2	S2m
50 mM	6,63	63	-5,15	205,53		<0,0001		Tn::ptsP	50 mM metformin	OP50	N2	S2m
0 mM	2,66	92	-	27,27	0,9698	<0,0001	-	Tn::pnp	-	OP50	N2	S2g
50 mM	2,64	104	-0,75	21,66		0,1215		Tn::pnp	50 mM metformin	OP50	N2	S2g
0 mM	2,62	126	-	25,36	<0,0001	<0,0001	-	Tn::pheT	-	OP50	N2	S2f
50 mM	2,98	102	13,74	37,33		<0,0001		Tn::pheT	50 mM metformin	OP50	N2	S2f
0 mM	2,78	86	-	33,01	0,5455	<0,0001	-	Tn::sucC	-	OP50	N2	S2d
50 mM	2,82	116	1,44	29,95		<0,0001		Tn::sucC	50 mM metformin	OP50	N2	S2d
0 mM	2,1	99	-	0,48	0,7369	0,715	-	Tn::mexA	-	OP50	N2	S2k
50 mM	2,12	99	0,95	-2,30		0,3873		Tn::mexA	50 mM metformin	OP50	N2	S2k
Tn::glpD, Tn::glnK, Tn::gacA, Tn::ptsP, Tn::pnp, Tn::pheT, Tn::sucC, Tn::mexA - Pooled
0 mM	2,14	182	-	-	0,5467	-	-	PA14	-	OP50	N2	S2a,d,f,g,k,m,n,o
50 mM	2,17	169	1,40	-				PA14	50 mM metformin	OP50	N2	S2a,d,f,g,k,m,n,o
0 mM	2,17	183	-	1,40	0,0353	0,4246	0,649	Tn::glpD	-	OP50	N2	S2o
50 mM	2,27	178	4,61	4,61		0,0346		Tn::glpD	50 mM metformin	OP50	N2	S2o
0 mM	4,44	148	-	107,48	<0,0001	<0,0001	<0,0001	Tn::glnK	-	OP50	N2	S2n
50 mM	1,69	195	-61,94	-22,12		<0,0001		Tn::glnK	50 mM metformin	OP50	N2	S2n
0 mM	7,5	151	-	250,47	0,1231	<0,0001	0,2912	Tn::gacA	-	OP50	N2	S2a
50 mM	7,14	154	-4,80	229,03		<0,0001		Tn::gacA	50 mM metformin	OP50	N2	S2a
0 mM	7,71	136	-	260,28	<0,0001	<0,0001	0,0051	Tn::ptsP	-	OP50	N2	S2m
50 mM	6,65	130	-13,75	206,45		<0,0001		Tn::ptsP	50 mM metformin	OP50	N2	S2m
0 mM	2,76	161	-	28,97	0,0011	<0,0001	0,3898	Tn::pnp	-	OP50	N2	S2g
50 mM	2,54	172	-7,97	17,05		<0,0001		Tn::pnp	50 mM metformin	OP50	N2	S2g
0 mM	2,63	199	-	22,90	<0,0001	<0,0001	0,1611	Tn::pheT	-	OP50	N2	S2f
50 mM	2,9	186	10,27	33,64		<0,0001		Tn::pheT	50 mM metformin	OP50	N2	S2f
0 mM	2,83	153	-	32,24	0,6134	<0,0001	0,8726	Tn::sucC	-	OP50	N2	S2d
50 mM	2,86	192	1,06	31,80		<0,0001		Tn::sucC	50 mM metformin	OP50	N2	S2d
0 mM	2,19	194	-	2,34	0,6266	0,2247	0,9667	Tn::mexA	-	OP50	N2	S2k
50 mM	2,17	208	-0,91	0		0,9027		Tn::mexA	50 mM metformin	OP50	N2	S2k
Biotin Biosynthesis Mutant Survivals (in LG-NGM)
Group name	Mean survival (days)	n Dead	% Increase treatment	% Increase genotype	p (log rank) treatment	p (log rank) genotype	p (CPH)	Bacteria from young adult	Supplement	Bacteria from L1	Genotype	Figure
Tn::bioA, Tn::bioB, Tn::bioD, ΔbioBH - Replicate 1
0 mM	2,06	145	-	-	0,7294	-	-	PA14	-	OP50	N2	S2p, S3e,f,g
50 mM	2,07	142	0,49	-				PA14	50 mM metformin	OP50	N2	S2p, S3e,f,g
0 mM	2,06	160	-	0	<0,0001	0,9787	-	Tn::bioA	-	OP50	N2	S2p
50 mM	4,53	88	119,9	118,84		<0,0001		Tn::bioA	50 mM metformin	OP50	N2	S2p
0 mM	2,03	147	-	-1,46	<0,0001	0,3593	-	Tn::bioB	-	OP50	N2	S3e
50 mM	4,59	91	126,11	121,74		<0,0001		Tn::bioB	50 mM metformin	OP50	N2	S3e
0 mM	2,03	229	-	-1,46	<0,0001	0,2573	-	Tn::bioD	-	OP50	N2	S3f
50 mM	4,94	113	143,35	138,65		<0,0001		Tn::bioD	50 mM metformin	OP50	N2	S3f
0 mM	3,87	107	-	87,86	<0,0001	<0,0001	-	ΔbioBH	-	OP50	N2	S3g
50 mM	4,96	148	28,17	139,61		<0,0001		ΔbioBH	50 mM metformin	OP50	N2	S3g
Tn::bioA, Tn::bioB, Tn::bioD, ΔbioBH - Replicate 2
0 mM	2	167	-	-	0,8057	-	-	PA14	-	OP50	N2	S2p, S3e,f,g
50 mM	2,01	157	0,50	-				PA14	50 mM metformin	OP50	N2	S2p, S3e,f,g
0 mM	1,98	179	-	-1	<0,0001	0,3917	-	Tn::bioA	-	OP50	N2	S2p
50 mM	4,03	128	103,54	100,50		<0,0001		Tn::bioA	50 mM metformin	OP50	N2	S2p
0 mM	2,03	157	-	1,50	<0,0001	0,2327	-	Tn::bioB	-	OP50	N2	S3e
50 mM	4,43	111	118,23	120,40		<0,0001		Tn::bioB	50 mM metformin	OP50	N2	S3e
0 mM	2,04	156	-	2	<0,0001	0,1606	-	Tn::bioD	-	OP50	N2	S3f
50 mM	4,39	146	115,20	118,41		<0,0001		Tn::bioD	50 mM metformin	OP50	N2	S3f
0 mM	3,83	86	-	91,50	<0,0001	<0,0001	-	ΔbioBH	-	OP50	N2	S3g
50 mM	4,73	118	23,50	135,32		<0,0001		ΔbioBH	50 mM metformin	OP50	N2	S3g
Tn::bioA, Tn::bioB, Tn::bioD, ΔbioBH - Replicate 3
0 mM	2,15	120	-	-	0,0055	-	-	PA14	-	OP50	N2	S2p
50 mM	2,3	135	6,98	-				PA14	50 mM metformin	OP50	N2	S2p
0 mM	2,17	84	-	0,93	<0,0001	0,7479	-	Tn::bioA	-	OP50	N2	S2p
50 mM	4,16	96	91,71	80,87		<0,0001		Tn::bioA	50 mM metformin	OP50	N2	S2p
0 mM	2,14	70	-	-0,47	<0,0001	0,8937	-	Tn::bioB	-	OP50	N2	S3e
50 mM	4,27	90	99,53	85,65		<0,0001		Tn::bioB	50 mM metformin	OP50	N2	S3e
0 mM	2,18	101	-	1,40	<0,0001	0,5723	-	Tn::bioD	-	OP50	N2	S3f
50 mM	4,49	98	105,96	95,22		<0,0001		Tn::bioD	50 mM metformin	OP50	N2	S3f
0 mM	3,36	69	-	56,28	<0,0001	<0,0001	-	ΔbioBH	-	OP50	N2	S3g
50 mM	4,37	100	30,06	90		<0,0001		ΔbioBH	50 mM metformin	OP50	N2	S3g
Tn::bioA, Tn::bioB, Tn::bioD, ΔbioBH - Pooled
0 mM	2,06	432	-	-	0,0159	-	-	PA14	-	OP50	N2	S2p
50 mM	2,12	435	2,91	-				PA14	50 mM metformin	OP50	N2	S2p
0 mM	2,05	423	-	-0,49	<0,0001	0,4826	<0,0001	Tn::bioA	-	OP50	N2	S2p
50 mM	4,21	312	105,37	98,58		<0,0001		Tn::bioA	50 mM metformin	OP50	N2	S2p
0 mM	2,05	374	-	-0,49	<0,0001	0,5879	<0,0001	Tn::bioB	-	OP50	N2	S3e
50 mM	4,43	292	116,10	108,96		<0,0001		Tn::bioB	50 mM metformin	OP50	N2	S3e
0 mM	2,06	486	-	0	<0,0001	0,9818	<0,0001	Tn::bioD	-	OP50	N2	S3f
50 mM	4,59	357	122,82	116,51		<0,0001		Tn::bioD	50 mM metformin	OP50	N2	S3f
0 mM	3,72	262	-	80,58	<0,0001	<0,0001	<0,0001	ΔbioBH	-	OP50	N2	S3g
50 mM	4,72	366	26,88	122,64		<0,0001		ΔbioBH	50 mM metformin	OP50	N2	S3g
Metformin Supplementation Survivals (in LG-NGM)
Group name	Mean survival (hours)	n Dead	% Increase treatment	% Increase genotype	p (log rank) treatment	p (log rank) genotype	p (CPH) genotype x treatment	Bacteria from YA	Supplement	Bacteria from L1	Genotype	Figure
Replicate 1
0 mM	45,16	94	-	-	-	-	-	PA14	-	OP50	N2	1g
12.5 mM	46,01	128	1,88	-	0,2794			PA14	12.5 mM metformin	OP50	N2	1g
25 mM	45,08	142	-0,18	-	0,9068			PA14	25 mM metformin	OP50	N2	1g
50 mM	44,31	107	-1,88	-	0,4127			PA14	50 mM metformin	OP50	N2	1g
0 mM	43,26	97	-	-4,21	-	0,0577	-	Tn::bioF	-	OP50	N2	1g
12.5 mM	50,19	75	16,02	9,08	<0,0001	<0,0001		Tn::bioF	12.5 mM metformin	OP50	N2	1g
25 mM	83,28	109	92,51	84,74	<0,0001	<0,0001		Tn::bioF	25 mM metformin	OP50	N2	1g
50 mM	101,86	125	102,95	129,88	<0,0001	<0,0001		Tn::bioF	50 mM metformin	OP50	N2	1g
Replicate 2
0 mM	44,22	82	-	-	-	-	-	PA14	-	OP50	N2	1g
12.5 mM	45,26	119	2,35	-	0,194			PA14	12.5 mM metformin	OP50	N2	1g
25 mM	45,85	117	3,69	-	0,1607			PA14	25 mM metformin	OP50	N2	1g
50 mM	44,44	116	0,50	-	0,8565			PA14	50 mM metformin	OP50	N2	1g
0 mM	43,18	92	-	-2,35	-	0,2045	-	Tn::bioF	-	OP50	N2	1g
12.5 mM	51,44	77	19,13	13,65	<0,0001	<0,0001		Tn::bioF	12.5 mM metformin	OP50	N2	1g
25 mM	84,34	112	95,32	83,95	<0,0001	<0,0001		Tn::bioF	25 mM metformin	OP50	N2	1g
50 mM	98,58	89	128,30	121,83	<0,0001	<0,0001		Tn::bioF	50 mM metformin	OP50	N2	1g
Replicate 3
0 mM	44,04	113	-	-	-	-	-	PA14	-	OP50	N2	1g
12.5 mM	44,81	131	1,75	-	0,3121			PA14	12.5 mM metformin	OP50	N2	1g
25 mM	45,81	113	4,02	-	0,0555			PA14	25 mM metformin	OP50	N2	1g
50 mM	45,62	93	3,59	-	0,0823			PA14	50 mM metformin	OP50	N2	1g
0 mM	42,77	102	-	-2,88	-	0,0748	-	Tn::bioF	-	OP50	N2	1g
12.5 mM	50,88	90	18,96	13,55	<0,0001	<0,0001		Tn::bioF	12.5 mM metformin	OP50	N2	1g
25 mM	87,33	113	104,19	90,64	<0,0001	<0,0001		Tn::bioF	25 mM metformin	OP50	N2	1g
50 mM	103,97	101	143,09	127,90	<0,0001	<0,0001		Tn::bioF	50 mM metformin	OP50	N2	1g
Pooled
0 mM	44,46	289	-	-	-	-	-	PA14	-	OP50	N2	1g
12.5 mM	45,36	378	2,02	-	0,0456			PA14	12.5 mM metformin	OP50	N2	1g
25 mM	45,54	372	2,43	-	0,0498			PA14	25 mM metformin	OP50	N2	1g
50 mM	44,74	316	0,63	-	0,5398			PA14	50 mM metformin	OP50	N2	1g
0 mM	43,07	291	-	-3,13	-	0,0044	-	Tn::bioF	-	OP50	N2	1g
12.5 mM	50,84	242	18,04	12,08	<0,0001	<0,0001	<0,0001	Tn::bioF	12.5 mM metformin	OP50	N2	1g
25 mM	85,01	334	97,38	86,67	<0,0001	<0,0001	<0,0001	Tn::bioF	25 mM metformin	OP50	N2	1g
50 mM	101,61	315	135,92	127,11	<0,0001	<0,0001	<0,0001	Tn::bioF	50 mM metformin	OP50	N2	1g
Biotin Supplementation Survivals (in LG-NGM)
Group name	Mean survival (hours)	n Dead	% Increase treatment	% Increase genotype	p (log rank) treatment	p (log rank) genotype	p (CPH)	Bacteria from young adult	Supplement	Bacteria from L1	Genotype	Figure
Replicate 1
control	48,87	114	-	-	-	-	-	PA14	-	OP50	N2	1h
metformin	46,81	137	-4,22	-	0,1692	-		PA14	50 mM metformin	OP50	N2	1h
biotin	45,56	111	-6,77	-	0,0144	-		PA14	400 nM biotin	OP50	N2	1h
metformin + biotin	46,47	129	-4,91	-	0,0932	-		PA14	50 mM metformin + 400 nM biotin	OP50	N2	1h
control	45,86	129	-	-6,16	-	0,0227	-	Tn::bioF	-	OP50	N2	1h
metformin	106,85	104	132,99	128,26	<0,0001	<0,0001		Tn::bioF	50 mM metformin	OP50	N2	1h
biotin	45,97	159	0,24	0,90	0,973	0,8361		Tn::bioF	400 nM biotin	OP50	N2	1h
metformin + biotin	46,01	96	0,33	-0,99	0,8685	0,6476		Tn::bioF	50 mM metformin + 400 nM biotin	OP50	N2	1h
Replicate 2
control	47,97	163	-	-	-	-	-	PA14	-	OP50	N2	1h
metformin	47,91	170	-0,13	-	0,7211	-		PA14	50 mM metformin	OP50	N2	1h
biotin	46,53	105	-3,00	-	0,1635	-		PA14	400 nM biotin	OP50	N2	1h
metformin + biotin	46,04	130	-4,02	-	0,1281	-		PA14	50 mM metformin + 400 nM biotin	OP50	N2	1h
control	46,14	161	-	-3,81	-	0,043	-	Tn::bioF	-	OP50	N2	1h
metformin	107,62	79	133,25	124,63	<0,0001	<0,0001		Tn::bioF	50 mM metformin	OP50	N2	1h
biotin	45,61	121	-1,15	-1,98	0,6277	0,4848		Tn::bioF	400 nM biotin	OP50	N2	1h
metformin + biotin	46,05	122	-0,20	0,02	0,923	0,7862		Tn::bioF	50 mM metformin + 400 nM biotin	OP50	N2	1h
Replicate 3
control	45,08	78	-	-	-	-	-	PA14	-	OP50	N2	1h
metformin	45,97	142	1,97	-	0,3724	-		PA14	50 mM metformin	OP50	N2	1h
biotin	46,63	139	3,44	-	0,1617	-		PA14	400 nM biotin	OP50	N2	1h
metformin + biotin	46,97	131	4,19	-	0,0854	-		PA14	50 mM metformin + 400 nM biotin	OP50	N2	1h
control	46,41	105	-	2,95	-	0,1729	-	Tn::bioF	-	OP50	N2	1h
metformin	103,34	94	122,67	124,80	<0,0001	<0,0001		Tn::bioF	50 mM metformin	OP50	N2	1h
biotin	45,43	122	-2,11	-2,57	0,2742	0,2686		Tn::bioF	400 nM biotin	OP50	N2	1h
metformin + biotin	46,22	108	-0,41	-1,60	0,7631	0,4509		Tn::bioF	50 mM metformin + 400 nM biotin	OP50	N2	1h
Metformin - Pooled
control	47,62	355	-	-	0,6013	-	<0,0001	PA14	-	OP50	N2	1h
metformin	46,96	449	-1,39	-		-		PA14	50 mM metformin	OP50	N2	1h
control	46,12	395	-	-3,15	<0,0001	0,0358		Tn::bioF	-	OP50	N2	1h
metformin	105,88	277	129,58	125,47		<0,0001		Tn::bioF	50 mM metformin	OP50	N2	1h
Biotin - Pooled
control	47,62	355	-	-	0,053	-	0,6176	PA14	-	OP50	N2	1h
biotin	46,26	355	-2,86	-		-		PA14	400 nM biotin	OP50	N2	1h
control	46,12	395	-	-3,15	0,3713	0,0358		Tn::bioF	-	OP50	N2	1h
biotin	45,7	402	-0,91	-1,21		0,3247		Tn::bioF	400 nM biotin	OP50	N2	1h
Metformin + Biotin - Pooled
control	47,62	355	-	-	0,2176	-	0,6035	PA14	-	OP50	N2	1h
metformin + biotin	46,39	390	-2,58	-		-		PA14	50 mM metformin + 400 nM biotin	OP50	N2	1h
control	46,12	395	-	-3,15	0,9152	0,0358		Tn::bioF	-	OP50	N2	1h
metformin + biotin	46,1	326	-0,04	-0,63		0,4159		Tn::bioF	50 mM metformin + 400 nM biotin	OP50	N2	1h
Metformin-Resistant De Novo Biotin Mutant Survivals (in LG-NGM)
Group name	Mean survival (days)	n Dead	% Increase treatment	% Increase genotype	p (log rank) treatment	p (log rank) genotype	p (CPH)	Bacteria from young adult	Supplement	Bacteria from L1	Genotype	Figure
Replicate 1
0 mM	2,2	66	-	-	0,0163	-	-	PA14	-	OP50	N2	S5f-g
50 mM	1,96	48	-10,91	-		-		PA14	50 mM metformin	OP50	N2	S5f-g
0 mM	2,15	92	-	-2,27	<0,0001	0,4508	-	Tn::bioA	-	OP50	N2	S5f
50 mM	4,09	116	90,23	108,67		<0,0001		Tn::bioA	50 mM metformin	OP50	N2	S5f
0 mM	2,14	70	-	-2,73	0,3954	0,398	-	Tn::bioA-MR 1.1	-	OP50	N2	S5f
50 mM	2,1	121	-1,87	7,14		0,0582		Tn::bioA-MR 1.1	50 mM metformin	OP50	N2	S5f
0 mM	2,15	101	-	-2,27	-	0,4652	-	Tn::bioF	-	OP50	N2	S5g
50 mM	4,34	119	101,86	121,43	<0,0001	<0,0001		Tn::bioF	50 mM metformin	OP50	N2	S5g
0 mM	2,13	105	-	-3,18	-	0,2655	-	Tn::bioF-MR 1.1	-	OP50	N2	S5g
50 mM	2,2	137	3,29	12,24	0,1911	0,003		Tn::bioF-MR 1.1	50 mM metformin	OP50	N2	S5g
Replicate 2
0 mM	2,09	102	-	-	-	-	-	PA14	-	OP50	N2	S5f-g
50 mM	1,97	60	-5,74	-	0,1013	-		PA14	50 mM metformin	OP50	N2	S5f-g
0 mM	2,09	103	-	0	-	0,9492	-	Tn::bioA	-	OP50	N2	S5f
50 mM	4,36	119	108,61	121,32	<0,0001	<0,0001		Tn::bioA	50 mM metformin	OP50	N2	S5f
0 mM	2,14	125	-	2,39	-	0,25	-	Tn::bioA-MR 1.1	-	OP50	N2	S5f
50 mM	2,09	127	-2,34	6,09	0,1543	0,0612		Tn::bioA-MR 1.1	50 mM metformin	OP50	N2	S5f
0 mM	2,06	108	-	-1,44	-	0,4906	-	Tn::bioF	-	OP50	N2	S5g
50 mM	4,22	116	104,85	114,21	<0,0001	<0,0001		Tn::bioF	50 mM metformin	OP50	N2	S5g
0 mM	2,17	94	-	3,83	-	0,1345	-	Tn::bioF-MR 1.1	-	OP50	N2	S5g
50 mM	2,11	141	-2,76	7,11	0,2299	0,0241		Tn::bioF-MR 1.1	50 mM metformin	OP50	N2	S5g
Replicate 3
0 mM	2,03	63	-	-	-	-	-	PA14	-	OP50	N2	S5f-g
50 mM	1,92	59	-5,42	-	0,1278	-		PA14	50 mM metformin	OP50	N2	S5f-g
0 mM	2,09	70	-	2,96	-	0,3965	-	Tn::bioA	-	OP50	N2	S5f
50 mM	4,15	108	98,56	116,15	<0,0001	<0,0001		Tn::bioA	50 mM metformin	OP50	N2	S5f
0 mM	2,14	76	-	5,42	-	0,0724	-	Tn::bioA-MR 1.1	-	OP50	N2	S5f
50 mM	2,11	115	-1,40	9,90	0,5189	0,0013		Tn::bioA-MR 1.1	50 mM metformin	OP50	N2	S5f
0 mM	2,12	58	-	4,43	-	0,1717	-	Tn::bioF	-	OP50	N2	S5g
50 mM	4,24	102	100,00	120,83	<0,0001	<0,0001		Tn::bioF	50 mM metformin	OP50	N2	S5g
0 mM	2,08	137	-	2,46	-	0,3408	-	Tn::bioF-MR 1.1	-	OP50	N2	S5g
50 mM	2,09	117	0,48	8,85	0,7262	0,0057		Tn::bioF-MR 1.1	50 mM metformin	OP50	N2	S5g
Pooled
0 mM	2,1	231	-	-	-	-	-	PA14	-	OP50	N2	S5f
50 mM	1,95	167	-7,14	-	0,0007	-		PA14	50 mM metformin	OP50	N2	S5f
0 mM	2,11	265	-	0,48	-	0,9186	<0,0001	Tn::bioA	-	OP50	N2	S5f
50 mM	4,2	343	99,05	115,38	<0,0001	<0,0001		Tn::bioA	50 mM metformin	OP50	N2	S5f
0 mM	2,14	271	-	1,90	-	0,2598	0,3996	Tn::bioA-MR 1.1	-	OP50	N2	S5f
50 mM	2,1	363	-1,87	7,69	0,0912	<0,0001		Tn::bioA-MR 1.1	50 mM metformin	OP50	N2	S5f
0 mM	2,1	267	-	0	-	0,9957	<0,0001	Tn::bioF	-	OP50	N2	S5g
50 mM	4,27	337	103,33	118,97	<0,0001	<0,0001		Tn::bioF	50 mM metformin	OP50	N2	S5g
0 mM	2,12	336	-	0,95	-	0,2261	0,1784	Tn::bioF-MR 1.1	-	OP50	N2	S5g
50 mM	2,14	396	0,94	9,74	0,7967	<0,0001		Tn::bioF-MR 1.1	50 mM metformin	OP50	N2	S5g
Metformin-Resistant Transposon Insertion Mutant Survivals (in LG-NGM)
Group name	Mean survival (days)	n Dead	% Increase treatment	% Increase genotype	p (log rank) treatment	p (log rank) genotype	p (CPH)	Bacteria from young adult	Supplement	Bacteria from L1	Genotype	Figure
Tn::pyrE - Replicate 1
0 mM	2,02	46	-	-	0,6045	-	-	PA14	-	OP50	N2	S7c
50 mM	2	35	-0,99	-		-		PA14	50 mM metformin	OP50	N2	S7c
0 mM	8,64	11	-	327,72	0,0117	<0,0001		Tn::pyrE	-	OP50	N2	S7c
50 mM	10,7	10	23,84	435		<0,0001		Tn::pyrE	50 mM metformin	OP50	N2	S7c
0 mM	1,91	22	-	-5	0,0006	0,1095		Tn::pyrE-MR	-	OP50	N2	S7c
50 mM	2,37	27	24,08	19		<0,0001		Tn::pyrE-MR	50 mM metformin	OP50	N2	S7c
Tn::pyrE - Replicate 2
0 mM	2,14	90	-	-	0,216	-	-	PA14	-	OP50	N2	S7c
50 mM	2,22	68	3,74	-		-		PA14	50 mM metformin	OP50	N2	S7c
0 mM	9,1	80	-	325,23	<0,0001	<0,0001		Tn::pyrE	-	OP50	N2	S7c
50 mM	8,37	68	-8,02	277,03		<0,0001		Tn::pyrE	50 mM metformin	OP50	N2	S7c
0 mM	2,19	139	-	2,34	<0,0001	0,3461		Tn::pyrE-MR	-	OP50	N2	S7c
50 mM	3,28	104	49,77	47,75		<0,0001		Tn::pyrE-MR	50 mM metformin	OP50	N2	S7c
Tn::pyrE - Pooled
0 mM	2,1	136	-	-	0,3446	-	-	PA14	-	OP50	N2	S7c
50 mM	2,15	103	2,38	-		-		PA14	50 mM metformin	OP50	N2	S7c
0 mM	9,04	91	-	330,48	0,0504	<0,0001	0,2053	Tn::pyrE	-	OP50	N2	S7c
50 mM	8,67	78	-4,09	303,26		<0,0001		Tn::pyrE	50 mM metformin	OP50	N2	S7c
0 mM	2,16	161	-	2,86	<0,0001	0,2217	<0,0001	Tn::pyrE-MR	-	OP50	N2	S7c
50 mM	3,09	131	43,06	43,72		<0,0001		Tn::pyrE-MR	50 mM metformin	OP50	N2	S7c
Moroxydine Survival (in LG-NGM)
Group name	Mean survival (days)	n Dead	% Increase treatment	% Increase genotype	p (log rank) treatment	p (log rank) genotype	p (CPH)	Bacteria from young adult	Supplement	Bacteria from L1	Genotype	Figure
Replicate 1
0 mM	2,06	36	-	-	0,6098	-	-	PA14	-	OP50	N2	S7f
25 mM	2,09	67	1,46	-		-		PA14	25 mM moroxydine	OP50	N2	S7f
0 mM	2,07	73	-	0,49	<0,0001	0,8491	-	Tn::bioF	-	OP50	N2	S7f
25 mM	5	99	141,55	139,23		<0,0001		Tn::bioF	25 mM moroxydine	OP50	N2	S7f
Replicate 2
0 mM	2,05	95	-	-	0,7122	-	-	PA14	-	OP50	N2	S7f
25 mM	2,07	152	0,98	-		-		PA14	25 mM moroxydine	OP50	N2	S7f
0 mM	1,99	69	-	-2,93	<0,0001	0,2056	-	Tn::bioF	-	OP50	N2	S7f
25 mM	4,79	86	140,70	131,40		<0,0001		Tn::bioF	25 mM moroxydine	OP50	N2	S7f
Replicate 3
0 mM	1,99	101	-	-	0,6622	-	-	PA14	-	OP50	N2	S7f
25 mM	2,01	96	1,01	-		-		PA14	25 mM moroxydine	OP50	N2	S7f
0 mM	2,01	87	-	1,06	<0,0001	0,6367	-	Tn::bioF	-	OP50	N2	S7f
25 mM	4,74	80	135,70	135,82		<0,0001		Tn::bioF	25 mM moroxydine	OP50	N2	S7f
Moroxydine - Pooled
PA14	2,03	232	-	-	0,3117	-	<0,0001	PA14	-	OP50	N2	S7f
PA14 + 25 mM	2,06	315	1,48	-		-		PA14	25 mM moroxydine	OP50	N2	S7f
Tn::bioF	2,02	229	-	-0,49	<0,0001	0,8531		Tn::bioF	-	OP50	N2	S7f
Tn::bioF + 25 mM	4,85	265	140,10	135,44		<0,0001		Tn::bioF	25 mM moroxydine	OP50	N2	S7f
Clinical Isolates Survivals (in LG-NGM)
Group name	Mean survival (days)	n Dead	% Increase treatment	% Increase genotype	p (log rank) treatment	p (log rank) genotype	p (CPH)	Bacteria from young adult	Supplement	Bacteria from L1	Genotype	Figure
PA.CI-1 - Replicate 1
0 mM	2,2	127	-	-	0,0793	-	-	PA.CI-1	-	OP50	N2	S8c
25 mM	2,3	120	4,55	-		-		PA.CI-1	25 mM metformin	OP50	N2	S8c
0 mM	2,05	62	-	-6,82	<0,0001	0,0124	-	PA.CI-1 ΔbioA	-	OP50	N2	S8c
25 mM	3,45	97	68,29	50		<0,0001		PA.CI-1 ΔbioA	25 mM metformin	OP50	N2	S8c
PA.CI-1 - Replicate 2
0 mM	2,1	48	-	-	0,886	-	-	PA.CI-1	-	OP50	N2	S8c
25 mM	2,11	61	0,48	-		-		PA.CI-1	25 mM metformin	OP50	N2	S8c
0 mM	2,04	99	-	-2,86	<0,0001	0,2403	-	PA.CI-1 ΔbioA	-	OP50	N2	S8c
25 mM	3,72	103	82,35	76,30		<0,0001		PA.CI-1 ΔbioA	25 mM metformin	OP50	N2	S8c
PA.CI-1 - Replicate 3
0 mM	2,2	81	-	-	0,2872	-	-	PA.CI-1	-	OP50	N2	S8c
25 mM	2,11	68	-4,09	-		-		PA.CI-1	25 mM metformin	OP50	N2	S8c
0 mM	2,07	69	-	-5,91	<0,0001	0,0392	-	PA.CI-1 ΔbioA	-	OP50	N2	S8c
25 mM	5,01	74	142,03	137,44		<0,0001		PA.CI-1 ΔbioA	25 mM metformin	OP50	N2	S8c
PA.CI-3 - Replicate 1
0 mM	2,38	131	-	-	0,0693	-	-	PA.CI-3	-	OP50	N2	S8d
25 mM	2,5	133	5,04	-		-		PA.CI-3	25 mM metformin	OP50	N2	S8d
0 mM	2,24	98	-	-5,88	<0,0001	0,0485	-	PA.CI-3 ΔbioA	-	OP50	N2	S8d
25 mM	4,67	86	108,48	86,80		<0,0001		PA.CI-3 ΔbioA	25 mM metformin	OP50	N2	S8d
PA.CI-3 - Replicate 2
0 mM	2,34	122	-	-	<0,0001	-	-	PA.CI-3	-	OP50	N2	S8d
25 mM	2,64	128	12,82	-		-		PA.CI-3	25 mM metformin	OP50	N2	S8d
0 mM	2,49	187	-	6,41	<0,0001	0,0128	-	PA.CI-3 ΔbioA	-	OP50	N2	S8d
25 mM	5,08	93	104,02	92,42		<0,0001		PA.CI-3 ΔbioA	25 mM metformin	OP50	N2	S8d
PA.CI-3 - Replicate 3
0 mM	2,42	108	-	-	0,0059	-	-	PA.CI-3	-	OP50	N2	S8d
25 mM	2,67	54	10,33	-		-		PA.CI-3	25 mM metformin	OP50	N2	S8d
0 mM	2,58	76	-	6,61	<0,0001	0,042	-	PA.CI-3 ΔbioA	-	OP50	N2	S8d
25 mM	5,59	86	116,67	109,36		<0,0001		PA.CI-3 ΔbioA	25 mM metformin	OP50	N2	S8d
PA.CI-9 - Replicate 1
0 mM	1,95	110	-	-	<0,0001	-	-	PA.CI-9	-	OP50	N2	S8e
25 mM	2,13	112	9,23	-		-		PA.CI-9	25 mM metformin	OP50	N2	S8e
0 mM	2	93	-	2,56	<0,0001	0,1964	-	PA.CI-9 ΔbioA	-	OP50	N2	S8e
25 mM	4,57	88	128,50	114,55		<0,0001		PA.CI-9 ΔbioA	25 mM metformin	OP50	N2	S8e
PA.CI-9 - Replicate 2
0 mM	2,03	99	-	-	0,0864	-	-	PA.CI-9	-	OP50	N2	S8e
25 mM	2,13	84	4,93	-		-		PA.CI-9	25 mM metformin	OP50	N2	S8e
0 mM	2,09	76	-	2,96	<0,0001	0,2828	-	PA.CI-9 ΔbioA	-	OP50	N2	S8e
25 mM	4,47	51	113,88	109,86		<0,0001		PA.CI-9 ΔbioA	25 mM metformin	OP50	N2	S8e
PA.CI-9 - Replicate 3
0 mM	2,12	65	-	-	0,0717	-	-	PA.CI-9	-	OP50	N2	S8e
25 mM	2,01	81	-5,19	-		-		PA.CI-9	25 mM metformin	OP50	N2	S8e
0 mM	2,02	80	-	-4,72	<0,0001	0,0813	-	PA.CI-9 ΔbioA	-	OP50	N2	S8e
25 mM	4,8	89	137,62	138,81		<0,0001		PA.CI-9 ΔbioA	25 mM metformin	OP50	N2	S8e
PA.CI-15 - Replicate 1
0 mM	4,5	70	-	-	<0,0001	-	-	PA.CI-15	-	OP50	N2	S8f
25 mM	5,54	72	23,11	-		-		PA.CI-15	25 mM metformin	OP50	N2	S8f
0 mM	4,78	68	-	6,22	0,1317	0,0601	-	PA.CI-15 ΔbioA	-	OP50	N2	S8f
25 mM	5	87	4,60	-9,75		<0,0001		PA.CI-15 ΔbioA	25 mM metformin	OP50	N2	S8f
PA.CI-15 - Replicate 2
0 mM	5,8	88	-	-	<0,0001	-	-	PA.CI-15	-	OP50	N2	S8f
25 mM	6,57	101	13,28	-		-		PA.CI-15	25 mM metformin	OP50	N2	S8f
0 mM	4,98	101	-	-14,14	0,0645	<0,0001	-	PA.CI-15 ΔbioA	-	OP50	N2	S8f
25 mM	5,16	102	3,61	-21,46		<0,0001		PA.CI-15 ΔbioA	25 mM metformin	OP50	N2	S8f
PA.CI-15 - Replicate 3
0 mM	5,42	92	-	-	<0,0001	-	-	PA.CI-15	-	OP50	N2	S8f
25 mM	6,19	94	14,21	-		-		PA.CI-15	25 mM metformin	OP50	N2	S8f
0 mM	4,9	89	-	-9,59	0,0325	<0,0001	-	PA.CI-15 ΔbioA	-	OP50	N2	S8f
25 mM	5,14	101	4,90	-16,96		<0,0001		PA.CI-15 ΔbioA	25 mM metformin	OP50	N2	S8f
PA.CI-1 - Pooled
0 mM	2,18	256	-	-	0,4716	-	<0,0001	PA.CI-1	-	OP50	N2	S8c
25 mM	2,2	249	0,92	-		-		PA.CI-1	25 mM metformin	OP50	N2	S8c
ΔbioA 0 mM	2,05	230	-	-5,96	<0,0001	<0,0001		PA.CI-1 ΔbioA	-	OP50	N2	S8c
ΔbioA 25 mM	3,97	274	93,66	80,45		<0,0001		PA.CI-1 ΔbioA	25 mM metformin	OP50	N2	S8c
PA.CI-3 - Pooled
0 mM	2,38	361	-	-	<0,0001	-	<0,0001	PA.CI-3	-	OP50	N2	S8d
25 mM	2,58	315	8,40	-		-		PA.CI-3	25 mM metformin	OP50	N2	S8d
ΔbioA 0 mM	2,44	361	-	2,52	<0,0001	0,0942		PA.CI-3 ΔbioA	-	OP50	N2	S8d
ΔbioA 25 mM	5,11	265	109,43	98,06		<0,0001		PA.CI-3 ΔbioA	25 mM metformin	OP50	N2	S8d
PA.CI-9 - Pooled
0 mM	2,02	274	-	-	0,0174	-	<0,0001	PA.CI-9	-	OP50	N2	S8e
25 mM	2,1	278	3,96	-		-		PA.CI-9	25 mM metformin	OP50	N2	S8e
ΔbioA 0 mM	2,04	249	-	0,99	<0,0001	0,6275		PA.CI-9 ΔbioA	-	OP50	N2	S8e
ΔbioA 25 mM	4,64	228	127,45	120,95		<0,0001		PA.CI-9 ΔbioA	25 mM metformin	OP50	N2	S8e
PA.CI-15 - Pooled
0 mM	5,32	261	-	-	<0,0001	-	0,0036	PA.CI-15	-	OP50	N2	S8f
25 mM	6,16	267	15,79	-		-		PA.CI-15	25 mM metformin	OP50	N2	S8f
ΔbioA 0 mM	4,9	258	-	-7,89	0,0026	<0,0001		PA.CI-15 ΔbioA	-	OP50	N2	S8f
ΔbioA 25 mM	5,1	290	4,08	-17,21		<0,0001		PA.CI-15 ΔbioA	25 mM metformin	OP50	N2	S8f
PAO1 Survival (in LG-NGM)
Group name	Mean survival (days)	n Dead	% Increase treatment	% Increase genotype	p (log rank) treatment	p (log rank) genotype	p (CPH)	Bacteria from young adult	Supplement	Bacteria from L1	Genotype	Figure
PAO1 - Replicate 1
0 mM	5,92	86	-	-	0,2807	-	-	PAO1	-	OP50	N2	S8i
25 mM	6,21	205	4,89	-		-	-	PAO1	25 mM metformin	OP50	N2	S8i
PAO1 - Replicate 2
0 mM	6,31	214	-	-	0,0442	-	-	PAO1	-	OP50	N2	S8i
25 mM	6,93	289	9,83	-		-	-	PAO1	25 mM metformin	OP50	N2	S8i
PAO1 - Replicate 3
0 mM	6,57	221	-	-	0,0832	-	-	PAO1	-	OP50	N2	S8i
25 mM	7,38	157	12,33	-		-	-	PAO1	25 mM metformin	OP50	N2	S8i
PAO1 - Pooled
0 mM	6,36	521	-	-	0,0415	-	-	PAO1	-	OP50	N2	S8i
25 mM	6,81	651	7,08	-		-	-	PAO1	25 mM metformin	OP50	N2	S8i
