## Extended Data Table 3 for "Restoring Antibiotic Sensitivity via Metabolic Pathway Manipulation in *Pseudomonas aeruginosa*"

### Sheet: Ex Fig 1b
Genotype	Metformin	Media	aak-1	aak-2	acs-2	akt-1	akt-2	argk-1	atf-7	clec-41	daf-16	daf-18	drp-1	eat-3	elt-3	fat-7	fos-1	fzo-1	gpdh-1	gst-4	irg-6	isp-1	kgb-1	lmn-1	metr-1	nhr-49	nuo-1	pmk-1	raga-1	ragc-1	sams-1	skn-1	sod-3	ugt-22
PA14	0 mM	NGM	0.182672	1.39761	-0.416678	0.33823	-0.249768	-0.779282	1.28359	0.196186	0.862426	0.573976	1.26317	0.105184	-0.396617	0.0659271	0.042641	-0.662421	-0.818666	-0.934991	-0.80873	-0.358542	-0.0140957	0.99881	1.2834	0.422907	-0.0874188	-0.441927	0.258008	-0.107332	1.0662	1.43433	-0.659661	-1.45102
PA14	50 mM	NGM	-1.45698	-0.962725	-0.863077	1.26081	-1.31093	1.31541	0.154395	1.31526	-1.4379	1.11471	0.339011	1.37407	-1.19308	1.39018	-1.42783	1.36808	1.17632	1.41587	1.303	-0.773726	-1.40867	0.716083	0.290619	-1.4978	-0.735275	-1.19826	1.30373	1.44608	-1.14702	-0.135775	1.26199	0.134356
PA14	0 mM	LB-NGM	0.763456	-0.104986	-0.154664	-0.893029	0.804662	-0.777332	-0.335149	-0.544315	0.395165	-0.877158	-0.746355	-0.681458	0.515858	-0.689853	0.699372	-0.822182	-0.84294	-0.292743	-0.759964	-0.337132	0.752057	-0.759538	-0.665226	0.542251	-0.616591	0.929124	-0.696555	-0.644829	-0.481276	-0.447878	-0.929988	0.588708
PA14	50 mM	LB-NGM	0.510854	-0.329897	1.43442	-0.706013	0.756038	0.241208	-1.10283	-0.967127	0.180308	-0.811525	-0.855823	-0.797797	1.07384	-0.766256	0.685821	0.116526	0.485282	-0.188139	0.26569	1.4694	0.670712	-0.955356	-0.908792	0.532642	1.43929	0.711061	-0.865181	-0.69392	0.562091	-0.85068	0.327663	0.727954

### Sheet: Ex Fig 1d
2way ANOVA of fzo-1
Worm Genotype	Bacterial Genotype	Media	Metformin (mM)	Biological replicate	RNA count	2way ANOVA
						Treatment P value	Genotype P value
C. elegans N2	PA14	NGM	0	1	1281.9	0.6054	-
C. elegans N2	PA14	NGM	0	2	1153.26
C. elegans N2	PA14	NGM	0	3	1157.76
C. elegans N2	PA14	NGM	0	4	1221.45
C. elegans N2	PA14	NGM	50	1	1508.86		-
C. elegans N2	PA14	NGM	50	2	1620.15
C. elegans N2	PA14	NGM	50	3	1108.89
C. elegans N2	PA14	NGM	50	4	1170.25
C. elegans N2	PA14	LB-NGM	0	1	1240.77	0.9359	0.9996
C. elegans N2	PA14	LB-NGM	0	2	1289.63
C. elegans N2	PA14	LB-NGM	0	3	1295.08
C. elegans N2	PA14	LB-NGM	0	4	942.167
C. elegans N2	PA14	LB-NGM	50	1	1127.72		0.8645
C. elegans N2	PA14	LB-NGM	50	2	1171.19
C. elegans N2	PA14	LB-NGM	50	3	1369.88
C. elegans N2	PA14	LB-NGM	50	4	1373.36

### Sheet: Ex Fig 1e
2way ANOVA of gpdh-1
Worm Genotype	Bacterial Genotype	Media	Metformin (mM)	Biological replicate	RNA count	2way ANOVA
						Treatment P value	Genotype P value
C. elegans N2	PA14	NGM	0	1	7.02971	0.0015	-
C. elegans N2	PA14	NGM	0	2	9.86876
C. elegans N2	PA14	NGM	0	3	2.53757
C. elegans N2	PA14	NGM	0	4	4.00989
C. elegans N2	PA14	NGM	50	1	30.6557		-
C. elegans N2	PA14	NGM	50	2	58.2246
C. elegans N2	PA14	NGM	50	3	36.9192
C. elegans N2	PA14	NGM	50	4	22.1185
C. elegans N2	PA14	LB-NGM	0	1	6.54906	0.0264	>0.9999
C. elegans N2	PA14	LB-NGM	0	2	6.18394
C. elegans N2	PA14	LB-NGM	0	3	5.28154
C. elegans N2	PA14	LB-NGM	0	4	3.9169
C. elegans N2	PA14	LB-NGM	50	1	21.7093		0.3487
C. elegans N2	PA14	LB-NGM	50	2	24.9043
C. elegans N2	PA14	LB-NGM	50	3	37.4319
C. elegans N2	PA14	LB-NGM	50	4	20.7568

### Sheet: Ex Fig 1f
2way ANOVA of sod-3
Worm Genotype	Bacterial Genotype	Media	Metformin (mM)	Biological replicate	RNA count	2way ANOVA
						Treatment P value	Genotype P value
C. elegans N2	PA14	NGM	0	1	15.8682	0.041	-
C. elegans N2	PA14	NGM	0	2	31.3432
C. elegans N2	PA14	NGM	0	3	38.2011
C. elegans N2	PA14	NGM	0	4	37.2811
C. elegans N2	PA14	NGM	50	1	53.4105		-
C. elegans N2	PA14	NGM	50	2	34.6848
C. elegans N2	PA14	NGM	50	3	71.3537
C. elegans N2	PA14	NGM	50	4	73.2716
C. elegans N2	PA14	LB-NGM	0	1	22.9736	0.2349	0.9715
C. elegans N2	PA14	LB-NGM	0	2	9.62534
C. elegans N2	PA14	LB-NGM	0	3	40.3051
C. elegans N2	PA14	LB-NGM	0	4	34.3116
C. elegans N2	PA14	LB-NGM	50	1	41.2503		0.4676
C. elegans N2	PA14	LB-NGM	50	2	40.3661
C. elegans N2	PA14	LB-NGM	50	3	48.0223
C. elegans N2	PA14	LB-NGM	50	4	49.5857

### Sheet: Ex Fig 1g
2way ANOVA of argk-1
Worm Genotype	Bacterial Genotype	Media	Metformin (mM)	Biological replicate	RNA count	2way ANOVA
						Treatment P value	Genotype P value
C. elegans N2	PA14	NGM	0	1	3.01386	<0.0001	-
C. elegans N2	PA14	NGM	0	2	1.98582
C. elegans N2	PA14	NGM	0	3	2.55292
C. elegans N2	PA14	NGM	0	4	5.01551
C. elegans N2	PA14	NGM	50	1	143.329		-
C. elegans N2	PA14	NGM	50	2	159.804
C. elegans N2	PA14	NGM	50	3	184.842
C. elegans N2	PA14	NGM	50	4	189.041
C. elegans N2	PA14	LB-NGM	0	1	3.27877	<0.0001	>0.9999
C. elegans N2	PA14	LB-NGM	0	2	2.60816
C. elegans N2	PA14	LB-NGM	0	3	4.35813
C. elegans N2	PA14	LB-NGM	0	4	2.94177
C. elegans N2	PA14	LB-NGM	50	1	57.312		<0.0001
C. elegans N2	PA14	LB-NGM	50	2	92.2898
C. elegans N2	PA14	LB-NGM	50	3	113.067
C. elegans N2	PA14	LB-NGM	50	4	73.6054
