## Extended Data Table 4 for "Restoring Antibiotic Sensitivity via Metabolic Pathway Manipulation in *Pseudomonas aeruginosa*"

### Sheet: Ex Fig 3e
Genotype	Metformin (mM)	Biological replicate	Area Under the Curve (AUC)	2way ANOVA
				Treatment P value	Genotype P value
PA14	0	1	3660	>0,9999 (ns)	-
PA14	0	2	3978
PA14	0	3	4633
PA14	50	1	4113		-
PA14	50	2	3190
PA14	50	3	4138
Tn::bioA	0	1	4271	>0,9999 (ns)	>0,9999 (ns)
Tn::bioA	0	2	4260
Tn::bioA	0	3	4574
Tn::bioA	50	1	3453		>0,9999 (ns)
Tn::bioA	50	2	3642
Tn::bioA	50	3	4191
Tn::bioB	0	1	3937	>0,9999 (ns)	>0,9999 (ns)
Tn::bioB	0	2	3337
Tn::bioB	0	3	5812
Tn::bioB	50	1	3590		>0,9999 (ns)
Tn::bioB	50	2	3785
Tn::bioB	50	3	4872
Tn::bioD	0	1	3855	>0,9999 (ns)	>0,9999 (ns)
Tn::bioD	0	2	4223
Tn::bioD	50	1	3656		>0,9999 (ns)
Tn::bioD	50	2	3155
Tn::bioF	0	1	3422	>0,9999 (ns)	>0,9999 (ns)
Tn::bioF	0	2	4035
Tn::bioF	0	3	4888
Tn::bioF	50	1	2934		>0,9999 (ns)
Tn::bioF	50	2	3804
Tn::bioF	50	3	4435
ΔbioB-H	0	1	0,538	>0,9999 (ns)	>0,9999 (ns)
ΔbioB-H	0	2	4463
ΔbioB-H	0	3	4000
ΔbioB-H	50	1	1399		>0,9999 (ns)
ΔbioB-H	50	2	2892
ΔbioB-H	50	3	4322

### Sheet: Ex Fig 3f
Genotype	Metformin	Media	aak-1	aak-2	acs-2	akt-1	akt-2	argk-1	atf-7	clec-41	daf-16	daf-18	drp-1	eat-3	elt-3	fat-7	fos-1	fzo-1	gpdh-1	gst-4	irg-6	isp-1	kgb-1	lmn-1	metr-1	nhr-49	nuo-1	pmk-1	raga-1	ragc-1	sams-1	skn-1	sod-3	ugt-22
Tn::bioF	0 mM	LB-NGM	0.685709	0.00554096	0.463859	-0.835596	0.883515	-0.550635	-0.103587	1.25486	0.679296	-0.948202	-1.28954	-1.06344	1.11018	-0.445525	1.21491	-1.01484	-0.628025	-0.549553	-0.755606	0.273249	0.993883	-1.0656	-1.51435	0.912886	-1.3788	1.59056	-0.622108	-0.456313	-0.733788	-0.765987	-0.920725	-0.630487
Tn::bioF	50 mM	LB-NGM	-0.911729	-0.685078	-0.678824	1.34328	-0.848116	1.75833	1.31149	0.59153	-1.14312	1.33949	1.3822	1.31306	-1.0327	-0.269342	-0.962022	1.29928	1.72239	1.58521	0.425518	-1.36246	-1.01242	1.27105	1.17701	-0.812095	0.67394	-0.953663	0.729576	0.598133	0.250816	0.276087	1.04012	0.153475
Tn::gacA	0 mM	LB-NGM	-1.25994	-1.25123	-1.12688	0.798544	-1.30269	-0.542749	-0.724195	-1.27198	-1.04011	0.784229	0.493271	0.78204	-1.07262	1.77852	-1.1097	0.794326	0.0124626	0.397475	-0.559624	-0.0295348	-1.14449	0.82951	0.487031	-1.32556	0.466684	-0.736066	1.39604	1.46427	1.61833	-0.913295	1.09312	1.68716
PA14	0 mM	LB-NGM	0.802352	1.19026	-0.0886419	-0.710561	0.640379	-0.543926	0.660315	0.0952399	0.849679	-0.606842	-0.216702	-0.491235	0.331183	-0.523745	0.431334	-0.725339	-0.668039	-0.726411	-0.681868	-0.289857	0.604253	-0.405074	0.116214	0.614524	-0.717138	0.133096	-0.724498	-0.793641	-0.827607	1.57293	-0.871233	-0.614846
PA14	50 mM	LB-NGM	0.683612	0.740504	1.43049	-0.595663	0.626911	-0.121019	-1.14402	-0.669648	0.654255	-0.568679	-0.369227	-0.540428	0.663952	-0.539912	0.425474	-0.353419	-0.438786	-0.706718	1.57158	1.4086	0.558773	-0.629891	-0.265904	0.610244	0.955316	-0.0339227	-0.779015	-0.812446	-0.307754	-0.169739	-0.341275	-0.595302

### Sheet: Ex Fig 3h
Genotype	Metformin (mM)	Biological replicate	Pargk-1::GFP fluorescence	2way ANOVA
				Treatment P value	Genotype P value
PA14	0	1	177219310	>0,9999 (ns)	-
PA14	0	2	204490900
PA14	0	3	162178830
PA14	50	1	209591820		-
PA14	50	2	184137820
PA14	50	3	192417700
Tn::bioA	0	1	193790080	<0,0001	>0,9999 (ns)
Tn::bioA	0	2	186981140
Tn::bioA	0	3	170028820
Tn::bioA	50	1	810269800		<0,0001
Tn::bioA	50	2	698317700
Tn::bioA	50	3	702361100
Tn::bioB	0	1	176190270	<0,0001	>0,9999 (ns)
Tn::bioB	0	2	171609020
Tn::bioB	0	3	164283600
Tn::bioB	50	1	752438100		<0,0001
Tn::bioB	50	2	707499300
Tn::bioB	50	3	829269400
Tn::bioD	0	1	190247090	<0,0001	>0,9999 (ns)
Tn::bioD	0	2	172257490
Tn::bioD	0	3	163515380
Tn::bioD	50	1	926329000		<0,0001
Tn::bioD	50	2	784403140
Tn::bioD	50	3	564371100
Tn::bioF	0	1	183680930	<0,0001	>0,9999 (ns)
Tn::bioF	0	2	173816020
Tn::bioF	0	3	153468960
Tn::bioF	50	1	622962000		<0,0001
Tn::bioF	50	2	686807230
Tn::bioF	50	3	702896800
ΔbioB-H	0	1	312195360	0,0001	>0,9999 (ns)
ΔbioB-H	0	2	171427940
ΔbioB-H	0	3	161745940
ΔbioB-H	50	1	439112350		<0,0001
ΔbioB-H	50	2	707553900
ΔbioB-H	50	3	698654340
