## Extended Data Table 6 for "Restoring Antibiotic Sensitivity via Metabolic Pathway Manipulation in *Pseudomonas aeruginosa*"

### Sheet: Ex Fig 4a
Statistics for AUC values for Fig S4a
Comparison 1	Comparison 2	test	p value	t
0 mM Metformin_BioF	0 mM Metformin_PA14	t-test independent samples with Benjamini-Hochberg correction	0.0005165	-10.22
50 mM Metformin_BioF	50 mM Metformin_PA14	t-test independent samples with Benjamini-Hochberg correction	0.0001972	-13.08
100 mM Metformin_BioF	100 mM Metformin_PA14	t-test independent samples with Benjamini-Hochberg correction	2.756e-05	-21.52
200 mM Metformin_BioF	200 mM Metformin_PA14	t-test independent samples with Benjamini-Hochberg correction	0.00903	-4.741
50 mM Metformin_BioF	50 mM Metformin + 400 nM Biotin_BioF	t-test independent samples with Benjamini-Hochberg correction	0.000986	-8.642
0 mM Metformin_BioF	0 mM Metformin + 400 nM Biotin_BioF	t-test independent samples with Benjamini-Hochberg correction	0.01779	3.884
100 mM Metformin_BioF	100 mM Metformin + 400 nM Biotin_BioF	t-test independent samples with Benjamini-Hochberg correction	0.000193	-13.15
200 mM Metformin_BioF	200 mM Metformin + 400 nM Biotin_BioF	t-test independent samples with Benjamini-Hochberg correction	0.02533	-3.481
0 mM Metformin_BioD	0 mM Metformin_PA14	t-test independent samples with Benjamini-Hochberg correction	0.003589	-6.13
50 mM Metformin_BioD	50 mM Metformin_PA14	t-test independent samples with Benjamini-Hochberg correction	4.533e-06	-33.87
100 mM Metformin_BioD	100 mM Metformin_PA14	t-test independent samples with Benjamini-Hochberg correction	0.0001208	-14.82
200 mM Metformin_BioD	200 mM Metformin_PA14	t-test independent samples with Benjamini-Hochberg correction	0.002901	-6.494
50 mM Metformin_BioD	50 mM Metformin + 400 nM Biotin_BioD	t-test independent samples with Benjamini-Hochberg correction	7.027e-05	-17
0 mM Metformin_BioD	0 mM Metformin + 400 nM Biotin_BioD	t-test independent samples with Benjamini-Hochberg correction	0.1002	2.13
100 mM Metformin_BioD	100 mM Metformin + 400 nM Biotin_BioD	t-test independent samples with Benjamini-Hochberg correction	0.001427	-7.844
200 mM Metformin_BioD	200 mM Metformin + 400 nM Biotin_BioD	t-test independent samples with Benjamini-Hochberg correction	0.003504	-6.17
0 mM Metformin_BioBH	0 mM Metformin_PA14	t-test independent samples with Benjamini-Hochberg correction	0.03646	-3.093
50 mM Metformin_BioBH	50 mM Metformin_PA14	t-test independent samples with Benjamini-Hochberg correction	0.001614	-7.593
100 mM Metformin_BioBH	100 mM Metformin_PA14	t-test independent samples with Benjamini-Hochberg correction	0.002491	-6.765
200 mM Metformin_BioBH	200 mM Metformin_PA14	t-test independent samples with Benjamini-Hochberg correction	0.02475	-3.507
50 mM Metformin_BioBH	50 mM Metformin + 400 nM Biotin_BioBH	t-test independent samples with Benjamini-Hochberg correction	0.007246	-5.047
0 mM Metformin_BioBH	0 mM Metformin + 400 nM Biotin_BioBH	t-test independent samples with Benjamini-Hochberg correction	0.8052	0.2634
100 mM Metformin_BioBH	100 mM Metformin + 400 nM Biotin_BioBH	t-test independent samples with Benjamini-Hochberg correction	0.006963	-5.104
200 mM Metformin_BioBH	200 mM Metformin + 400 nM Biotin_BioBH	t-test independent samples with Benjamini-Hochberg correction	0.05082	-2.761
0 mM Metformin_BioA	0 mM Metformin_PA14	t-test independent samples with Benjamini-Hochberg correction	0.02271	-3.602
50 mM Metformin_BioA	50 mM Metformin_PA14	t-test independent samples with Benjamini-Hochberg correction	0.0001196	-14.85
100 mM Metformin_BioA	100 mM Metformin_PA14	t-test independent samples with Benjamini-Hochberg correction	0.0006964	-9.46
200 mM Metformin_BioA	200 mM Metformin_PA14	t-test independent samples with Benjamini-Hochberg correction	0.003099	-6.379
50 mM Metformin_BioA	50 mM Metformin + 400 nM Biotin_BioA	t-test independent samples with Benjamini-Hochberg correction	0.0008525	-8.976
0 mM Metformin_BioA	0 mM Metformin + 400 nM Biotin_BioA	t-test independent samples with Benjamini-Hochberg correction	0.5684	0.6208
100 mM Metformin_BioA	100 mM Metformin + 400 nM Biotin_BioA	t-test independent samples with Benjamini-Hochberg correction	0.006992	-5.098
200 mM Metformin_BioA	200 mM Metformin + 400 nM Biotin_BioA	t-test independent samples with Benjamini-Hochberg correction	0.01471	-4.112
0 mM Metformin_BioB	0 mM Metformin_PA14	t-test independent samples with Benjamini-Hochberg correction	0.0009754	-8.666
50 mM Metformin_BioB	50 mM Metformin_PA14	t-test independent samples with Benjamini-Hochberg correction	2.134e-05	-22.95
100 mM Metformin_BioB	100 mM Metformin_PA14	t-test independent samples with Benjamini-Hochberg correction	3.651e-05	-20.05
200 mM Metformin_BioB	200 mM Metformin_PA14	t-test independent samples with Benjamini-Hochberg correction	0.002162	-7.026
50 mM Metformin_BioB	50 mM Metformin + 400 nM Biotin_BioB	t-test independent samples with Benjamini-Hochberg correction	0.0001515	-13.99
0 mM Metformin_BioB	0 mM Metformin + 400 nM Biotin_BioB	t-test independent samples with Benjamini-Hochberg correction	0.767	0.3171
100 mM Metformin_BioB	100 mM Metformin + 400 nM Biotin_BioB	t-test independent samples with Benjamini-Hochberg correction	0.00162	-7.585
200 mM Metformin_BioB	200 mM Metformin + 400 nM Biotin_BioB	t-test independent samples with Benjamini-Hochberg correction	0.003754	-6.055

### Sheet: Ex Fig 4b
Enrichment based on genes with Log2FC <= -0.5, and only named genes,plots include only KEGG Categories, Metabolic pathway category was removed due to the large background gene count										Enrichment based on genes with Log2FC => 0.5, and only named genes, plots include only KEGG Categories, Metabolic pathway category was removed due to the large background gene count
#term ID	term description	observed gene count	background gene count	strength	signal	false discovery rate	matching proteins in your network (IDs)	matching proteins in your network (labels)	.	#term ID	term description	observed gene count	background gene count	strength	signal	false discovery rate	matching proteins in your network (IDs)	matching proteins in your network (labels)
pae00405	Phenazine biosynthesis	5	20	1.63	1.53	3.03e-05	208964.PA0997,208964.PA0998,208964.PA0999,208964.PA4211,208964.PA4217	pqsB,pqsC,pqsD,phzB1,phzS	.	pae01100	Metabolic pathways	31	972	0.58	0.81	4.07e-11	208964.PA0230,208964.PA0232,208964.PA0420,208964.PA0500,208964.PA0501,208964.PA0519,208964.PA0582,208964.PA1273,208964.PA1373,208964.PA1610,208964.PA2001,208964.PA2011,208964.PA2012,208964.PA2013,208964.PA2014,208964.PA2015,208964.PA2250,208964.PA2507,208964.PA2508,208964.PA2509,208964.PA2512,208964.PA2513,208964.PA2514,208964.PA2968,208964.PA3112,208964.PA3131,208964.PA3639,208964.PA5025,208964.…	pcaB,pcaC,bioA,bioB,bioF,nirS,folB,cobB,fabF2,fabA,atoB,liuE,liuD,liuC,liuB,liuA,lpdV,catA,catC,catB,antA,antB,antC,fabD,accD,PA3131,accA,metY,phaC2,poxB,atpH
pae02024	Quorum sensing	7	90	1.12	1.09	6.64e-05	208964.PA0997,208964.PA0998,208964.PA0999,208964.PA1072,208964.PA3478,208964.PA4206,208964.PA4211	pqsB,pqsC,pqsD,braE,rhlB,mexH,phzB1	.	pae01120	Microbial metabolism in diverse environments	15	279	0.8	0.99	4.19e-07	208964.PA0228,208964.PA0230,208964.PA0232,208964.PA0519,208964.PA2001,208964.PA2250,208964.PA2507,208964.PA2508,208964.PA2509,208964.PA2512,208964.PA2513,208964.PA2514,208964.PA3112,208964.PA3131,208964.PA3639	pcaF,pcaB,pcaC,nirS,atoB,lpdV,catA,catC,catB,antA,antB,antC,accD,PA3131,accA
pae01110	Biosynthesis of secondary metabolites	11	394	0.67	0.61	0.00044	208964.PA0997,208964.PA0998,208964.PA0999,208964.PA1927,208964.PA3452,208964.PA4053,208964.PA4211,208964.PA4217,208964.PA4613,208964.PA5354,208964.PA5452	pqsB,pqsC,pqsD,metE,mqoA,ribE,phzB1,phzS,katB,glcE,wbpW	.	pae00362	Benzoate degradation	7	35	1.37	1.59	1.56e-06	208964.PA0228,208964.PA0230,208964.PA0232,208964.PA2001,208964.PA2507,208964.PA2508,208964.PA2509	pcaF,pcaB,pcaC,atoB,catA,catC,catB
pae02025	Biofilm formation - Pseudomonas aeruginosa	5	109	0.89	0.53	0.0144	208964.PA0997,208964.PA0998,208964.PA0999,208964.PA3478,208964.PA5452	pqsB,pqsC,pqsD,rhlB,wbpW	.	pae00280	Valine, leucine and isoleucine degradation	7	46	1.26	1.37	6.24e-06	208964.PA2001,208964.PA2011,208964.PA2012,208964.PA2013,208964.PA2014,208964.PA2015,208964.PA2250	atoB,liuE,liuD,liuC,liuB,liuA,lpdV
									.	pae00061	Fatty acid biosynthesis	5	26	1.36	1.17	0.00011	208964.PA1373,208964.PA1610,208964.PA2968,208964.PA3112,208964.PA3639	fabF2,fabA,fabD,accD,accA
									.	pae01212	Fatty acid metabolism	6	49	1.16	1.06	0.00011	208964.PA1373,208964.PA1610,208964.PA2001,208964.PA2968,208964.PA3112,208964.PA3639	fabF2,fabA,atoB,fabD,accD,accA
									.	pae01220	Degradation of aromatic compounds	5	28	1.33	1.15	0.00011	208964.PA0230,208964.PA0232,208964.PA2507,208964.PA2508,208964.PA2509	pcaB,pcaC,catA,catC,catB
									.	pae00780	Biotin metabolism	4	21	1.35	0.96	0.00072	208964.PA0420,208964.PA0500,208964.PA0501,208964.PA1373	bioA,bioB,bioF,fabF2
									.	pae00620	Pyruvate metabolism	5	61	0.99	0.69	0.0027	208964.PA2001,208964.PA2250,208964.PA3112,208964.PA3639,208964.PA5297	atoB,lpdV,accD,accA,poxB
									.	pae00623	Toluene degradation	2	3	1.9	0.76	0.0068	208964.PA2507,208964.PA2509	catA,catB
									.	pae00627	Aminobenzoate degradation	3	17	1.32	0.69	0.0068	208964.PA2512,208964.PA2513,208964.PA2514	antA,antB,antC
									.	pae00640	Propanoate metabolism	4	43	1.04	0.62	0.0068	208964.PA2001,208964.PA2250,208964.PA3112,208964.PA3639	atoB,lpdV,accD,accA
									.	pae00361	Chlorocyclohexane and chlorobenzene degradation	2	6	1.6	0.61	0.0171	208964.PA2507,208964.PA2509	catA,catB
									.	pae00364	Fluorobenzoate degradation	2	7	1.53	0.58	0.0204	208964.PA2507,208964.PA2509	catA,catB
									.	pae00072	Synthesis and degradation of ketone bodies	2	10	1.37	0.5	0.0335	208964.PA2001,208964.PA2011	atoB,liuE
									.	pae01200	Carbon metabolism	5	124	0.68	0.38	0.0335	208964.PA2001,208964.PA2250,208964.PA3112,208964.PA3131,208964.PA3639	atoB,lpdV,accD,PA3131,accA
									.	pae00650	Butanoate metabolism	3	42	0.93	0.41	0.043	208964.PA2001,208964.PA2011,208964.PA5058	atoB,liuE,phaC2

### Sheet: Ex Fig 4c
Genotype	Metformin (mM)	Biological replicate	Peak area Metformin	2way ANOVA
				Treatment P value	Genotype P value
PA14	0	1	67637537,48	0,002	-
PA14	0	2	23461975,22
PA14	0	3	14984122,65
PA14	0	4	6488601,67
PA14	50	1	14413986703,36		-
PA14	50	2	11478715882,15
PA14	50	3	11386360231,26
PA14	50	4	13677515930,28
Tn::bioF	0	1	60147159,98	0,0002	>0,9999 (ns)
Tn::bioF	0	2	46015557,33
Tn::bioF	0	3	12237547,17
Tn::bioF	0	4	32932533,21
Tn::bioF	50	1	8873818672,71		>0,9999 (ns)
Tn::bioF	50	2	8575658846,50
Tn::bioF	50	3	11186520353,94
Tn::bioF	50	4	15177033033,32
Tn::gacA	0	1	13709482,77	0,0003	>0,9999 (ns)
Tn::gacA	0	2	12551590,84
Tn::gacA	0	3	33399480,02
Tn::gacA	0	4	9953069,39
Tn::gacA	50	1	11920355467,66		>0,9999 (ns)
Tn::gacA	50	2	14787812726,30
Tn::gacA	50	3	18271498938,03
Tn::gacA	50	4	9670113362,31

### Sheet: Ex Fig 4d-k
Log2FC values for proteomics displayed in Fig. S4c-j
locus	gene	PAO1	Comparison	Log2FC(BioD 50mM vs BioD 0mM)	Significant Log2FC(BioD 50mM vs BioD 0mM)	pvalue (BioD 50mM vs BioD 0mM)	Panel
PA14_51410	pqsC	PA0998	BioD 50 mM vs BioD 0mM	-3.11961	+	7.05e-09	Ex. Data Fig. 4d
PA14_51420	pqsB	PA0997	BioD 50 mM vs BioD 0mM	-2.96955	+	0.00246622	Ex. Data Fig. 4d
PA14_51390	pqsD	PA0999	BioD 50 mM vs BioD 0mM	-1.94566	+	0.0023122	Ex. Data Fig. 4d
PA14_30630	pqsH	PA2587	BioD 50 mM vs BioD 0mM	-1.71617	+	0.0388236	Ex. Data Fig. 4d
PA14_51380	pqsE	PA1000	BioD 50 mM vs BioD 0mM	-1.54103	+	1.71e-07	Ex. Data Fig. 4d
PA14_09470	phzB1	PA4211	BioD 50 mM vs BioD 0mM	-2.27955	+	2.55e-07	Ex. Data Fig. 4e
PA14_09400	phzS	PA4217	BioD 50 mM vs BioD 0mM	-4.26032	+	3.98e-09	Ex. Data Fig. 4e
PA14_39960	phzB2	PA1900	BioD 50 mM vs BioD 0mM	-1.44275	+	9.01e-08	Ex. Data Fig. 4e
PA14_00640	phzH	PA0051	BioD 50 mM vs BioD 0mM	-0.799492	+	0.0898977	Ex. Data Fig. 4e
PA14_09270	pchE	PA4226	BioD 50 mM vs BioD 0mM	0.314413	+	7.01e-05	Ex. Data Fig. 4f
PA14_09280	pchF	PA4225	BioD 50 mM vs BioD 0mM	0.628462	+	1.29e-05	Ex. Data Fig. 4f
PA14_09290	pchG	PA4224	BioD 50 mM vs BioD 0mM	0.530163	+	0.00151106	Ex. Data Fig. 4f
PA14_09220	pchB	PA4230	BioD 50 mM vs BioD 0mM	0.55821	+	0.0114225	Ex. Data Fig. 4f
PA14_09230	pchC	PA4229	BioD 50 mM vs BioD 0mM	0.645267	+	0.0430518	Ex. Data Fig. 4f
PA14_09240	pchD	PA4228	BioD 50 mM vs BioD 0mM	0.899391	+	5.88e-08	Ex. Data Fig. 4f
PA14_09260	pchR	PA4227	BioD 50 mM vs BioD 0mM	2.53192	+	0.000534175	Ex. Data Fig. 4f
PA14_09210	pchA	PA4231	BioD 50 mM vs BioD 0mM	3.64635	+	6.72e-05	Ex. Data Fig. 4f
PA14_69870	pchP	PA5292	BioD 50 mM vs BioD 0mM	-0.0599602	-	0.6825	Ex. Data Fig. 4f
PA14_09340	fptA	PA4221	BioD 50 mM vs BioD 0mM	-1.92764	+	0.00487182	Ex. Data Fig. 4f
PA14_33700	pvdF	PA2396	BioD 50 mM vs BioD 0mM	-5.5315	+	6.65e-06	Ex. Data Fig. 4g
PA14_33740	pvdP	PA2392	BioD 50 mM vs BioD 0mM	-4.92615	+	0.000193037	Ex. Data Fig. 4g
PA14_33710	pvdO	PA2395	BioD 50 mM vs BioD 0mM	-2.80061	+	3.56e-05	Ex. Data Fig. 4g
PA14_33820	pvdQ	PA2385	BioD 50 mM vs BioD 0mM	-2.14335	+	2.1e-05	Ex. Data Fig. 4g
PA14_33690	pvdE	PA2397	BioD 50 mM vs BioD 0mM	2.43129	+	0.0682169	Ex. Data Fig. 4g
PA14_33680	fpvA	PA2398	BioD 50 mM vs BioD 0mM	-5.11771	+	6.02e-05	Ex. Data Fig. 4g
PA14_33720	pvdN	PA2394	BioD 50 mM vs BioD 0mM	-3.17048	+	0.00511988	Ex. Data Fig. 4g
PA14_09970	fpvB	PA4168	BioD 50 mM vs BioD 0mM	-2.59853	+	2.07e-05	Ex. Data Fig. 4g
PA14_33650	pvdD	PA2399	BioD 50 mM vs BioD 0mM	-1.06584	+	0.0257851	Ex. Data Fig. 4g
PA14_33280	pvdL	PA2424	BioD 50 mM vs BioD 0mM	-0.290108	-	0.39321	Ex. Data Fig. 4g
PA14_30010	nuoB	PA2638	BioD 50 mM vs BioD 0mM	0.623445	+	4.77e-05	Ex. Data Fig. 4h
PA14_29850	nuoN	PA2649	BioD 50 mM vs BioD 0mM	0.799496	+	0.00860422	Ex. Data Fig. 4h
PA14_29990	nuoD	PA2639	BioD 50 mM vs BioD 0mM	0.819417	+	0.000297556	Ex. Data Fig. 4h
PA14_29880	nuoL	PA2647	BioD 50 mM vs BioD 0mM	0.816901	+	0.00289925	Ex. Data Fig. 4h
PA14_29890	nuoK	PA2646	BioD 50 mM vs BioD 0mM	0.923751	+	0.00397293	Ex. Data Fig. 4h
PA14_30020	nuoA	PA2637	BioD 50 mM vs BioD 0mM	0.981819	+	0.000797514	Ex. Data Fig. 4h
PA14_29900	nuoJ	PA2645	BioD 50 mM vs BioD 0mM	1.10193	+	0.00093809	Ex. Data Fig. 4h
PA14_29920	nuoI	PA2644	BioD 50 mM vs BioD 0mM	0.509346	+	0.00211335	Ex. Data Fig. 4h
PA14_29970	nuoF	PA2641	BioD 50 mM vs BioD 0mM	0.414752	+	0.00117341	Ex. Data Fig. 4h
PA14_29980	nuoE	PA2640	BioD 50 mM vs BioD 0mM	0.454463	+	0.00111834	Ex. Data Fig. 4h
PA14_29940	nuoG	PA2642	BioD 50 mM vs BioD 0mM	0.550562	+	4.51e-07	Ex. Data Fig. 4h
PA14_29860	nuoM	PA2648	BioD 50 mM vs BioD 0mM	0.746333	+	0.0155859	Ex. Data Fig. 4h
PA14_29930	nuoH	PA2643	BioD 50 mM vs BioD 0mM	0.373357	-	0.0853435	Ex. Data Fig. 4h
PA14_29850	nuoN	PA2649	BioD 50 mM vs BioD 0mM	0.799496	+	0.00860422	Ex. Data Fig. 4i
PA14_47210	cyoA	PA1317	BioD 50 mM vs BioD 0mM	1.40817	+	2.22e-05	Ex. Data Fig. 4i
PA14_44380	PA14_44380	PA1553	BioD 50 mM vs BioD 0mM	0.518487	+	0.000261418	Ex. Data Fig. 4i
PA14_69230	ppk	PA5242	BioD 50 mM vs BioD 0mM	0.632703	+	0.00132954	Ex. Data Fig. 4i
PA14_29880	nuoL	PA2647	BioD 50 mM vs BioD 0mM	0.816901	+	0.00289925	Ex. Data Fig. 4i
PA14_29890	nuoK	PA2646	BioD 50 mM vs BioD 0mM	0.923751	+	0.00397293	Ex. Data Fig. 4i
PA14_01290	coxB	PA0105	BioD 50 mM vs BioD 0mM	0.941099	+	1.04e-05	Ex. Data Fig. 4i
PA14_01300	coxA	PA0106	BioD 50 mM vs BioD 0mM	1.07613	+	6.7e-05	Ex. Data Fig. 4i
PA14_47190	cyoB	PA1318	BioD 50 mM vs BioD 0mM	1.8234	+	0.0145056	Ex. Data Fig. 4i
PA14_29940	nuoG	PA2642	BioD 50 mM vs BioD 0mM	0.550562	+	4.51e-07	Ex. Data Fig. 4i
PA14_01320	coIII	PA0108	BioD 50 mM vs BioD 0mM	0.699771	+	0.0141848	Ex. Data Fig. 4i
PA14_29860	nuoM	PA2648	BioD 50 mM vs BioD 0mM	0.746333	+	0.0155859	Ex. Data Fig. 4i
PA14_44370	PA14_44370	PA1554	BioD 50 mM vs BioD 0mM	0.501683	+	0.0377095	Ex. Data Fig. 4i
PA14_35490	lpdV	PA2250	BioD 50 mM vs BioD 0mM	0.603983	+	0.0258437	Ex. Data Fig. 4j
PA14_44000	sucB	PA1586	BioD 50 mM vs BioD 0mM	0.596531	+	2.01e-05	Ex. Data Fig. 4j
PA14_43940	sucD	PA1589	BioD 50 mM vs BioD 0mM	0.617696	+	1.51e-06	Ex. Data Fig. 4j
PA14_43950	sucC	PA1588	BioD 50 mM vs BioD 0mM	0.6985	+	2.61e-05	Ex. Data Fig. 4j
PA14_44030	sdhA	PA1583	BioD 50 mM vs BioD 0mM	0.752224	+	1.4e-06	Ex. Data Fig. 4j
PA14_44010	sucA	PA1585	BioD 50 mM vs BioD 0mM	0.874786	+	6.17e-08	Ex. Data Fig. 4j
PA14_43970	lpdG	PA1587	BioD 50 mM vs BioD 0mM	0.884647	+	0.000488511	Ex. Data Fig. 4j
PA14_66310	aceF	PA5016	BioD 50 mM vs BioD 0mM	0.990019	+	1.31e-05	Ex. Data Fig. 4j
PA14_44060	sdhC	PA1581	BioD 50 mM vs BioD 0mM	1.13223	+	0.000170943	Ex. Data Fig. 4j
PA14_63850	lpd3	PA4829	BioD 50 mM vs BioD 0mM	0.593949	+	2.95e-05	Ex. Data Fig. 4j
PA14_38630	atoB	PA2001	BioD 50 mM vs BioD 0mM	0.696758	+	1.96e-06	Ex. Data Fig. 4k
PA14_43690	fabB	PA1609	BioD 50 mM vs BioD 0mM	1.78296	+	2.2e-08	Ex. Data Fig. 4k
PA14_43680	fabA	PA1610	BioD 50 mM vs BioD 0mM	1.92	+	7.9e-08	Ex. Data Fig. 4k
PA14_25650	fabD	PA2968	BioD 50 mM vs BioD 0mM	2.08776	+	9.66e-06	Ex. Data Fig. 4k
PA14_23860	accD	PA3112	BioD 50 mM vs BioD 0mM	2.41065	+	1.7e-08	Ex. Data Fig. 4k
PA14_17270	accA	PA3639	BioD 50 mM vs BioD 0mM	2.54341	+	4.14e-13	Ex. Data Fig. 4k
PA14_46490	fabF2	PA1373	BioD 50 mM vs BioD 0mM	2.62418	+	2.62e-08	Ex. Data Fig. 4k
PA14_17190	fabZ	PA3645	BioD 50 mM vs BioD 0mM	1.97342	+	0.0102651	Ex. Data Fig. 4k
PA14_64100	accB	PA4847	BioD 50 mM vs BioD 0mM	2.11053	+	2.14e-06	Ex. Data Fig. 4k
PA14_64110	accC	PA4848	BioD 50 mM vs BioD 0mM	2.89211	+	8.49e-09	Ex. Data Fig. 4k
PA14_71740	PA14_71740	PA5436	BioD 50 mM vs BioD 0mM	0.538576	+	3.56726e-07	Ex. Data Fig. 4l
PA14_71720	PA14_71720	PA5435	BioD 50 mM vs BioD 0mM	0.786346	+	1.99118e-08	Ex. Data Fig. 4l
PA14_38480	gnyA	PA2012	BioD 50 mM vs BioD 0mM	2.12731	+	1.39723e-12	Ex. Data Fig. 4l
PA14_38460	gnyB	PA2014	BioD 50 mM vs BioD 0mM	2.30594	+	5.6778e-10	Ex. Data Fig. 4l
PA14_26670	PA14_26670	PA2891	BioD 50 mM vs BioD 0mM	1.15709	+	8.17175e-05	Ex. Data Fig. 4l
PA14_64100	accB	PA4847	BioD 50 mM vs BioD 0mM	2.11053	+	2.14204e-06	Ex. Data Fig. 4l
PA14_64110	accC	PA4848	BioD 50 mM vs BioD 0mM	2.89211	+	8.49337e-09	Ex. Data Fig. 4l
PA14_26720	PA14_26720	PA2888	BioD 50 mM vs BioD 0mM	-0.0535721	-	0.897296	Ex. Data Fig. 4l
