## Extended Data Table 9 for "Restoring Antibiotic Sensitivity via Metabolic Pathway Manipulation in *Pseudomonas aeruginosa*"

### Sheet: Ex Fig 6a
Molecule	fdr_q_value	p_value	Included conditions	Dif MR 1.1 - WT	Label	count
antibiotic	5.05357e-08	6.92269e-10	Hygromycin B;Cinoxacin;Novobiocin;Thiamphenicol;Tobramycin;Puromycin;Chloramphenicol;Sulfisoxazole;Cefoperazone;Cefsulodin;Capreomycin;Lomefloxacin;Enoxacin;Ofloxacin;Cloxacillin;Nafcillin;Carbenicillin;Oxacillin;Aztreonam;Phenethicilllin;Lincomycin;Troleandomycin;Pipemidic Acid;Nalidixic acid;Fusidic acid, sodium salt;Sulfathiazole;Minocycline;Demeclocycline;Penimepicycline;Doxycycline;Rolitetra…	Negative	antibiotic	35
tetracycline	0.000488274	1.33774e-05	Minocycline;Demeclocycline;Penimepicycline;Doxycycline;Rolitetracycline;Oxytetracycline;Chlortetracycline	Negative	tetracycline	7

### Sheet: Ex Fig 6b
Metabolite	Process	Molecule	Target	Type	Tn::bioA MR1.1 AUC	Tn::bioA WT AUC	Tn::bioA - Tn::bioA MR1.1 (AUC Difference)	Z score
18-Crown-6 ether	H+	ionophore, H+	respiration, ion homeostasis	Condition	7.09027	7.16341	-0.0731394	0.479201
2,4-Diamino-6,7-diisopropylpteridine	antifolate	antimetabolite, vibriostatic agent	DNA replication, one carbon metabolism, folate metabolism	Condition	7.85798	7.86575	-0.0077705	0.403556
3,5-Dinitrobenzoic acid	H+	ionophore, H+	respiration, ion homeostasis	Condition	4.18361	5.04012	-0.856511	1.38572
4-Hydroxycoumarin	DNA damage, DNA intercalator	antimetabolite	DNA replication	Condition	5.58627	5.93166	-0.345385	0.794245
5-Fluoroorotic acid	DNA synthesis	antimetabolite, pyrimidine	DNA replication	Condition	3.07846	3.26247	-0.184012	0.607503
8-Hydroxyquinoline	iron chelator	chelator, lipophilic, quinoline, antibiotic, fungicide	ion homeostasis	Condition	8.00261	8.47954	-0.476927	0.946466
Amikacin	protein synthesis, ribosome, 30S ribosomal subunit	antibiotic, aminoglycoside	translation	Condition	7.98642	8.29829	-0.311874	0.755466
Amitriptyline	efflux pump inhibitor, amines transport	antipsychotic	membrane	Condition	5.54046	5.88677	-0.346309	0.795314
Amoxicillin	cell wall synthesis	antibiotic, lactam	wall	Condition	7.93893	8.34992	-0.41099	0.870163
Apramycin	protein synthesis, ribosome, 30S ribosomal subunit	antibiotic, aminoglycoside	translation	Condition	9.4307	9.08956	0.341136	0.789328
Atropine	anti-cholinergic, muscarinic antagonist	antimetabolite, alkaloid	membrane	Condition	3.96667	2.67099	1.29569	1.89393
Benserazide	decarboxylase inhibitor	antimetabolite, aromatic amino acid	aa metabolism	Condition	3.49226	3.25113	0.24113	0.6736
Benzethonium Chloride	membrane disruption	antibiotic, cation, detergent	membrane	Condition	3.64784	3.96361	-0.315765	0.759968
Bleomycin	DNA damage	antibiotic	DNA replication, redox metabolism	Condition	8.08768	8.20626	-0.118579	0.531784
Capreomycin	protein synthesis, ribosome, 70S ribosomal subunit	antibiotic, cyclic peptide	translation	Condition	7.88126	8.11096	-0.229693	0.660365
Captan	respiration	fungicide, antibiotic	respiration	Condition	4.1405	4.2288	-0.0883027	0.496748
Carbenicillin	cell wall synthesis	antibiotic, lactam	wall	Condition	4.00858	8.37511	-4.36653	5.44753
Cefazolin	cell wall synthesis	antibiotic, cephalosporin	wall	Condition	8.06974	7.95853	0.111211	0.523258
Ceftriaxone	cell wall synthesis	antibiotic, cephalosporin	wall	Condition	8.12957	7.7735	0.356071	0.80661
Cephalothin	cell wall synthesis	antibiotic, cephalosporin	wall	Condition	7.88975	7.81309	0.0766601	0.483275
Chloramphenicol	protein synthesis, ribosome, 50S ribosomal subunit	antibiotic, amphenicol	translation	Condition	4.56675	6.31615	-1.74939	2.41896
Chlortetracycline	protein synthesis, ionophore, Ca, ribosome, 30S ribosomal subunit	ionophore, antibiotic, tetracycline	translation	Condition	4.08893	4.86239	-0.77346	1.28961
Ciprofloxacin	DNA topoisomerase	antibiotic, fluoroquinolone, quinolone	DNA replication	Condition	8.6493	8.56581	0.0834974	0.491188
Cloxacillin	cell wall synthesis	antibiotic, lactam	wall	Condition	5.8078	7.99853	-2.19074	2.92969
Colistin	membrane disruption	antibiotic, polymyxin, detergent, cyclic peptide	membrane	Condition	5.3454	4.96765	0.377745	0.831691
Crystal violet	uncoupler, peptidoglycan, DNA damage, membrane disruption	antibiotic, cation	respiration, wall, DNA replication	Condition	6.96296	7.18977	-0.22681	0.657029
DL-Propanolol	anti-adrenergic, anxiolytic	antimetabolite	membrane	Condition	6.94373	6.9453	-0.00157268	0.396384
DL-Serine hydroxamate	tR synthetase, serine	antimetabolite	translation	Condition	3.64173	4.64031	-0.998587	1.55013
Demeclocycline	protein synthesis, ribosome, 30S ribosomal subunit	antibiotic, tetracycline	translation	Condition	6.09442	6.27064	-0.176222	0.598489
Dodecyltrimethyl ammonium bromide	membrane disruption	detergent, cation	membrane	Condition	5.00602	5.69441	-0.68839	1.19117
Dodine (n-Dodecylguanidine)	membrane disruption	antibiotic, fungicide, antimetabolite, guanidine	membrane	Condition	7.19545	7.1134	0.0820569	0.489521
Enoxacin	DNA topoisomerase	antibiotic, fluoroquinolone	DNA replication	Condition	5.04753	5.76921	-0.72168	1.22969
Erythromycin	protein synthesis, translocation inhibitor, ribosome, 50S ribosomal subunit	antibiotic, macrolide	translation	Condition	6.68696	6.38232	0.304644	0.747099
Gentamicin	protein synthesis, ribosome, 30S ribosomal subunit	antibiotic, aminoglycoside	translation	Condition	7.90336	7.71426	0.189101	0.613393
Hexachlorophene	electron transport, membrane disruption	antibiotic	membrane, respiration	Condition	7.6806	7.20351	0.47709	0.946653
Kanamycin	protein synthesis, ribosome, 30S ribosomal subunit	antibiotic, aminoglycoside	translation	Condition	7.76202	7.60748	0.154537	0.573395
L-Aspartic-b-hydroxamate	tR synthetase, aspartic	antimetabolite	translation	Condition	6.30876	6.52015	-0.211388	0.639182
Lincomycin	protein synthesis, ribosome, 50S ribosomal subunit	antibiotic, lincosamide	translation	Condition	6.39675	7.14811	-0.751367	1.26405
Lomefloxacin	DNA topoisomerase	antibiotic, fluoroquinolone	DNA replication	Condition	6.85516	7.36615	-0.510993	0.985886
Minocycline	protein synthesis, ribosome, 30S ribosomal subunit	antibiotic, tetracycline	translation	Condition	4.5002	5.03401	-0.533808	1.01229
Nafcillin	cell wall synthesis	antibiotic, lactam	wall	Condition	2.49326	3.97536	-1.4821	2.10965
Nalidixic acid	DNA topoisomerase	antibiotic, quinolone	DNA replication	Condition	5.72482	7.53089	-1.80607	2.48455
Neomycin	protein synthesis, ribosome, 30S ribosomal subunit	antibiotic, aminoglycoside	translation	Condition	7.9464	7.77127	0.175135	0.597231
Novobiocin	DNA topoisomerase	antibiotic	DNA replication	Condition	0.88401	3.89009	-3.00608	3.87321
Ofloxacin	DNA topoisomerase	antibiotic, fluoroquinolone	DNA replication	Condition	7.08663	7.22658	-0.139947	0.556511
Ornidazole	DNA damage	nitro compound, oxidizing agent, antibiotic	DNA replication, redox metabolism	Condition	8.32121	8.15018	0.17103	0.59248
Orphenadrine	anti-cholinergic, NMDA receptor antagonist, muscarinic antagonist, H1-receptor antagonist	antimetabolite, anti-histamine	membrane	Condition	4.95056	5.45677	-0.506207	0.980348
Oxacillin	cell wall synthesis	antibiotic, lactam	wall	Condition	3.34298	6.14842	-2.80543	3.64102
Oxytetracycline	protein synthesis, ribosome, 30S ribosomal subunit	antibiotic, tetracycline	translation	Condition	4.73483	5.20122	-0.466386	0.934267
Paromomycin	protein synthesis, ribosome, 30S ribosomal subunit	antibiotic, aminoglycoside	translation	Condition	8.10642	8.15099	-0.0445759	0.446147
Patulin	microtubulin polymerization inhibitor	antibiotic, fungicide	cytoskeleton	Condition	5.3054	5.59263	-0.287232	0.726949
Penicillin G	cell wall synthesis	antibiotic, lactam	wall	Condition	6.5594	6.05506	0.504336	0.978183
Penimepicycline	protein synthesis, ribosome, 30S ribosomal subunit	antibiotic, tetracycline	translation	Condition	6.77092	7.27212	-0.501202	0.974556
Polymyxin B	membrane disruption	antibiotic, polymyxin, detergent, cyclic peptide	membrane	Condition	7.83172	7.54291	0.288806	0.728771
Potassium tellurite	ion homeostasis, redox metabolism	anion	ion homeostasis, redox metabolism	Condition	5.78008	5.82947	-0.049392	0.451721
Pridinol	anti-cholinergic	antimetabolite	membrane	Condition	6.58821	5.84392	0.744296	1.25586
Proflavine	DNA damage, DNA intercalator	antiseptic	DNA replication	Condition	7.89034	7.88275	0.00758682	0.403344
Rifampicin	RNA synthesis	antibiotic	transcription	Condition	7.91646	7.65339	0.263077	0.698997
Sisomicin	protein synthesis, ribosome, 30S ribosomal subunit	antibiotic, aminoglycoside	translation	Condition	8.10059	7.97043	0.130167	0.545194
Spectinomycin	protein synthesis, ribosome, 30S ribosomal subunit	antibiotic, aminoglycoside	translation	Condition	8.05494	7.94363	0.111309	0.523372
Spiramycin	protein synthesis, ribosome, 50S ribosomal subunit	antibiotic, macrolide	translation	Condition	4.64586	4.19901	0.446851	0.911661
Sulfadiazine	antifolate, PABA analog	antibiotic, sulfonamide, antimetabolite	DNA replication, one carbon metabolism, folate metabolism	Condition	7.17473	7.64019	-0.465466	0.933202
Sulfamethazine	antifolate, PABA analog	antibiotic, antimetabolite	DNA replication, one carbon metabolism, folate metabolism	Condition	7.87376	7.94565	-0.0718843	0.477749
Sulfamethoxazole	antifolate, PABA analog	antibiotic, sulfonamide, antimetabolite	DNA replication, one carbon metabolism, folate metabolism	Condition	7.51143	7.82012	-0.308691	0.751782
Sulfathiazole	antifolate, PABA analog	antibiotic, sulfonamide, antimetabolite	DNA replication, one carbon metabolism, folate metabolism	Condition	6.36535	7.31737	-0.952022	1.49625
Tetracycline	protein synthesis, ribosome, 30S ribosomal subunit	antibiotic, tetracycline	translation	Condition	8.31649	8.13529	0.181194	0.604242
Tetrazolium violet	uncoupler	salt, cation	respiration	Condition	8.82014	9.33001	-0.509865	0.984581
Thioridazine	efflux pump inhibitor	antipsychotic, phenothiazine	membrane	Condition	-7.17806	-6.36649	-0.811569	1.33371
Tobramycin	protein synthesis, ribosome, 30S ribosomal subunit	antibiotic, aminoglycoside	translation	Condition	7.74253	7.47409	0.268441	0.705205
Tolylfluanid	DNA damage	fungicide, phenylsulphamide	DNA replication	Condition	2.51689	3.0943	-0.577406	1.06274
Troleandomycin	protein synthesis, ribosome, 50S ribosomal subunit	antibiotic, macrolide	translation	Condition	5.38434	5.08413	0.300209	0.741967
Vancomycin	cell wall synthesis	antibiotic, glycopeptide	wall	Condition	8.01907	7.79376	0.225318	0.655302

### Sheet: Ex Fig 6c
Metabolite	Process	Molecule	Target	Type	Tn::bioA MR1.2 AUC	Tn::bioA WT AUC	Tn::bioA - Tn::bioA MR1.2 (AUC Difference)	Z Score
18-Crown-6 ether	H+	ionophore, H+	respiration, ion homeostasis	Condition	5.7734	7.16341	-1.39001	1.43262
2,4-Diamino-6,7-diisopropylpteridine	antifolate	antimetabolite, vibriostatic agent	DNA replication, one carbon metabolism, folate metabolism	Condition	7.98084	7.86575	0.115092	0.473967
3,5-Dinitrobenzoic acid	H+	ionophore, H+	respiration, ion homeostasis	Condition	4.49915	5.04012	-0.540969	0.7942
4-Hydroxycoumarin	DNA damage, DNA intercalator	antimetabolite	DNA replication	Condition	5.67944	5.93166	-0.252217	0.577077
5-Fluoroorotic acid	DNA synthesis	antimetabolite, pyrimidine	DNA replication	Condition	3.17666	3.26247	-0.0858043	0.451945
8-Hydroxyquinoline	iron chelator	chelator, lipophilic, quinoline, antibiotic, fungicide	ion homeostasis	Condition	6.94802	8.47954	-1.53152	1.53903
Amikacin	protein synthesis, ribosome, 30S ribosomal subunit	antibiotic, aminoglycoside	translation	Condition	8.20418	8.29829	-0.0941107	0.458191
Amitriptyline	efflux pump inhibitor, amines transport	antipsychotic	membrane	Condition	5.98484	5.88677	0.0980677	0.461166
Amoxicillin	cell wall synthesis	antibiotic, lactam	wall	Condition	7.89305	8.34992	-0.456871	0.730964
Apramycin	protein synthesis, ribosome, 30S ribosomal subunit	antibiotic, aminoglycoside	translation	Condition	9.46861	9.08956	0.379054	0.67245
Atropine	anti-cholinergic, muscarinic antagonist	antimetabolite, alkaloid	membrane	Condition	3.96068	2.67099	1.28969	1.35719
Benserazide	decarboxylase inhibitor	antimetabolite, aromatic amino acid	aa metabolism	Condition	3.75869	3.25113	0.507558	0.769077
Benzethonium Chloride	membrane disruption	antibiotic, cation, detergent	membrane	Condition	3.73165	3.96361	-0.231952	0.561839
Bleomycin	DNA damage	antibiotic	DNA replication, redox metabolism	Condition	8.08583	8.20626	-0.120431	0.477982
Capreomycin	protein synthesis, ribosome, 70S ribosomal subunit	antibiotic, cyclic peptide	translation	Condition	7.97561	8.11096	-0.135345	0.489197
Captan	respiration	fungicide, antibiotic	respiration	Condition	5.12695	4.2288	0.898156	1.06278
Carbenicillin	cell wall synthesis	antibiotic, lactam	wall	Condition	1.43019	8.37511	-6.94492	5.60956
Cefazolin	cell wall synthesis	antibiotic, cephalosporin	wall	Condition	7.99912	7.95853	0.0405894	0.417946
Ceftriaxone	cell wall synthesis	antibiotic, cephalosporin	wall	Condition	8.08858	7.7735	0.315084	0.624349
Cephalothin	cell wall synthesis	antibiotic, cephalosporin	wall	Condition	7.99332	7.81309	0.180227	0.522945
Chloramphenicol	protein synthesis, ribosome, 50S ribosomal subunit	antibiotic, amphenicol	translation	Condition	4.7633	6.31615	-1.55284	1.55506
Chlortetracycline	protein synthesis, ionophore, Ca, ribosome, 30S ribosomal subunit	ionophore, antibiotic, tetracycline	translation	Condition	3.86743	4.86239	-0.994956	1.13557
Ciprofloxacin	DNA topoisomerase	antibiotic, fluoroquinolone, quinolone	DNA replication	Condition	8.73028	8.56581	0.164469	0.511096
Cloxacillin	cell wall synthesis	antibiotic, lactam	wall	Condition	3.87234	7.99853	-4.1262	3.49006
Colistin	membrane disruption	antibiotic, polymyxin, detergent, cyclic peptide	membrane	Condition	5.62512	4.96765	0.657473	0.881803
Crystal violet	uncoupler, peptidoglycan, DNA damage, membrane disruption	antibiotic, cation	respiration, wall, DNA replication	Condition	7.32264	7.18977	0.132876	0.48734
DL-Propanolol	anti-adrenergic, anxiolytic	antimetabolite	membrane	Condition	6.56154	6.9453	-0.383762	0.675991
DL-Serine hydroxamate	tR synthetase, serine	antimetabolite	translation	Condition	1.0928	4.64031	-3.54752	3.05493
Demeclocycline	protein synthesis, ribosome, 30S ribosomal subunit	antibiotic, tetracycline	translation	Condition	5.70707	6.27064	-0.563567	0.811193
Dodecyltrimethyl ammonium bromide	membrane disruption	detergent, cation	membrane	Condition	5.29114	5.69441	-0.403277	0.690664
Dodine (n-Dodecylguanidine)	membrane disruption	antibiotic, fungicide, antimetabolite, guanidine	membrane	Condition	6.92986	7.1134	-0.183534	0.525432
Enoxacin	DNA topoisomerase	antibiotic, fluoroquinolone	DNA replication	Condition	5.13702	5.76921	-0.632189	0.862791
Erythromycin	protein synthesis, translocation inhibitor, ribosome, 50S ribosomal subunit	antibiotic, macrolide	translation	Condition	6.48276	6.38232	0.100446	0.462955
Gentamicin	protein synthesis, ribosome, 30S ribosomal subunit	antibiotic, aminoglycoside	translation	Condition	7.89383	7.71426	0.17957	0.522451
Hexachlorophene	electron transport, membrane disruption	antibiotic	membrane, respiration	Condition	7.32968	7.20351	0.126167	0.482296
Kanamycin	protein synthesis, ribosome, 30S ribosomal subunit	antibiotic, aminoglycoside	translation	Condition	7.84665	7.60748	0.239167	0.567264
L-Aspartic-b-hydroxamate	tR synthetase, aspartic	antimetabolite	translation	Condition	6.36451	6.52015	-0.155644	0.50446
Lincomycin	protein synthesis, ribosome, 50S ribosomal subunit	antibiotic, lincosamide	translation	Condition	6.64264	7.14811	-0.505475	0.767511
Lomefloxacin	DNA topoisomerase	antibiotic, fluoroquinolone	DNA replication	Condition	7.02103	7.36615	-0.345121	0.646935
Minocycline	protein synthesis, ribosome, 30S ribosomal subunit	antibiotic, tetracycline	translation	Condition	4.36775	5.03401	-0.666254	0.888406
Nafcillin	cell wall synthesis	antibiotic, lactam	wall	Condition	0.0383102	3.97536	-3.93705	3.34783
Nalidixic acid	DNA topoisomerase	antibiotic, quinolone	DNA replication	Condition	5.52323	7.53089	-2.00767	1.89706
Neomycin	protein synthesis, ribosome, 30S ribosomal subunit	antibiotic, aminoglycoside	translation	Condition	7.83781	7.77127	0.0665456	0.437464
Novobiocin	DNA topoisomerase	antibiotic	DNA replication	Condition	-0.115221	3.89009	-4.00531	3.39916
Ofloxacin	DNA topoisomerase	antibiotic, fluoroquinolone	DNA replication	Condition	7.08168	7.22658	-0.144899	0.496381
Ornidazole	DNA damage	nitro compound, oxidizing agent, antibiotic	DNA replication, redox metabolism	Condition	7.91806	8.15018	-0.232114	0.561961
Orphenadrine	anti-cholinergic, NMDA receptor antagonist, muscarinic antagonist, H1-receptor antagonist	antimetabolite, anti-histamine	membrane	Condition	5.43581	5.45677	-0.0209577	0.403185
Oxacillin	cell wall synthesis	antibiotic, lactam	wall	Condition	2.23274	6.14842	-3.91568	3.33176
Oxytetracycline	protein synthesis, ribosome, 30S ribosomal subunit	antibiotic, tetracycline	translation	Condition	5.1986	5.20122	-0.00261937	0.389395
Paromomycin	protein synthesis, ribosome, 30S ribosomal subunit	antibiotic, aminoglycoside	translation	Condition	8.16266	8.15099	0.0116636	0.396196
Patulin	microtubulin polymerization inhibitor	antibiotic, fungicide	cytoskeleton	Condition	5.85294	5.59263	0.260302	0.583156
Penicillin G	cell wall synthesis	antibiotic, lactam	wall	Condition	6.17274	6.05506	0.117677	0.475911
Penimepicycline	protein synthesis, ribosome, 30S ribosomal subunit	antibiotic, tetracycline	translation	Condition	6.62714	7.27212	-0.644977	0.872407
Polymyxin B	membrane disruption	antibiotic, polymyxin, detergent, cyclic peptide	membrane	Condition	7.90114	7.54291	0.358227	0.65679
Potassium tellurite	ion homeostasis, redox metabolism	anion	ion homeostasis, redox metabolism	Condition	5.79242	5.82947	-0.0370537	0.415288
Pridinol	anti-cholinergic	antimetabolite	membrane	Condition	5.69345	5.84392	-0.150462	0.500564
Proflavine	DNA damage, DNA intercalator	antiseptic	DNA replication	Condition	8.0943	7.88275	0.211543	0.546493
Rifampicin	RNA synthesis	antibiotic	transcription	Condition	7.82919	7.65339	0.175799	0.519615
Sisomicin	protein synthesis, ribosome, 30S ribosomal subunit	antibiotic, aminoglycoside	translation	Condition	8.03772	7.97043	0.0672908	0.438024
Spectinomycin	protein synthesis, ribosome, 30S ribosomal subunit	antibiotic, aminoglycoside	translation	Condition	8.07243	7.94363	0.128796	0.484272
Spiramycin	protein synthesis, ribosome, 50S ribosomal subunit	antibiotic, macrolide	translation	Condition	4.49598	4.19901	0.296976	0.610733
Sulfadiazine	antifolate, PABA analog	antibiotic, sulfonamide, antimetabolite	DNA replication, one carbon metabolism, folate metabolism	Condition	7.15922	7.64019	-0.480967	0.749082
Sulfamethazine	antifolate, PABA analog	antibiotic, antimetabolite	DNA replication, one carbon metabolism, folate metabolism	Condition	7.89046	7.94565	-0.055186	0.428922
Sulfamethoxazole	antifolate, PABA analog	antibiotic, sulfonamide, antimetabolite	DNA replication, one carbon metabolism, folate metabolism	Condition	7.5546	7.82012	-0.265523	0.587082
Sulfathiazole	antifolate, PABA analog	antibiotic, sulfonamide, antimetabolite	DNA replication, one carbon metabolism, folate metabolism	Condition	6.27772	7.31737	-1.03965	1.16917
Tetracycline	protein synthesis, ribosome, 30S ribosomal subunit	antibiotic, tetracycline	translation	Condition	8.41782	8.13529	0.282522	0.599864
Tetrazolium violet	uncoupler	salt, cation	respiration	Condition	9.16487	9.33001	-0.165141	0.511602
Thioridazine	efflux pump inhibitor	antipsychotic, phenothiazine	membrane	Condition	-7.20915	-6.36649	-0.842656	1.02105
Tobramycin	protein synthesis, ribosome, 30S ribosomal subunit	antibiotic, aminoglycoside	translation	Condition	7.63242	7.47409	0.158339	0.506487
Tolylfluanid	DNA damage	fungicide, phenylsulphamide	DNA replication	Condition	2.34178	3.0943	-0.752517	0.95327
Troleandomycin	protein synthesis, ribosome, 50S ribosomal subunit	antibiotic, macrolide	translation	Condition	4.7818	5.08413	-0.302327	0.614756
Vancomycin	cell wall synthesis	antibiotic, glycopeptide	wall	Condition	7.98451	7.79376	0.190749	0.530857

### Sheet: Ex Fig 6d
Metabolite	Process	Molecule	Target	Type	Tn::bioA MR1.3 AUC	Tn::bioA WT AUC	Tn::bioA - Tn::bioA MR1.3 (AUC Difference)	Z Score
18-Crown-6 ether	H+	ionophore, H+	respiration, ion homeostasis	Condition	6.79963	7.16341	-0.363784	0.649292
2,4-Diamino-6,7-diisopropylpteridine	antifolate	antimetabolite, vibriostatic agent	DNA replication, one carbon metabolism, folate metabolism	Condition	7.82364	7.86575	-0.0421081	0.425432
3,5-Dinitrobenzoic acid	H+	ionophore, H+	respiration, ion homeostasis	Condition	4.1466	5.04012	-0.893518	1.01794
4-Hydroxycoumarin	DNA damage, DNA intercalator	antimetabolite	DNA replication	Condition	5.31056	5.93166	-0.621096	0.828361
5-Fluoroorotic acid	DNA synthesis	antimetabolite, pyrimidine	DNA replication	Condition	3.1918	3.26247	-0.0706704	0.445309
8-Hydroxyquinoline	iron chelator	chelator, lipophilic, quinoline, antibiotic, fungicide	ion homeostasis	Condition	7.93648	8.47954	-0.54306	0.774054
Amikacin	protein synthesis, ribosome, 30S ribosomal subunit	antibiotic, aminoglycoside	translation	Condition	8.29932	8.29829	0.00102168	0.396839
Amitriptyline	efflux pump inhibitor, amines transport	antipsychotic	membrane	Condition	5.62125	5.88677	-0.265523	0.58091
Amoxicillin	cell wall synthesis	antibiotic, lactam	wall	Condition	8.09265	8.34992	-0.257277	0.575172
Apramycin	protein synthesis, ribosome, 30S ribosomal subunit	antibiotic, aminoglycoside	translation	Condition	9.38943	9.08956	0.299871	0.604814
Atropine	anti-cholinergic, muscarinic antagonist	antimetabolite, alkaloid	membrane	Condition	3.99922	2.67099	1.32823	1.32047
Benserazide	decarboxylase inhibitor	antimetabolite, aromatic amino acid	aa metabolism	Condition	4.02629	3.25113	0.775158	0.935575
Benzethonium Chloride	membrane disruption	antibiotic, cation, detergent	membrane	Condition	4.04674	3.96361	0.0831298	0.453979
Bleomycin	DNA damage	antibiotic	DNA replication, redox metabolism	Condition	8.27945	8.20626	0.073188	0.447061
Capreomycin	protein synthesis, ribosome, 70S ribosomal subunit	antibiotic, cyclic peptide	translation	Condition	7.86078	8.11096	-0.250181	0.570234
Captan	respiration	fungicide, antibiotic	respiration	Condition	4.64166	4.2288	0.412865	0.683449
Carbenicillin	cell wall synthesis	antibiotic, lactam	wall	Condition	2.54426	8.37511	-5.83085	4.45393
Cefazolin	cell wall synthesis	antibiotic, cephalosporin	wall	Condition	5.15648	7.95853	-2.80206	2.34613
Ceftriaxone	cell wall synthesis	antibiotic, cephalosporin	wall	Condition	8.05399	7.7735	0.28049	0.591326
Cephalothin	cell wall synthesis	antibiotic, cephalosporin	wall	Condition	4.7773	7.81309	-3.03579	2.50879
Chloramphenicol	protein synthesis, ribosome, 50S ribosomal subunit	antibiotic, amphenicol	translation	Condition	1.41936	6.31615	-4.89679	3.8039
Chlortetracycline	protein synthesis, ionophore, Ca, ribosome, 30S ribosomal subunit	ionophore, antibiotic, tetracycline	translation	Condition	4.0485	4.86239	-0.813891	0.962531
Ciprofloxacin	DNA topoisomerase	antibiotic, fluoroquinolone, quinolone	DNA replication	Condition	8.7581	8.56581	0.192295	0.52995
Cloxacillin	cell wall synthesis	antibiotic, lactam	wall	Condition	3.99717	7.99853	-4.00137	3.18076
Colistin	membrane disruption	antibiotic, polymyxin, detergent, cyclic peptide	membrane	Condition	5.60557	4.96765	0.637922	0.84007
Crystal violet	uncoupler, peptidoglycan, DNA damage, membrane disruption	antibiotic, cation	respiration, wall, DNA replication	Condition	7.4148	7.18977	0.22503	0.55273
DL-Propanolol	anti-adrenergic, anxiolytic	antimetabolite	membrane	Condition	6.85812	6.9453	-0.0871785	0.456797
DL-Serine hydroxamate	tR synthetase, serine	antimetabolite	translation	Condition	0.334631	4.64031	-4.30568	3.39254
Demeclocycline	protein synthesis, ribosome, 30S ribosomal subunit	antibiotic, tetracycline	translation	Condition	6.0194	6.27064	-0.251238	0.570969
Dodecyltrimethyl ammonium bromide	membrane disruption	detergent, cation	membrane	Condition	5.83693	5.69441	0.142517	0.495308
Dodine (n-Dodecylguanidine)	membrane disruption	antibiotic, fungicide, antimetabolite, guanidine	membrane	Condition	6.88829	7.1134	-0.225103	0.552781
Enoxacin	DNA topoisomerase	antibiotic, fluoroquinolone	DNA replication	Condition	5.06579	5.76921	-0.703424	0.885654
Erythromycin	protein synthesis, translocation inhibitor, ribosome, 50S ribosomal subunit	antibiotic, macrolide	translation	Condition	6.58436	6.38232	0.202044	0.536734
Gentamicin	protein synthesis, ribosome, 30S ribosomal subunit	antibiotic, aminoglycoside	translation	Condition	7.86887	7.71426	0.154614	0.503727
Hexachlorophene	electron transport, membrane disruption	antibiotic	membrane, respiration	Condition	6.77878	7.20351	-0.424724	0.691701
Kanamycin	protein synthesis, ribosome, 30S ribosomal subunit	antibiotic, aminoglycoside	translation	Condition	7.73303	7.60748	0.125556	0.483505
L-Aspartic-b-hydroxamate	tR synthetase, aspartic	antimetabolite	translation	Condition	6.39414	6.52015	-0.126014	0.483823
Lincomycin	protein synthesis, ribosome, 50S ribosomal subunit	antibiotic, lincosamide	translation	Condition	6.78001	7.14811	-0.368103	0.652298
Lomefloxacin	DNA topoisomerase	antibiotic, fluoroquinolone	DNA replication	Condition	6.95663	7.36615	-0.40952	0.681121
Minocycline	protein synthesis, ribosome, 30S ribosomal subunit	antibiotic, tetracycline	translation	Condition	4.445	5.03401	-0.589005	0.806028
Nafcillin	cell wall synthesis	antibiotic, lactam	wall	Condition	0.156477	3.97536	-3.81888	3.05376
Nalidixic acid	DNA topoisomerase	antibiotic, quinolone	DNA replication	Condition	5.61081	7.53089	-1.92009	1.73235
Neomycin	protein synthesis, ribosome, 30S ribosomal subunit	antibiotic, aminoglycoside	translation	Condition	8.03353	7.77127	0.262262	0.578641
Novobiocin	DNA topoisomerase	antibiotic	DNA replication	Condition	0.0334437	3.89009	-3.85665	3.08004
Ofloxacin	DNA topoisomerase	antibiotic, fluoroquinolone	DNA replication	Condition	7.10031	7.22658	-0.126266	0.483999
Ornidazole	DNA damage	nitro compound, oxidizing agent, antibiotic	DNA replication, redox metabolism	Condition	8.28974	8.15018	0.139564	0.493253
Orphenadrine	anti-cholinergic, NMDA receptor antagonist, muscarinic antagonist, H1-receptor antagonist	antimetabolite, anti-histamine	membrane	Condition	5.09377	5.45677	-0.362993	0.648742
Oxacillin	cell wall synthesis	antibiotic, lactam	wall	Condition	1.86155	6.14842	-4.28687	3.37944
Oxytetracycline	protein synthesis, ribosome, 30S ribosomal subunit	antibiotic, tetracycline	translation	Condition	4.97305	5.20122	-0.228168	0.554914
Paromomycin	protein synthesis, ribosome, 30S ribosomal subunit	antibiotic, aminoglycoside	translation	Condition	8.12071	8.15099	-0.0302859	0.417204
Patulin	microtubulin polymerization inhibitor	antibiotic, fungicide	cytoskeleton	Condition	5.87832	5.59263	0.285682	0.59494
Penicillin G	cell wall synthesis	antibiotic, lactam	wall	Condition	6.18206	6.05506	0.126998	0.484508
Penimepicycline	protein synthesis, ribosome, 30S ribosomal subunit	antibiotic, tetracycline	translation	Condition	7.26758	7.27212	-0.00453524	0.399284
Polymyxin B	membrane disruption	antibiotic, polymyxin, detergent, cyclic peptide	membrane	Condition	8.01113	7.54291	0.468219	0.721971
Potassium tellurite	ion homeostasis, redox metabolism	anion	ion homeostasis, redox metabolism	Condition	5.46678	5.82947	-0.362694	0.648534
Pridinol	anti-cholinergic	antimetabolite	membrane	Condition	6.10275	5.84392	0.258836	0.576257
Proflavine	DNA damage, DNA intercalator	antiseptic	DNA replication	Condition	8.03371	7.88275	0.150951	0.501178
Rifampicin	RNA synthesis	antibiotic	transcription	Condition	7.74408	7.65339	0.0906962	0.459245
Sisomicin	protein synthesis, ribosome, 30S ribosomal subunit	antibiotic, aminoglycoside	translation	Condition	7.96899	7.97043	-0.00144129	0.397131
Spectinomycin	protein synthesis, ribosome, 30S ribosomal subunit	antibiotic, aminoglycoside	translation	Condition	7.95441	7.94363	0.0107713	0.403624
Spiramycin	protein synthesis, ribosome, 50S ribosomal subunit	antibiotic, macrolide	translation	Condition	4.70731	4.19901	0.508298	0.749863
Sulfadiazine	antifolate, PABA analog	antibiotic, sulfonamide, antimetabolite	DNA replication, one carbon metabolism, folate metabolism	Condition	7.04743	7.64019	-0.592764	0.808644
Sulfamethazine	antifolate, PABA analog	antibiotic, antimetabolite	DNA replication, one carbon metabolism, folate metabolism	Condition	7.90186	7.94565	-0.0437914	0.426603
Sulfamethoxazole	antifolate, PABA analog	antibiotic, sulfonamide, antimetabolite	DNA replication, one carbon metabolism, folate metabolism	Condition	7.66782	7.82012	-0.152302	0.502118
Sulfathiazole	antifolate, PABA analog	antibiotic, sulfonamide, antimetabolite	DNA replication, one carbon metabolism, folate metabolism	Condition	6.29694	7.31737	-1.02043	1.10626
Tetracycline	protein synthesis, ribosome, 30S ribosomal subunit	antibiotic, tetracycline	translation	Condition	8.43821	8.13529	0.302912	0.60693
Tetrazolium violet	uncoupler	salt, cation	respiration	Condition	9.8707	9.33001	0.540693	0.772407
Thioridazine	efflux pump inhibitor	antipsychotic, phenothiazine	membrane	Condition	-6.72509	-6.36649	-0.358602	0.645686
Tobramycin	protein synthesis, ribosome, 30S ribosomal subunit	antibiotic, aminoglycoside	translation	Condition	7.62788	7.47409	0.1538	0.50316
Tolylfluanid	DNA damage	fungicide, phenylsulphamide	DNA replication	Condition	2.55619	3.0943	-0.538107	0.770607
Troleandomycin	protein synthesis, ribosome, 50S ribosomal subunit	antibiotic, macrolide	translation	Condition	5.59818	5.08413	0.514048	0.753864
Vancomycin	cell wall synthesis	antibiotic, glycopeptide	wall	Condition	7.94542	7.79376	0.151665	0.501674
