## Extended Data Table 10 for "Restoring Antibiotic Sensitivity via Metabolic Pathway Manipulation in *Pseudomonas aeruginosa*"

### Sheet: Ex Fig 7a
Strain	BioA	BioA	BioF	BioF	aroB	aroB	aroB.2	aroB.2	earP	earP	gacA	gacA	gacA.2	gacA.2	mpaR	mpaR	nfuA	nfuA	pheT	pheT	pyrE.2	pyrE.2	pyrE.3	pyrE.3
Metformin	0mM	100mM	0mM	100mM	0mM	100mM	0mM	100mM	0mM	100mM	0mM	100mM	0mM	100mM	0mM	100mM	0mM	100mM	0mM	100mM	0mM	100mM	0mM	100mM
	AUC Value	AUC Value	AUC Value	AUC Value	AUC Value	AUC Value	AUC Value	AUC Value	AUC Value	AUC Value	AUC Value	AUC Value	AUC Value	AUC Value	AUC Value	AUC Value	AUC Value	AUC Value	AUC Value	AUC Value	AUC Value	AUC Value	AUC Value	AUC Value
Rep 1	2.36964	1.61271	6.25806	7.23754	1.86949	1.61352	-0.114925	0.300206	-1.45045	-1.5297	0.211219	-1.32975	-3.04988	-0.0510789	-15.5316	-6.67283	-3.69853	-2.56789	-4.21367	-1.14759	-6.6876	-1.40753	1.15583	0.874987
Rep 2	5.81928	-0.633254	3.95856	6.40284	1.99856	1.33297	1.03457	1.03005	0.0185103	-0.230688					-3.09787	0.380133	0.398252	-0.602923	-0.254543	-0.52925	-19.9805	-9.1476	10.7979	2.75471
Rep 3	4.58012	-0.122616	3.81081	4.55125											0.575377	0.808525	-19.2724	-9.88306					11.6077	4.80736
Rep 4	-1.46212	3.56509	-0.774667	2.27698											3.2847	2.0894	-1.41535	-1.49					12.0522	4.40191
Rep 5	2.30399	2.94121	-0.135451	3.15527
Rep 6	5.55281	-0.439785	6.09081	8.23031
Rep 7	-1.69318	0.542079	7.35794	7.48855
Rep 8	1.40347	2.2152	4.20273	6.19762
Rep 9	1.28402	0.450196	3.35063	7.23089
Rep 10	0.818594	4.66025	0.00895969	2.82113
Rep 11	2.58457	4.22092	5.67197	7.37665
Rep 12	1.20072	2.98209	5.19249	8.44368
Rep 13	3.57294	4.60253	5.0543	7.67523
Rep 14	0.428616	4.42765	2.73923	6.34829
Rep 15			2.62611	5.48888
Rep 16			8.14141	6.67425
Rep 17			7.74508	6.96949
Rep 18			0.163315	4.18494
Rep 19			1.1462	5.77785
Rep 20			4.25	6.64038

### Sheet: Ex Fig 7b
			Metformin Concentration									T-test results for comparison of MIC Profiles MR vs Parent (includes all concentrations to create profile)
Strain	type	Rep	750 mM	375 mM	187.5 mM	93.75 mM	46.88 mM	23.44 mM	11.72 mM	5.86 mM		Strain	p_value	test_type	cohen_d	p_adj
aroB	MR	1	0.148	0.141	0.634	0.711	0.687	0.736	0.84	1.207		aroB	0.450637	t-test with bonferroni	0.219635	1
aroB	MR	2	0.153	0.142	0.64	0.755	0.736	0.734	0.805	0.921		earP	0.638226	t-test with bonferroni	0.136635	1
aroB	MR	3	0.15	0.149	0.702	0.721	0.762	0.758	0.75	0.801		mpaR	0.99118	t-test with bonferroni	0.00320868	1
aroB	Parent	1	0.157	0.158	0.593	0.682	0.713	0.699	0.732	0.669		nfuA	0.946768	t-test with bonferroni	-0.0193793	1
aroB	Parent	2	0.154	0.152	0.603	0.691	0.74	0.727	0.715	0.72		pyrE	0.532817	t-test with bonferroni	-0.181418	1
aroB	Parent	3	0.156	0.148	0.586	0.711	0.718	0.718	0.682	0.732
earP	MR	1	0.144	0.197	0.634	0.945	0.802	0.714	1.088	1.004
earP	MR	2	0.152	0.197	0.627	0.827	0.685	0.719	1.15	1.02
earP	MR	3	0.149	0.183	0.679	0.997	0.89	1.045	1.098	1.295
earP	Parent	1	0.157	0.178	0.568	0.688	0.707	1.068	1.084	1.103
earP	Parent	2	0.153	0.172	0.599	0.711	0.708	0.898	1.135	0.779
earP	Parent	3	0.151	0.188	0.588	0.825	0.957	0.722	0.729	1.206
mpaR	MR	1	0.151	0.155	0.521	0.746	0.688	0.679	0.829	0.896
mpaR	MR	2	0.147	0.153	0.574	0.725	0.811	0.708	0.848	0.909
mpaR	MR	3	0.146	0.152	0.53	0.675	0.763	0.833	0.827	0.903
mpaR	Parent	1	0.146	0.163	0.506	0.646	0.744	0.749	0.864	0.85
mpaR	Parent	2	0.145	0.164	0.547	0.706	1.006	0.68	0.838	0.818
mpaR	Parent	3	0.144	0.166	0.48	0.735	0.773	0.728	0.847	0.902
nfuA	MR	1	0.157	0.292	0.574	0.719	0.885	0.756	0.741	0.849
nfuA	MR	2	0.159	0.313	0.54	0.693	1.128	0.729	0.933	0.869
nfuA	MR	3	0.165	0.331	0.59	0.731	1.193	0.836	0.934	0.851
nfuA	Parent	1	0.161	0.189	0.653	0.763	0.856	0.814	0.898	0.935
nfuA	Parent	2	0.161	0.272	0.614	0.81	0.822	0.917	0.91	0.988
nfuA	Parent	3	0.162	0.325	0.625	0.734	0.858	0.895	0.828	0.914
pyrE	MR	1	0.147	0.171	0.531	0.698	0.633	0.668	0.825	0.798
pyrE	MR	2	0.157	0.169	0.582	0.631	0.672	0.8	0.728	0.83
pyrE	MR	3	0.147	0.171	0.547	0.623	0.709	0.769	0.764	0.775
pyrE	Parent	1	0.151	0.165	0.559	0.73	0.736	0.798	0.775	0.847
pyrE	Parent	2	0.148	0.218	0.606	0.728	0.764	0.759	0.821	0.839
pyrE	Parent	3	0.145	0.273	0.617	0.749	0.773	0.864	0.811	0.791
trmJ	MR	1	0.149	0.163	0.496	0.7	0.74	0.648	0.707	0.756
trmJ	MR	2	0.151	0.153	0.46	0.638	0.627	0.724	0.759	0.75
trmJ	MR	3	0.146	0.156	0.481	0.653	0.652	0.708	0.757	0.686
trmJ	Parent	1	0.148	0.195	0.357	0.448	0.553	0.563	0.588	0.606
trmJ	Parent	2	0.162	0.197	0.337	0.464	0.47	0.562	0.66	0.611
trmJ	Parent	3	0.142	0.205	0.352	0.426	0.495	0.627	0.556	0.641

### Sheet: Ex Fig 7c
See Extended Data Table 1

### Sheet: Ex Fig 7d
Concentration	Strain	OD	Drug	Biological Rep	Technical Rep	OD-adjusted		P-values for comparison of strains to PA14 for their MIC profile
750 mM	PA14 Tn::bioA	0.143	Moroxydine	1	1	0		Strain	p_value	Statistical Test	cohen_d	drug	p_adj
375 mM	PA14 Tn::bioA	0.155	Moroxydine	1	1	0.012		PA14	1	t-test with bonferroni correction	0	Phenformin	1
187.5 mM	PA14 Tn::bioA	0.161	Moroxydine	1	1	0.018		PA14 Tn::bioA	0.854843	t-test with bonferroni correction	-0.0324064	Phenformin	1
93.75 mM	PA14 Tn::bioA	0.149	Moroxydine	1	1	0.006		PA14 Tn::bioA MR1.3	0.69404	t-test with bonferroni correction	-0.0696996	Phenformin	1
46.9 mM	PA14 Tn::bioA	0.154	Moroxydine	1	1	0.011		PA14 Tn::bioF	0.950217	t-test with bonferroni correction	-0.0110588	Phenformin	1
23.4 mM	PA14 Tn::bioA	0.172	Moroxydine	1	1	0.029		PA14 Tn::bioF MR1.1	0.431941	t-test with bonferroni correction	-0.139371	Phenformin	1
11.7 mM	PA14 Tn::bioA	0.44	Moroxydine	1	1	0.297		PA14 Tn::bioA	7.91e-12	t-test with bonferroni correction	-1.24321	Moroxydine	7.91e-11
5.8 mM	PA14 Tn::bioA	1.001	Moroxydine	1	1	0.858		PA14 Tn::bioA MR1.3	0.123634	t-test with bonferroni correction	-0.258148	Moroxydine	1
750 mM	PA14 Tn::bioA	0.162	Moroxydine	1	2	0		PA14 Tn::bioF	1.33e-10	t-test with bonferroni correction	-1.15566	Moroxydine	1.33e-09
375 mM	PA14 Tn::bioA	0.137	Moroxydine	1	2	-0.025		PA14 Tn::bioF MR1.1	0.427855	t-test with bonferroni correction	-0.132524	Moroxydine	1
187.5 mM	PA14 Tn::bioA	0.146	Moroxydine	1	2	-0.016		PA14	1	t-test with bonferroni correction	0	Moroxydine	1
93.75 mM	PA14 Tn::bioA	0.145	Moroxydine	1	2	-0.017
46.9 mM	PA14 Tn::bioA	0.17	Moroxydine	1	2	0.008
23.4 mM	PA14 Tn::bioA	0.169	Moroxydine	1	2	0.007
11.7 mM	PA14 Tn::bioA	0.241	Moroxydine	1	2	0.079
5.8 mM	PA14 Tn::bioA	1.003	Moroxydine	1	2	0.841
750 mM	PA14 Tn::bioA	0.156	Moroxydine	1	3	0
375 mM	PA14 Tn::bioA	0.144	Moroxydine	1	3	-0.012
187.5 mM	PA14 Tn::bioA	0.149	Moroxydine	1	3	-0.007
93.75 mM	PA14 Tn::bioA	0.131	Moroxydine	1	3	-0.025
46.9 mM	PA14 Tn::bioA	0.158	Moroxydine	1	3	0.002
23.4 mM	PA14 Tn::bioA	0.196	Moroxydine	1	3	0.04
11.7 mM	PA14 Tn::bioA	0.297	Moroxydine	1	3	0.141
5.8 mM	PA14 Tn::bioA	0.966	Moroxydine	1	3	0.81
750 mM	PA14 Tn::bioA MR1.3	0.154	Moroxydine	1	1	0
375 mM	PA14 Tn::bioA MR1.3	0.154	Moroxydine	1	1	0
187.5 mM	PA14 Tn::bioA MR1.3	0.214	Moroxydine	1	1	0.06
93.75 mM	PA14 Tn::bioA MR1.3	0.358	Moroxydine	1	1	0.204
46.9 mM	PA14 Tn::bioA MR1.3	0.827	Moroxydine	1	1	0.673
23.4 mM	PA14 Tn::bioA MR1.3	1.083	Moroxydine	1	1	0.929
11.7 mM	PA14 Tn::bioA MR1.3	1.149	Moroxydine	1	1	0.995
5.8 mM	PA14 Tn::bioA MR1.3	1.388	Moroxydine	1	1	1.234
750 mM	PA14 Tn::bioA MR1.3	0.156	Moroxydine	1	2	0
375 mM	PA14 Tn::bioA MR1.3	0.119	Moroxydine	1	2	-0.037
187.5 mM	PA14 Tn::bioA MR1.3	0.23	Moroxydine	1	2	0.074
93.75 mM	PA14 Tn::bioA MR1.3	0.369	Moroxydine	1	2	0.213
46.9 mM	PA14 Tn::bioA MR1.3	0.815	Moroxydine	1	2	0.659
23.4 mM	PA14 Tn::bioA MR1.3	1.106	Moroxydine	1	2	0.95
11.7 mM	PA14 Tn::bioA MR1.3	1.19	Moroxydine	1	2	1.034
5.8 mM	PA14 Tn::bioA MR1.3	1.394	Moroxydine	1	2	1.238
750 mM	PA14 Tn::bioA MR1.3	0.156	Moroxydine	1	3	0
375 mM	PA14 Tn::bioA MR1.3	0.168	Moroxydine	1	3	0.012
187.5 mM	PA14 Tn::bioA MR1.3	0.572	Moroxydine	1	3	0.416
93.75 mM	PA14 Tn::bioA MR1.3	0.364	Moroxydine	1	3	0.208
46.9 mM	PA14 Tn::bioA MR1.3	0.773	Moroxydine	1	3	0.617
23.4 mM	PA14 Tn::bioA MR1.3	1.08	Moroxydine	1	3	0.924
11.7 mM	PA14 Tn::bioA MR1.3	1.207	Moroxydine	1	3	1.051
5.8 mM	PA14 Tn::bioA MR1.3	1.501	Moroxydine	1	3	1.345
750 mM	PA14 Tn::bioF	0.16	Moroxydine	1	1	0
375 mM	PA14 Tn::bioF	0.146	Moroxydine	1	1	-0.014
187.5 mM	PA14 Tn::bioF	0.148	Moroxydine	1	1	-0.012
93.75 mM	PA14 Tn::bioF	0.152	Moroxydine	1	1	-0.008
46.9 mM	PA14 Tn::bioF	0.161	Moroxydine	1	1	0.001
23.4 mM	PA14 Tn::bioF	0.225	Moroxydine	1	1	0.065
11.7 mM	PA14 Tn::bioF	0.342	Moroxydine	1	1	0.182
5.8 mM	PA14 Tn::bioF	1.13	Moroxydine	1	1	0.97
750 mM	PA14 Tn::bioF	0.154	Moroxydine	1	2	0
375 mM	PA14 Tn::bioF	0.143	Moroxydine	1	2	-0.011
187.5 mM	PA14 Tn::bioF	0.144	Moroxydine	1	2	-0.01
93.75 mM	PA14 Tn::bioF	0.159	Moroxydine	1	2	0.005
46.9 mM	PA14 Tn::bioF	0.193	Moroxydine	1	2	0.039
23.4 mM	PA14 Tn::bioF	0.259	Moroxydine	1	2	0.105
11.7 mM	PA14 Tn::bioF	0.428	Moroxydine	1	2	0.274
5.8 mM	PA14 Tn::bioF	1.165	Moroxydine	1	2	1.011
750 mM	PA14 Tn::bioF	0.153	Moroxydine	1	3	0
375 mM	PA14 Tn::bioF	0.142	Moroxydine	1	3	-0.011
187.5 mM	PA14 Tn::bioF	0.135	Moroxydine	1	3	-0.018
93.75 mM	PA14 Tn::bioF	0.157	Moroxydine	1	3	0.004
46.9 mM	PA14 Tn::bioF	0.204	Moroxydine	1	3	0.051
23.4 mM	PA14 Tn::bioF	0.206	Moroxydine	1	3	0.053
11.7 mM	PA14 Tn::bioF	0.282	Moroxydine	1	3	0.129
5.8 mM	PA14 Tn::bioF	1.026	Moroxydine	1	3	0.873
750 mM	PA14 Tn::bioF MR1.1	0.153	Moroxydine	1	1	0
375 mM	PA14 Tn::bioF MR1.1	0.144	Moroxydine	1	1	-0.009
187.5 mM	PA14 Tn::bioF MR1.1	0.369	Moroxydine	1	1	0.216
93.75 mM	PA14 Tn::bioF MR1.1	0.564	Moroxydine	1	1	0.411
46.9 mM	PA14 Tn::bioF MR1.1	1.113	Moroxydine	1	1	0.96
23.4 mM	PA14 Tn::bioF MR1.1	0.867	Moroxydine	1	1	0.714
11.7 mM	PA14 Tn::bioF MR1.1	0.916	Moroxydine	1	1	0.763
5.8 mM	PA14 Tn::bioF MR1.1	1.352	Moroxydine	1	1	1.199
750 mM	PA14 Tn::bioF MR1.1	0.15	Moroxydine	1	2	0
375 mM	PA14 Tn::bioF MR1.1	0.147	Moroxydine	1	2	-0.003
187.5 mM	PA14 Tn::bioF MR1.1	0.333	Moroxydine	1	2	0.183
93.75 mM	PA14 Tn::bioF MR1.1	0.561	Moroxydine	1	2	0.411
46.9 mM	PA14 Tn::bioF MR1.1	1.081	Moroxydine	1	2	0.931
23.4 mM	PA14 Tn::bioF MR1.1	0.899	Moroxydine	1	2	0.749
11.7 mM	PA14 Tn::bioF MR1.1	0.927	Moroxydine	1	2	0.777
5.8 mM	PA14 Tn::bioF MR1.1	1.109	Moroxydine	1	2	0.959
750 mM	PA14 Tn::bioF MR1.1	0.149	Moroxydine	1	3	0
375 mM	PA14 Tn::bioF MR1.1	0.148	Moroxydine	1	3	-0.001
187.5 mM	PA14 Tn::bioF MR1.1	0.333	Moroxydine	1	3	0.184
93.75 mM	PA14 Tn::bioF MR1.1	0.57	Moroxydine	1	3	0.421
46.9 mM	PA14 Tn::bioF MR1.1	1.119	Moroxydine	1	3	0.97
23.4 mM	PA14 Tn::bioF MR1.1	1.145	Moroxydine	1	3	0.996
11.7 mM	PA14 Tn::bioF MR1.1	1.042	Moroxydine	1	3	0.893
5.8 mM	PA14 Tn::bioF MR1.1	1.41	Moroxydine	1	3	1.261
750 mM	PA14	0.164	Moroxydine	1	1	0
375 mM	PA14	0.146	Moroxydine	1	1	-0.018
187.5 mM	PA14	0.5	Moroxydine	1	1	0.336
93.75 mM	PA14	0.856	Moroxydine	1	1	0.692
46.9 mM	PA14	0.966	Moroxydine	1	1	0.802
23.4 mM	PA14	1.302	Moroxydine	1	1	1.138
11.7 mM	PA14	1.17	Moroxydine	1	1	1.006
5.8 mM	PA14	1.515	Moroxydine	1	1	1.351
750 mM	PA14	0.159	Moroxydine	1	2	0
375 mM	PA14	0.148	Moroxydine	1	2	-0.011
187.5 mM	PA14	0.558	Moroxydine	1	2	0.399
93.75 mM	PA14	0.698	Moroxydine	1	2	0.539
46.9 mM	PA14	0.928	Moroxydine	1	2	0.769
23.4 mM	PA14	1.138	Moroxydine	1	2	0.979
11.7 mM	PA14	0.989	Moroxydine	1	2	0.83
5.8 mM	PA14	1.35	Moroxydine	1	2	1.191
750 mM	PA14	0.158	Moroxydine	1	3	0
375 mM	PA14	0.147	Moroxydine	1	3	-0.011
187.5 mM	PA14	0.539	Moroxydine	1	3	0.381
93.75 mM	PA14	0.64	Moroxydine	1	3	0.482
46.9 mM	PA14	0.802	Moroxydine	1	3	0.644
23.4 mM	PA14	1.13	Moroxydine	1	3	0.972
11.7 mM	PA14	1.042	Moroxydine	1	3	0.884
5.8 mM	PA14	1.42	Moroxydine	1	3	1.262
750 mM	PA14 Tn::bioA	0.159	Moroxydine	2	1	0
375 mM	PA14 Tn::bioA	0.15	Moroxydine	2	1	-0.009
187.5 mM	PA14 Tn::bioA	0.167	Moroxydine	2	1	0.008
93.75 mM	PA14 Tn::bioA	0.168	Moroxydine	2	1	0.009
46.9 mM	PA14 Tn::bioA	0.17	Moroxydine	2	1	0.011
23.4 mM	PA14 Tn::bioA	0.19	Moroxydine	2	1	0.031
11.7 mM	PA14 Tn::bioA	0.285	Moroxydine	2	1	0.126
5.8 mM	PA14 Tn::bioA	1.018	Moroxydine	2	1	0.859
750 mM	PA14 Tn::bioA	0.16	Moroxydine	2	2	0
375 mM	PA14 Tn::bioA	0.137	Moroxydine	2	2	-0.023
187.5 mM	PA14 Tn::bioA	0.17	Moroxydine	2	2	0.01
93.75 mM	PA14 Tn::bioA	0.16	Moroxydine	2	2	0
46.9 mM	PA14 Tn::bioA	0.165	Moroxydine	2	2	0.005
23.4 mM	PA14 Tn::bioA	0.187	Moroxydine	2	2	0.027
11.7 mM	PA14 Tn::bioA	0.252	Moroxydine	2	2	0.092
5.8 mM	PA14 Tn::bioA	0.854	Moroxydine	2	2	0.694
750 mM	PA14 Tn::bioA	0.156	Moroxydine	2	3	0
375 mM	PA14 Tn::bioA	0.142	Moroxydine	2	3	-0.014
187.5 mM	PA14 Tn::bioA	0.173	Moroxydine	2	3	0.017
93.75 mM	PA14 Tn::bioA	0.144	Moroxydine	2	3	-0.012
46.9 mM	PA14 Tn::bioA	0.171	Moroxydine	2	3	0.015
23.4 mM	PA14 Tn::bioA	0.213	Moroxydine	2	3	0.057
11.7 mM	PA14 Tn::bioA	0.367	Moroxydine	2	3	0.211
5.8 mM	PA14 Tn::bioA	0.876	Moroxydine	2	3	0.72
750 mM	PA14 Tn::bioA MR1.3	0.152	Moroxydine	2	1	0
375 mM	PA14 Tn::bioA MR1.3	0.138	Moroxydine	2	1	-0.014
187.5 mM	PA14 Tn::bioA MR1.3	0.229	Moroxydine	2	1	0.077
93.75 mM	PA14 Tn::bioA MR1.3	0.339	Moroxydine	2	1	0.187
46.9 mM	PA14 Tn::bioA MR1.3	0.775	Moroxydine	2	1	0.623
23.4 mM	PA14 Tn::bioA MR1.3	1.183	Moroxydine	2	1	1.031
11.7 mM	PA14 Tn::bioA MR1.3	0.917	Moroxydine	2	1	0.765
5.8 mM	PA14 Tn::bioA MR1.3	1.166	Moroxydine	2	1	1.014
750 mM	PA14 Tn::bioA MR1.3	0.152	Moroxydine	2	2	0
375 mM	PA14 Tn::bioA MR1.3	0.138	Moroxydine	2	2	-0.014
187.5 mM	PA14 Tn::bioA MR1.3	0.24	Moroxydine	2	2	0.088
93.75 mM	PA14 Tn::bioA MR1.3	0.368	Moroxydine	2	2	0.216
46.9 mM	PA14 Tn::bioA MR1.3	0.826	Moroxydine	2	2	0.674
23.4 mM	PA14 Tn::bioA MR1.3	1.003	Moroxydine	2	2	0.851
11.7 mM	PA14 Tn::bioA MR1.3	0.93	Moroxydine	2	2	0.778
5.8 mM	PA14 Tn::bioA MR1.3	1.05	Moroxydine	2	2	0.898
750 mM	PA14 Tn::bioA MR1.3	0.15	Moroxydine	2	3	0
375 mM	PA14 Tn::bioA MR1.3	0.144	Moroxydine	2	3	-0.006
187.5 mM	PA14 Tn::bioA MR1.3	0.214	Moroxydine	2	3	0.064
93.75 mM	PA14 Tn::bioA MR1.3	0.341	Moroxydine	2	3	0.191
46.9 mM	PA14 Tn::bioA MR1.3	0.822	Moroxydine	2	3	0.672
23.4 mM	PA14 Tn::bioA MR1.3	1.009	Moroxydine	2	3	0.859
11.7 mM	PA14 Tn::bioA MR1.3	1.016	Moroxydine	2	3	0.866
5.8 mM	PA14 Tn::bioA MR1.3	1.182	Moroxydine	2	3	1.032
750 mM	PA14 Tn::bioF	0.154	Moroxydine	2	1	0
375 mM	PA14 Tn::bioF	0.16	Moroxydine	2	1	0.006
187.5 mM	PA14 Tn::bioF	0.173	Moroxydine	2	1	0.019
93.75 mM	PA14 Tn::bioF	0.192	Moroxydine	2	1	0.038
46.9 mM	PA14 Tn::bioF	0.193	Moroxydine	2	1	0.039
23.4 mM	PA14 Tn::bioF	0.314	Moroxydine	2	1	0.16
11.7 mM	PA14 Tn::bioF	0.438	Moroxydine	2	1	0.284
5.8 mM	PA14 Tn::bioF	0.937	Moroxydine	2	1	0.783
750 mM	PA14 Tn::bioF	0.15	Moroxydine	2	2	0
375 mM	PA14 Tn::bioF	0.137	Moroxydine	2	2	-0.013
187.5 mM	PA14 Tn::bioF	0.164	Moroxydine	2	2	0.014
93.75 mM	PA14 Tn::bioF	0.211	Moroxydine	2	2	0.061
46.9 mM	PA14 Tn::bioF	0.155	Moroxydine	2	2	0.005
23.4 mM	PA14 Tn::bioF	0.234	Moroxydine	2	2	0.084
11.7 mM	PA14 Tn::bioF	0.422	Moroxydine	2	2	0.272
5.8 mM	PA14 Tn::bioF	0.98	Moroxydine	2	2	0.83
750 mM	PA14 Tn::bioF	0.15	Moroxydine	2	3	0
375 mM	PA14 Tn::bioF	0.146	Moroxydine	2	3	-0.004
187.5 mM	PA14 Tn::bioF	0.189	Moroxydine	2	3	0.039
93.75 mM	PA14 Tn::bioF	0.205	Moroxydine	2	3	0.055
46.9 mM	PA14 Tn::bioF	0.201	Moroxydine	2	3	0.051
23.4 mM	PA14 Tn::bioF	0.246	Moroxydine	2	3	0.096
11.7 mM	PA14 Tn::bioF	0.388	Moroxydine	2	3	0.238
5.8 mM	PA14 Tn::bioF	1.047	Moroxydine	2	3	0.897
750 mM	PA14 Tn::bioF MR1.1	0.147	Moroxydine	2	1	0
375 mM	PA14 Tn::bioF MR1.1	0.141	Moroxydine	2	1	-0.006
187.5 mM	PA14 Tn::bioF MR1.1	0.38	Moroxydine	2	1	0.233
93.75 mM	PA14 Tn::bioF MR1.1	0.662	Moroxydine	2	1	0.515
46.9 mM	PA14 Tn::bioF MR1.1	0.847	Moroxydine	2	1	0.7
23.4 mM	PA14 Tn::bioF MR1.1	1.104	Moroxydine	2	1	0.957
11.7 mM	PA14 Tn::bioF MR1.1	0.942	Moroxydine	2	1	0.795
5.8 mM	PA14 Tn::bioF MR1.1	1.31	Moroxydine	2	1	1.163
750 mM	PA14 Tn::bioF MR1.1	0.146	Moroxydine	2	2	0
375 mM	PA14 Tn::bioF MR1.1	0.151	Moroxydine	2	2	0.005
187.5 mM	PA14 Tn::bioF MR1.1	0.419	Moroxydine	2	2	0.273
93.75 mM	PA14 Tn::bioF MR1.1	0.666	Moroxydine	2	2	0.52
46.9 mM	PA14 Tn::bioF MR1.1	1.028	Moroxydine	2	2	0.882
23.4 mM	PA14 Tn::bioF MR1.1	1.048	Moroxydine	2	2	0.902
11.7 mM	PA14 Tn::bioF MR1.1	1.074	Moroxydine	2	2	0.928
5.8 mM	PA14 Tn::bioF MR1.1	1.309	Moroxydine	2	2	1.163
750 mM	PA14 Tn::bioF MR1.1	0.144	Moroxydine	2	3	0
375 mM	PA14 Tn::bioF MR1.1	0.143	Moroxydine	2	3	-0.001
187.5 mM	PA14 Tn::bioF MR1.1	0.376	Moroxydine	2	3	0.232
93.75 mM	PA14 Tn::bioF MR1.1	0.665	Moroxydine	2	3	0.521
46.9 mM	PA14 Tn::bioF MR1.1	0.991	Moroxydine	2	3	0.847
23.4 mM	PA14 Tn::bioF MR1.1	1.081	Moroxydine	2	3	0.937
11.7 mM	PA14 Tn::bioF MR1.1	1.012	Moroxydine	2	3	0.868
5.8 mM	PA14 Tn::bioF MR1.1	1.405	Moroxydine	2	3	1.261
750 mM	PA14	0.156	Moroxydine	2	1	0
375 mM	PA14	0.146	Moroxydine	2	1	-0.01
187.5 mM	PA14	0.5	Moroxydine	2	1	0.344
93.75 mM	PA14	0.771	Moroxydine	2	1	0.615
46.9 mM	PA14	0.914	Moroxydine	2	1	0.758
23.4 mM	PA14	1.053	Moroxydine	2	1	0.897
11.7 mM	PA14	1.095	Moroxydine	2	1	0.939
5.8 mM	PA14	1.246	Moroxydine	2	1	1.09
750 mM	PA14	0.156	Moroxydine	2	2	0
375 mM	PA14	0.139	Moroxydine	2	2	-0.017
187.5 mM	PA14	0.543	Moroxydine	2	2	0.387
93.75 mM	PA14	0.627	Moroxydine	2	2	0.471
46.9 mM	PA14	0.855	Moroxydine	2	2	0.699
23.4 mM	PA14	1.226	Moroxydine	2	2	1.07
11.7 mM	PA14	1.021	Moroxydine	2	2	0.865
5.8 mM	PA14	1.369	Moroxydine	2	2	1.213
750 mM	PA14	0.158	Moroxydine	2	3	0
375 mM	PA14	0.144	Moroxydine	2	3	-0.014
187.5 mM	PA14	0.561	Moroxydine	2	3	0.403
93.75 mM	PA14	0.601	Moroxydine	2	3	0.443
46.9 mM	PA14	1.054	Moroxydine	2	3	0.896
23.4 mM	PA14	1.19	Moroxydine	2	3	1.032
11.7 mM	PA14	1.034	Moroxydine	2	3	0.876
5.8 mM	PA14	1.27	Moroxydine	2	3	1.112
750 mM	PA14 Tn::bioA	0.165	Moroxydine	3	1	0
375 mM	PA14 Tn::bioA	0.149	Moroxydine	3	1	-0.016
187.5 mM	PA14 Tn::bioA	0.193	Moroxydine	3	1	0.028
93.75 mM	PA14 Tn::bioA	0.199	Moroxydine	3	1	0.034
46.9 mM	PA14 Tn::bioA	0.186	Moroxydine	3	1	0.021
23.4 mM	PA14 Tn::bioA	0.234	Moroxydine	3	1	0.069
11.7 mM	PA14 Tn::bioA	0.611	Moroxydine	3	1	0.446
5.8 mM	PA14 Tn::bioA	1.261	Moroxydine	3	1	1.096
750 mM	PA14 Tn::bioA	0.156	Moroxydine	3	2	0
375 mM	PA14 Tn::bioA	0.142	Moroxydine	3	2	-0.014
187.5 mM	PA14 Tn::bioA	0.19	Moroxydine	3	2	0.034
93.75 mM	PA14 Tn::bioA	0.176	Moroxydine	3	2	0.02
46.9 mM	PA14 Tn::bioA	0.192	Moroxydine	3	2	0.036
23.4 mM	PA14 Tn::bioA	0.251	Moroxydine	3	2	0.095
11.7 mM	PA14 Tn::bioA	0.472	Moroxydine	3	2	0.316
5.8 mM	PA14 Tn::bioA	1.004	Moroxydine	3	2	0.848
750 mM	PA14 Tn::bioA	0.158	Moroxydine	3	3	0
375 mM	PA14 Tn::bioA	0.152	Moroxydine	3	3	-0.006
187.5 mM	PA14 Tn::bioA	0.18	Moroxydine	3	3	0.022
93.75 mM	PA14 Tn::bioA	0.176	Moroxydine	3	3	0.018
46.9 mM	PA14 Tn::bioA	0.193	Moroxydine	3	3	0.035
23.4 mM	PA14 Tn::bioA	0.208	Moroxydine	3	3	0.05
11.7 mM	PA14 Tn::bioA	0.488	Moroxydine	3	3	0.33
5.8 mM	PA14 Tn::bioA	1.078	Moroxydine	3	3	0.92
750 mM	PA14 Tn::bioA MR1.3	0.156	Moroxydine	3	1	0
375 mM	PA14 Tn::bioA MR1.3	0.137	Moroxydine	3	1	-0.019
187.5 mM	PA14 Tn::bioA MR1.3	0.251	Moroxydine	3	1	0.095
93.75 mM	PA14 Tn::bioA MR1.3	0.43	Moroxydine	3	1	0.274
46.9 mM	PA14 Tn::bioA MR1.3	0.716	Moroxydine	3	1	0.56
23.4 mM	PA14 Tn::bioA MR1.3	0.92	Moroxydine	3	1	0.764
11.7 mM	PA14 Tn::bioA MR1.3	1.017	Moroxydine	3	1	0.861
5.8 mM	PA14 Tn::bioA MR1.3	1.191	Moroxydine	3	1	1.035
750 mM	PA14 Tn::bioA MR1.3	0.159	Moroxydine	3	2	0
375 mM	PA14 Tn::bioA MR1.3	0.149	Moroxydine	3	2	-0.01
187.5 mM	PA14 Tn::bioA MR1.3	0.268	Moroxydine	3	2	0.109
93.75 mM	PA14 Tn::bioA MR1.3	0.43	Moroxydine	3	2	0.271
46.9 mM	PA14 Tn::bioA MR1.3	0.908	Moroxydine	3	2	0.749
23.4 mM	PA14 Tn::bioA MR1.3	1.042	Moroxydine	3	2	0.883
11.7 mM	PA14 Tn::bioA MR1.3	1.089	Moroxydine	3	2	0.93
5.8 mM	PA14 Tn::bioA MR1.3	1.197	Moroxydine	3	2	1.038
750 mM	PA14 Tn::bioA MR1.3	0.158	Moroxydine	3	3	0
375 mM	PA14 Tn::bioA MR1.3	0.147	Moroxydine	3	3	-0.011
187.5 mM	PA14 Tn::bioA MR1.3	0.255	Moroxydine	3	3	0.097
93.75 mM	PA14 Tn::bioA MR1.3	0.439	Moroxydine	3	3	0.281
46.9 mM	PA14 Tn::bioA MR1.3	0.877	Moroxydine	3	3	0.719
23.4 mM	PA14 Tn::bioA MR1.3	0.985	Moroxydine	3	3	0.827
11.7 mM	PA14 Tn::bioA MR1.3	1.023	Moroxydine	3	3	0.865
5.8 mM	PA14 Tn::bioA MR1.3	1.132	Moroxydine	3	3	0.974
750 mM	PA14 Tn::bioF	0.151	Moroxydine	3	1	0
375 mM	PA14 Tn::bioF	0.145	Moroxydine	3	1	-0.006
187.5 mM	PA14 Tn::bioF	0.214	Moroxydine	3	1	0.063
93.75 mM	PA14 Tn::bioF	0.161	Moroxydine	3	1	0.01
46.9 mM	PA14 Tn::bioF	0.206	Moroxydine	3	1	0.055
23.4 mM	PA14 Tn::bioF	0.296	Moroxydine	3	1	0.145
11.7 mM	PA14 Tn::bioF	0.605	Moroxydine	3	1	0.454
5.8 mM	PA14 Tn::bioF	1.042	Moroxydine	3	1	0.891
750 mM	PA14 Tn::bioF	0.15	Moroxydine	3	2	0
375 mM	PA14 Tn::bioF	0.149	Moroxydine	3	2	-0.001
187.5 mM	PA14 Tn::bioF	0.197	Moroxydine	3	2	0.047
93.75 mM	PA14 Tn::bioF	0.181	Moroxydine	3	2	0.031
46.9 mM	PA14 Tn::bioF	0.212	Moroxydine	3	2	0.062
23.4 mM	PA14 Tn::bioF	0.275	Moroxydine	3	2	0.125
11.7 mM	PA14 Tn::bioF	0.48	Moroxydine	3	2	0.33
5.8 mM	PA14 Tn::bioF	0.965	Moroxydine	3	2	0.815
750 mM	PA14 Tn::bioF	0.148	Moroxydine	3	3	0
375 mM	PA14 Tn::bioF	0.15	Moroxydine	3	3	0.002
187.5 mM	PA14 Tn::bioF	0.212	Moroxydine	3	3	0.064
93.75 mM	PA14 Tn::bioF	0.196	Moroxydine	3	3	0.048
46.9 mM	PA14 Tn::bioF	0.204	Moroxydine	3	3	0.056
23.4 mM	PA14 Tn::bioF	0.259	Moroxydine	3	3	0.111
11.7 mM	PA14 Tn::bioF	0.514	Moroxydine	3	3	0.366
5.8 mM	PA14 Tn::bioF	1.142	Moroxydine	3	3	0.994
750 mM	PA14 Tn::bioF MR1.1	0.146	Moroxydine	3	1	0
375 mM	PA14 Tn::bioF MR1.1	0.148	Moroxydine	3	1	0.002
187.5 mM	PA14 Tn::bioF MR1.1	0.388	Moroxydine	3	1	0.242
93.75 mM	PA14 Tn::bioF MR1.1	0.472	Moroxydine	3	1	0.326
46.9 mM	PA14 Tn::bioF MR1.1	0.716	Moroxydine	3	1	0.57
23.4 mM	PA14 Tn::bioF MR1.1	0.807	Moroxydine	3	1	0.661
11.7 mM	PA14 Tn::bioF MR1.1	0.868	Moroxydine	3	1	0.722
5.8 mM	PA14 Tn::bioF MR1.1	1.349	Moroxydine	3	1	1.203
750 mM	PA14 Tn::bioF MR1.1	0.143	Moroxydine	3	2	0
375 mM	PA14 Tn::bioF MR1.1	0.147	Moroxydine	3	2	0.004
187.5 mM	PA14 Tn::bioF MR1.1	0.385	Moroxydine	3	2	0.242
93.75 mM	PA14 Tn::bioF MR1.1	0.51	Moroxydine	3	2	0.367
46.9 mM	PA14 Tn::bioF MR1.1	0.74	Moroxydine	3	2	0.597
23.4 mM	PA14 Tn::bioF MR1.1	0.836	Moroxydine	3	2	0.693
11.7 mM	PA14 Tn::bioF MR1.1	0.985	Moroxydine	3	2	0.842
5.8 mM	PA14 Tn::bioF MR1.1	1.34	Moroxydine	3	2	1.197
750 mM	PA14 Tn::bioF MR1.1	0.145	Moroxydine	3	3	0
375 mM	PA14 Tn::bioF MR1.1	0.147	Moroxydine	3	3	0.002
187.5 mM	PA14 Tn::bioF MR1.1	0.345	Moroxydine	3	3	0.2
93.75 mM	PA14 Tn::bioF MR1.1	0.594	Moroxydine	3	3	0.449
46.9 mM	PA14 Tn::bioF MR1.1	0.949	Moroxydine	3	3	0.804
23.4 mM	PA14 Tn::bioF MR1.1	1.023	Moroxydine	3	3	0.878
11.7 mM	PA14 Tn::bioF MR1.1	1.058	Moroxydine	3	3	0.913
5.8 mM	PA14 Tn::bioF MR1.1	1.433	Moroxydine	3	3	1.288
750 mM	PA14	0.153	Moroxydine	3	1	0
375 mM	PA14	0.141	Moroxydine	3	1	-0.012
187.5 mM	PA14	0.547	Moroxydine	3	1	0.394
93.75 mM	PA14	0.696	Moroxydine	3	1	0.543
46.9 mM	PA14	0.905	Moroxydine	3	1	0.752
23.4 mM	PA14	1.343	Moroxydine	3	1	1.19
11.7 mM	PA14	1.092	Moroxydine	3	1	0.939
5.8 mM	PA14	1.399	Moroxydine	3	1	1.246
750 mM	PA14	0.154	Moroxydine	3	2	0
375 mM	PA14	0.151	Moroxydine	3	2	-0.003
187.5 mM	PA14	0.527	Moroxydine	3	2	0.373
93.75 mM	PA14	0.711	Moroxydine	3	2	0.557
46.9 mM	PA14	1.046	Moroxydine	3	2	0.892
23.4 mM	PA14	1.054	Moroxydine	3	2	0.9
11.7 mM	PA14	0.993	Moroxydine	3	2	0.839
5.8 mM	PA14	1.256	Moroxydine	3	2	1.102
750 mM	PA14	0.149	Moroxydine	3	3	0
375 mM	PA14	0.147	Moroxydine	3	3	-0.002
187.5 mM	PA14	0.471	Moroxydine	3	3	0.322
93.75 mM	PA14	0.673	Moroxydine	3	3	0.524
46.9 mM	PA14	0.923	Moroxydine	3	3	0.774
23.4 mM	PA14	0.925	Moroxydine	3	3	0.776
11.7 mM	PA14	1.078	Moroxydine	3	3	0.929
5.8 mM	PA14	1.382	Moroxydine	3	3	1.233
100 mM	PA14	0.048	Phenformin	1	1	0
50 mM	PA14	0.049	Phenformin	1	1	0.001
25 mM	PA14	0.051	Phenformin	1	1	0.003
12.5 mM	PA14	0.048	Phenformin	1	1	0
6.25 mM	PA14	0.464	Phenformin	1	1	0.416
3.125 mM	PA14	0.663	Phenformin	1	1	0.615
1.56 mM	PA14	0.964	Phenformin	1	1	0.916
0.78 mM	PA14	0.989	Phenformin	1	1	0.941
100 mM	PA14	0.048	Phenformin	1	2	0
50 mM	PA14	0.048	Phenformin	1	2	0
25 mM	PA14	0.05	Phenformin	1	2	0.002
12.5 mM	PA14	0.048	Phenformin	1	2	0
6.25 mM	PA14	0.466	Phenformin	1	2	0.418
3.125 mM	PA14	0.678	Phenformin	1	2	0.63
1.56 mM	PA14	0.988	Phenformin	1	2	0.94
0.78 mM	PA14	0.959	Phenformin	1	2	0.911
100 mM	PA14 Tn::bioA	0.047	Phenformin	1	1	0
50 mM	PA14 Tn::bioA	0.048	Phenformin	1	1	0.001
25 mM	PA14 Tn::bioA	0.048	Phenformin	1	1	0.001
12.5 mM	PA14 Tn::bioA	0.049	Phenformin	1	1	0.002
6.25 mM	PA14 Tn::bioA	0.54	Phenformin	1	1	0.493
3.125 mM	PA14 Tn::bioA	0.625	Phenformin	1	1	0.578
1.56 mM	PA14 Tn::bioA	0.862	Phenformin	1	1	0.815
0.78 mM	PA14 Tn::bioA	1.056	Phenformin	1	1	1.009
100 mM	PA14 Tn::bioA	0.05	Phenformin	1	2	0
50 mM	PA14 Tn::bioA	0.048	Phenformin	1	2	-0.002
25 mM	PA14 Tn::bioA	0.048	Phenformin	1	2	-0.002
12.5 mM	PA14 Tn::bioA	0.049	Phenformin	1	2	-0.001
6.25 mM	PA14 Tn::bioA	0.507	Phenformin	1	2	0.457
3.125 mM	PA14 Tn::bioA	0.605	Phenformin	1	2	0.555
1.56 mM	PA14 Tn::bioA	0.895	Phenformin	1	2	0.845
0.78 mM	PA14 Tn::bioA	0.931	Phenformin	1	2	0.881
100 mM	PA14 Tn::bioA MR1.3	0.049	Phenformin	1	1	0
50 mM	PA14 Tn::bioA MR1.3	0.048	Phenformin	1	1	-0.001
25 mM	PA14 Tn::bioA MR1.3	0.049	Phenformin	1	1	0
12.5 mM	PA14 Tn::bioA MR1.3	0.049	Phenformin	1	1	0
6.25 mM	PA14 Tn::bioA MR1.3	0.048	Phenformin	1	1	-0.001
3.125 mM	PA14 Tn::bioA MR1.3	0.669	Phenformin	1	1	0.62
1.56 mM	PA14 Tn::bioA MR1.3	0.902	Phenformin	1	1	0.853
0.78 mM	PA14 Tn::bioA MR1.3	1.096	Phenformin	1	1	1.047
100 mM	PA14 Tn::bioA MR1.3	0.049	Phenformin	1	2	0
50 mM	PA14 Tn::bioA MR1.3	0.048	Phenformin	1	2	-0.001
25 mM	PA14 Tn::bioA MR1.3	0.049	Phenformin	1	2	0
12.5 mM	PA14 Tn::bioA MR1.3	0.049	Phenformin	1	2	0
6.25 mM	PA14 Tn::bioA MR1.3	0.389	Phenformin	1	2	0.34
3.125 mM	PA14 Tn::bioA MR1.3	0.616	Phenformin	1	2	0.567
1.56 mM	PA14 Tn::bioA MR1.3	0.839	Phenformin	1	2	0.79
0.78 mM	PA14 Tn::bioA MR1.3	0.996	Phenformin	1	2	0.947
100 mM	PA14 Tn::bioF	0.051	Phenformin	1	1	0
50 mM	PA14 Tn::bioF	0.048	Phenformin	1	1	-0.003
25 mM	PA14 Tn::bioF	0.048	Phenformin	1	1	-0.003
12.5 mM	PA14 Tn::bioF	0.049	Phenformin	1	1	-0.002
6.25 mM	PA14 Tn::bioF	0.483	Phenformin	1	1	0.432
3.125 mM	PA14 Tn::bioF	0.632	Phenformin	1	1	0.581
1.56 mM	PA14 Tn::bioF	1.037	Phenformin	1	1	0.986
0.78 mM	PA14 Tn::bioF	0.986	Phenformin	1	1	0.935
100 mM	PA14 Tn::bioF	0.049	Phenformin	1	2	0
50 mM	PA14 Tn::bioF	0.048	Phenformin	1	2	-0.001
25 mM	PA14 Tn::bioF	0.049	Phenformin	1	2	0
12.5 mM	PA14 Tn::bioF	0.049	Phenformin	1	2	0
6.25 mM	PA14 Tn::bioF	0.472	Phenformin	1	2	0.423
3.125 mM	PA14 Tn::bioF	0.647	Phenformin	1	2	0.598
1.56 mM	PA14 Tn::bioF	0.787	Phenformin	1	2	0.738
0.78 mM	PA14 Tn::bioF	0.953	Phenformin	1	2	0.904
100 mM	PA14 Tn::bioF MR1.1	0.051	Phenformin	1	1	0
50 mM	PA14 Tn::bioF MR1.1	0.048	Phenformin	1	1	-0.003
25 mM	PA14 Tn::bioF MR1.1	0.048	Phenformin	1	1	-0.003
12.5 mM	PA14 Tn::bioF MR1.1	0.048	Phenformin	1	1	-0.003
6.25 mM	PA14 Tn::bioF MR1.1	0.136	Phenformin	1	1	0.085
3.125 mM	PA14 Tn::bioF MR1.1	0.637	Phenformin	1	1	0.586
1.56 mM	PA14 Tn::bioF MR1.1	0.773	Phenformin	1	1	0.722
0.78 mM	PA14 Tn::bioF MR1.1	0.861	Phenformin	1	1	0.81
100 mM	PA14 Tn::bioF MR1.1	0.054	Phenformin	1	2	0
50 mM	PA14 Tn::bioF MR1.1	0.05	Phenformin	1	2	-0.004
25 mM	PA14 Tn::bioF MR1.1	0.047	Phenformin	1	2	-0.007
12.5 mM	PA14 Tn::bioF MR1.1	0.048	Phenformin	1	2	-0.006
6.25 mM	PA14 Tn::bioF MR1.1	0.05	Phenformin	1	2	-0.004
3.125 mM	PA14 Tn::bioF MR1.1	0.675	Phenformin	1	2	0.621
1.56 mM	PA14 Tn::bioF MR1.1	0.884	Phenformin	1	2	0.83
0.78 mM	PA14 Tn::bioF MR1.1	0.932	Phenformin	1	2	0.878
100 mM	PA14 Tn::bioA	0.13	Phenformin	2	1	0
50 mM	PA14 Tn::bioA	0.127	Phenformin	2	1	-0.003
25 mM	PA14 Tn::bioA	0.122	Phenformin	2	1	-0.008
12.5 mM	PA14 Tn::bioA	0.115	Phenformin	2	1	-0.015
6.25 mM	PA14 Tn::bioA	0.399	Phenformin	2	1	0.269
3.125 mM	PA14 Tn::bioA	0.513	Phenformin	2	1	0.383
1.56 mM	PA14 Tn::bioA	0.669	Phenformin	2	1	0.539
0.78 mM	PA14 Tn::bioA	0.749	Phenformin	2	1	0.619
100 mM	PA14 Tn::bioA	0.12	Phenformin	2	2	0
50 mM	PA14 Tn::bioA	0.129	Phenformin	2	2	0.009
25 mM	PA14 Tn::bioA	0.12	Phenformin	2	2	0
12.5 mM	PA14 Tn::bioA	0.128	Phenformin	2	2	0.008
6.25 mM	PA14 Tn::bioA	0.43	Phenformin	2	2	0.31
3.125 mM	PA14 Tn::bioA	0.562	Phenformin	2	2	0.442
1.56 mM	PA14 Tn::bioA	0.677	Phenformin	2	2	0.557
0.78 mM	PA14 Tn::bioA	0.787	Phenformin	2	2	0.667
100 mM	PA14 Tn::bioA	0.133	Phenformin	2	3	0
50 mM	PA14 Tn::bioA	0.133	Phenformin	2	3	0
25 mM	PA14 Tn::bioA	0.131	Phenformin	2	3	-0.002
12.5 mM	PA14 Tn::bioA	0.139	Phenformin	2	3	0.006
6.25 mM	PA14 Tn::bioA	0.384	Phenformin	2	3	0.251
3.125 mM	PA14 Tn::bioA	0.497	Phenformin	2	3	0.364
1.56 mM	PA14 Tn::bioA	0.671	Phenformin	2	3	0.538
0.78 mM	PA14 Tn::bioA	0.8	Phenformin	2	3	0.667
100 mM	PA14 Tn::bioA MR1.3	0.134	Phenformin	2	1	0
50 mM	PA14 Tn::bioA MR1.3	0.128	Phenformin	2	1	-0.006
25 mM	PA14 Tn::bioA MR1.3	0.121	Phenformin	2	1	-0.013
12.5 mM	PA14 Tn::bioA MR1.3	0.124	Phenformin	2	1	-0.01
6.25 mM	PA14 Tn::bioA MR1.3	0.393	Phenformin	2	1	0.259
3.125 mM	PA14 Tn::bioA MR1.3	0.535	Phenformin	2	1	0.401
1.56 mM	PA14 Tn::bioA MR1.3	0.648	Phenformin	2	1	0.514
0.78 mM	PA14 Tn::bioA MR1.3	0.768	Phenformin	2	1	0.634
100 mM	PA14 Tn::bioA MR1.3	0.138	Phenformin	2	2	0
50 mM	PA14 Tn::bioA MR1.3	0.128	Phenformin	2	2	-0.01
25 mM	PA14 Tn::bioA MR1.3	0.125	Phenformin	2	2	-0.013
12.5 mM	PA14 Tn::bioA MR1.3	0.122	Phenformin	2	2	-0.016
6.25 mM	PA14 Tn::bioA MR1.3	0.419	Phenformin	2	2	0.281
3.125 mM	PA14 Tn::bioA MR1.3	0.541	Phenformin	2	2	0.403
1.56 mM	PA14 Tn::bioA MR1.3	0.668	Phenformin	2	2	0.53
0.78 mM	PA14 Tn::bioA MR1.3	0.794	Phenformin	2	2	0.656
100 mM	PA14 Tn::bioA MR1.3	0.137	Phenformin	2	3	0
50 mM	PA14 Tn::bioA MR1.3	0.131	Phenformin	2	3	-0.006
25 mM	PA14 Tn::bioA MR1.3	0.128	Phenformin	2	3	-0.009
12.5 mM	PA14 Tn::bioA MR1.3	0.123	Phenformin	2	3	-0.014
6.25 mM	PA14 Tn::bioA MR1.3	0.406	Phenformin	2	3	0.269
3.125 mM	PA14 Tn::bioA MR1.3	0.529	Phenformin	2	3	0.392
1.56 mM	PA14 Tn::bioA MR1.3	0.65	Phenformin	2	3	0.513
0.78 mM	PA14 Tn::bioA MR1.3	0.784	Phenformin	2	3	0.647
100 mM	PA14 Tn::bioF	0.143	Phenformin	2	1	0
50 mM	PA14 Tn::bioF	0.127	Phenformin	2	1	-0.016
25 mM	PA14 Tn::bioF	0.139	Phenformin	2	1	-0.004
12.5 mM	PA14 Tn::bioF	0.143	Phenformin	2	1	0
6.25 mM	PA14 Tn::bioF	0.428	Phenformin	2	1	0.285
3.125 mM	PA14 Tn::bioF	0.564	Phenformin	2	1	0.421
1.56 mM	PA14 Tn::bioF	0.729	Phenformin	2	1	0.586
0.78 mM	PA14 Tn::bioF	0.815	Phenformin	2	1	0.672
100 mM	PA14 Tn::bioF	0.143	Phenformin	2	2	0
50 mM	PA14 Tn::bioF	0.128	Phenformin	2	2	-0.015
25 mM	PA14 Tn::bioF	0.13	Phenformin	2	2	-0.013
12.5 mM	PA14 Tn::bioF	0.143	Phenformin	2	2	0
6.25 mM	PA14 Tn::bioF	0.423	Phenformin	2	2	0.28
3.125 mM	PA14 Tn::bioF	0.556	Phenformin	2	2	0.413
1.56 mM	PA14 Tn::bioF	0.687	Phenformin	2	2	0.544
0.78 mM	PA14 Tn::bioF	0.824	Phenformin	2	2	0.681
100 mM	PA14 Tn::bioF	0.139	Phenformin	2	3	0
50 mM	PA14 Tn::bioF	0.129	Phenformin	2	3	-0.01
25 mM	PA14 Tn::bioF	0.132	Phenformin	2	3	-0.007
12.5 mM	PA14 Tn::bioF	0.157	Phenformin	2	3	0.018
6.25 mM	PA14 Tn::bioF	0.435	Phenformin	2	3	0.296
3.125 mM	PA14 Tn::bioF	0.564	Phenformin	2	3	0.425
1.56 mM	PA14 Tn::bioF	0.711	Phenformin	2	3	0.572
0.78 mM	PA14 Tn::bioF	0.839	Phenformin	2	3	0.7
100 mM	PA14 Tn::bioF MR1.1	0.139	Phenformin	2	1	0
50 mM	PA14 Tn::bioF MR1.1	0.129	Phenformin	2	1	-0.01
25 mM	PA14 Tn::bioF MR1.1	0.13	Phenformin	2	1	-0.009
12.5 mM	PA14 Tn::bioF MR1.1	0.138	Phenformin	2	1	-0.001
6.25 mM	PA14 Tn::bioF MR1.1	0.358	Phenformin	2	1	0.219
3.125 mM	PA14 Tn::bioF MR1.1	0.541	Phenformin	2	1	0.402
1.56 mM	PA14 Tn::bioF MR1.1	0.657	Phenformin	2	1	0.518
0.78 mM	PA14 Tn::bioF MR1.1	0.792	Phenformin	2	1	0.653
100 mM	PA14 Tn::bioF MR1.1	0.136	Phenformin	2	2	0
50 mM	PA14 Tn::bioF MR1.1	0.126	Phenformin	2	2	-0.01
25 mM	PA14 Tn::bioF MR1.1	0.131	Phenformin	2	2	-0.005
12.5 mM	PA14 Tn::bioF MR1.1	0.132	Phenformin	2	2	-0.004
6.25 mM	PA14 Tn::bioF MR1.1	0.353	Phenformin	2	2	0.217
3.125 mM	PA14 Tn::bioF MR1.1	0.511	Phenformin	2	2	0.375
1.56 mM	PA14 Tn::bioF MR1.1	0.679	Phenformin	2	2	0.543
0.78 mM	PA14 Tn::bioF MR1.1	0.727	Phenformin	2	2	0.591
100 mM	PA14 Tn::bioF MR1.1	0.14	Phenformin	2	3	0
50 mM	PA14 Tn::bioF MR1.1	0.125	Phenformin	2	3	-0.015
25 mM	PA14 Tn::bioF MR1.1	0.129	Phenformin	2	3	-0.011
12.5 mM	PA14 Tn::bioF MR1.1	0.133	Phenformin	2	3	-0.007
6.25 mM	PA14 Tn::bioF MR1.1	0.349	Phenformin	2	3	0.209
3.125 mM	PA14 Tn::bioF MR1.1	0.496	Phenformin	2	3	0.356
1.56 mM	PA14 Tn::bioF MR1.1	0.662	Phenformin	2	3	0.522
0.78 mM	PA14 Tn::bioF MR1.1	0.716	Phenformin	2	3	0.576
100 mM	PA14	0.136	Phenformin	2	1	0
50 mM	PA14	0.13	Phenformin	2	1	-0.006
25 mM	PA14	0.123	Phenformin	2	1	-0.013
12.5 mM	PA14	0.153	Phenformin	2	1	0.017
6.25 mM	PA14	0.399	Phenformin	2	1	0.263
3.125 mM	PA14	0.528	Phenformin	2	1	0.392
1.56 mM	PA14	0.665	Phenformin	2	1	0.529
0.78 mM	PA14	0.815	Phenformin	2	1	0.679
100 mM	PA14	0.135	Phenformin	2	2	0
50 mM	PA14	0.131	Phenformin	2	2	-0.004
25 mM	PA14	0.132	Phenformin	2	2	-0.003
12.5 mM	PA14	0.21	Phenformin	2	2	0.075
6.25 mM	PA14	0.397	Phenformin	2	2	0.262
3.125 mM	PA14	0.533	Phenformin	2	2	0.398
1.56 mM	PA14	0.647	Phenformin	2	2	0.512
0.78 mM	PA14	0.868	Phenformin	2	2	0.733
100 mM	PA14	0.143	Phenformin	2	3	0
50 mM	PA14	0.134	Phenformin	2	3	-0.009
25 mM	PA14	0.132	Phenformin	2	3	-0.011
12.5 mM	PA14	0.175	Phenformin	2	3	0.032
6.25 mM	PA14	0.399	Phenformin	2	3	0.256
3.125 mM	PA14	0.538	Phenformin	2	3	0.395
1.56 mM	PA14	0.709	Phenformin	2	3	0.566
0.78 mM	PA14	0.784	Phenformin	2	3	0.641
100 mM	PA14 Tn::bioA	0.131	Phenformin	3	1	0
50 mM	PA14 Tn::bioA	0.123	Phenformin	3	1	-0.008
25 mM	PA14 Tn::bioA	0.123	Phenformin	3	1	-0.008
12.5 mM	PA14 Tn::bioA	0.137	Phenformin	3	1	0.006
6.25 mM	PA14 Tn::bioA	0.386	Phenformin	3	1	0.255
3.125 mM	PA14 Tn::bioA	0.528	Phenformin	3	1	0.397
1.56 mM	PA14 Tn::bioA	0.669	Phenformin	3	1	0.538
0.78 mM	PA14 Tn::bioA	0.805	Phenformin	3	1	0.674
100 mM	PA14 Tn::bioA	0.146	Phenformin	3	2	0
50 mM	PA14 Tn::bioA	0.128	Phenformin	3	2	-0.018
25 mM	PA14 Tn::bioA	0.129	Phenformin	3	2	-0.017
12.5 mM	PA14 Tn::bioA	0.138	Phenformin	3	2	-0.008
6.25 mM	PA14 Tn::bioA	0.408	Phenformin	3	2	0.262
3.125 mM	PA14 Tn::bioA	0.595	Phenformin	3	2	0.449
1.56 mM	PA14 Tn::bioA	0.688	Phenformin	3	2	0.542
0.78 mM	PA14 Tn::bioA	0.797	Phenformin	3	2	0.651
100 mM	PA14 Tn::bioA	0.147	Phenformin	3	3	0
50 mM	PA14 Tn::bioA	0.131	Phenformin	3	3	-0.016
25 mM	PA14 Tn::bioA	0.133	Phenformin	3	3	-0.014
12.5 mM	PA14 Tn::bioA	0.148	Phenformin	3	3	0.001
6.25 mM	PA14 Tn::bioA	0.413	Phenformin	3	3	0.266
3.125 mM	PA14 Tn::bioA	0.515	Phenformin	3	3	0.368
1.56 mM	PA14 Tn::bioA	0.621	Phenformin	3	3	0.474
0.78 mM	PA14 Tn::bioA	0.749	Phenformin	3	3	0.602
100 mM	PA14 Tn::bioA MR1.3	0.148	Phenformin	3	1	0
50 mM	PA14 Tn::bioA MR1.3	0.128	Phenformin	3	1	-0.02
25 mM	PA14 Tn::bioA MR1.3	0.134	Phenformin	3	1	-0.014
12.5 mM	PA14 Tn::bioA MR1.3	0.138	Phenformin	3	1	-0.01
6.25 mM	PA14 Tn::bioA MR1.3	0.365	Phenformin	3	1	0.217
3.125 mM	PA14 Tn::bioA MR1.3	0.502	Phenformin	3	1	0.354
1.56 mM	PA14 Tn::bioA MR1.3	0.663	Phenformin	3	1	0.515
0.78 mM	PA14 Tn::bioA MR1.3	0.8	Phenformin	3	1	0.652
100 mM	PA14 Tn::bioA MR1.3	0.15	Phenformin	3	2	0
50 mM	PA14 Tn::bioA MR1.3	0.131	Phenformin	3	2	-0.019
25 mM	PA14 Tn::bioA MR1.3	0.133	Phenformin	3	2	-0.017
12.5 mM	PA14 Tn::bioA MR1.3	0.145	Phenformin	3	2	-0.005
6.25 mM	PA14 Tn::bioA MR1.3	0.405	Phenformin	3	2	0.255
3.125 mM	PA14 Tn::bioA MR1.3	0.55	Phenformin	3	2	0.4
1.56 mM	PA14 Tn::bioA MR1.3	0.686	Phenformin	3	2	0.536
0.78 mM	PA14 Tn::bioA MR1.3	0.777	Phenformin	3	2	0.627
100 mM	PA14 Tn::bioA MR1.3	0.146	Phenformin	3	3	0
50 mM	PA14 Tn::bioA MR1.3	0.131	Phenformin	3	3	-0.015
25 mM	PA14 Tn::bioA MR1.3	0.133	Phenformin	3	3	-0.013
12.5 mM	PA14 Tn::bioA MR1.3	0.157	Phenformin	3	3	0.011
6.25 mM	PA14 Tn::bioA MR1.3	0.415	Phenformin	3	3	0.269
3.125 mM	PA14 Tn::bioA MR1.3	0.545	Phenformin	3	3	0.399
1.56 mM	PA14 Tn::bioA MR1.3	0.699	Phenformin	3	3	0.553
0.78 mM	PA14 Tn::bioA MR1.3	0.812	Phenformin	3	3	0.666
100 mM	PA14 Tn::bioF	0.144	Phenformin	3	1	0
50 mM	PA14 Tn::bioF	0.13	Phenformin	3	1	-0.014
25 mM	PA14 Tn::bioF	0.129	Phenformin	3	1	-0.015
12.5 mM	PA14 Tn::bioF	0.149	Phenformin	3	1	0.005
6.25 mM	PA14 Tn::bioF	0.438	Phenformin	3	1	0.294
3.125 mM	PA14 Tn::bioF	0.568	Phenformin	3	1	0.424
1.56 mM	PA14 Tn::bioF	0.709	Phenformin	3	1	0.565
0.78 mM	PA14 Tn::bioF	0.787	Phenformin	3	1	0.643
100 mM	PA14 Tn::bioF	0.14	Phenformin	3	2	0
50 mM	PA14 Tn::bioF	0.129	Phenformin	3	2	-0.011
25 mM	PA14 Tn::bioF	0.133	Phenformin	3	2	-0.007
12.5 mM	PA14 Tn::bioF	0.157	Phenformin	3	2	0.017
6.25 mM	PA14 Tn::bioF	0.444	Phenformin	3	2	0.304
3.125 mM	PA14 Tn::bioF	0.566	Phenformin	3	2	0.426
1.56 mM	PA14 Tn::bioF	0.694	Phenformin	3	2	0.554
0.78 mM	PA14 Tn::bioF	0.805	Phenformin	3	2	0.665
100 mM	PA14 Tn::bioF	0.139	Phenformin	3	3	0
50 mM	PA14 Tn::bioF	0.132	Phenformin	3	3	-0.007
25 mM	PA14 Tn::bioF	0.127	Phenformin	3	3	-0.012
12.5 mM	PA14 Tn::bioF	0.147	Phenformin	3	3	0.008
6.25 mM	PA14 Tn::bioF	0.427	Phenformin	3	3	0.288
3.125 mM	PA14 Tn::bioF	0.551	Phenformin	3	3	0.412
1.56 mM	PA14 Tn::bioF	0.62	Phenformin	3	3	0.481
0.78 mM	PA14 Tn::bioF	0.74	Phenformin	3	3	0.601
100 mM	PA14 Tn::bioF MR1.1	0.14	Phenformin	3	1	0
50 mM	PA14 Tn::bioF MR1.1	0.13	Phenformin	3	1	-0.01
25 mM	PA14 Tn::bioF MR1.1	0.135	Phenformin	3	1	-0.005
12.5 mM	PA14 Tn::bioF MR1.1	0.138	Phenformin	3	1	-0.002
6.25 mM	PA14 Tn::bioF MR1.1	0.379	Phenformin	3	1	0.239
3.125 mM	PA14 Tn::bioF MR1.1	0.517	Phenformin	3	1	0.377
1.56 mM	PA14 Tn::bioF MR1.1	0.6	Phenformin	3	1	0.46
0.78 mM	PA14 Tn::bioF MR1.1	0.726	Phenformin	3	1	0.586
100 mM	PA14 Tn::bioF MR1.1	0.142	Phenformin	3	2	0
50 mM	PA14 Tn::bioF MR1.1	0.13	Phenformin	3	2	-0.012
25 mM	PA14 Tn::bioF MR1.1	0.131	Phenformin	3	2	-0.011
12.5 mM	PA14 Tn::bioF MR1.1	0.145	Phenformin	3	2	0.003
6.25 mM	PA14 Tn::bioF MR1.1	0.327	Phenformin	3	2	0.185
3.125 mM	PA14 Tn::bioF MR1.1	0.552	Phenformin	3	2	0.41
1.56 mM	PA14 Tn::bioF MR1.1	0.652	Phenformin	3	2	0.51
0.78 mM	PA14 Tn::bioF MR1.1	0.766	Phenformin	3	2	0.624
100 mM	PA14 Tn::bioF MR1.1	0.142	Phenformin	3	3	0
50 mM	PA14 Tn::bioF MR1.1	0.128	Phenformin	3	3	-0.014
25 mM	PA14 Tn::bioF MR1.1	0.129	Phenformin	3	3	-0.013
12.5 mM	PA14 Tn::bioF MR1.1	0.138	Phenformin	3	3	-0.004
6.25 mM	PA14 Tn::bioF MR1.1	0.378	Phenformin	3	3	0.236
3.125 mM	PA14 Tn::bioF MR1.1	0.545	Phenformin	3	3	0.403
1.56 mM	PA14 Tn::bioF MR1.1	0.681	Phenformin	3	3	0.539
0.78 mM	PA14 Tn::bioF MR1.1	0.681	Phenformin	3	3	0.539
100 mM	PA14	0.139	Phenformin	3	1	0
50 mM	PA14	0.132	Phenformin	3	1	-0.007
25 mM	PA14	0.134	Phenformin	3	1	-0.005
12.5 mM	PA14	0.205	Phenformin	3	1	0.066
6.25 mM	PA14	0.391	Phenformin	3	1	0.252
3.125 mM	PA14	0.589	Phenformin	3	1	0.45
1.56 mM	PA14	0.665	Phenformin	3	1	0.526
0.78 mM	PA14	0.745	Phenformin	3	1	0.606
100 mM	PA14	0.139	Phenformin	3	2	0
50 mM	PA14	0.128	Phenformin	3	2	-0.011
25 mM	PA14	0.135	Phenformin	3	2	-0.004
12.5 mM	PA14	0.18	Phenformin	3	2	0.041
6.25 mM	PA14	0.395	Phenformin	3	2	0.256
3.125 mM	PA14	0.585	Phenformin	3	2	0.446
1.56 mM	PA14	0.689	Phenformin	3	2	0.55
0.78 mM	PA14	0.793	Phenformin	3	2	0.654
100 mM	PA14	0.143	Phenformin	3	3	0
50 mM	PA14	0.131	Phenformin	3	3	-0.012
25 mM	PA14	0.134	Phenformin	3	3	-0.009
12.5 mM	PA14	0.201	Phenformin	3	3	0.058
6.25 mM	PA14	0.402	Phenformin	3	3	0.259
3.125 mM	PA14	0.559	Phenformin	3	3	0.416
1.56 mM	PA14	0.7	Phenformin	3	3	0.557
0.78 mM	PA14	0.808	Phenformin	3	3	0.665

### Sheet: Ex Fig 7e
See Extended Data Table 1

### Sheet: Ex Fig 7f
STRAIN	CHROM	POS	TYPE	REF	ALT	EVIDENCE	FTYPE	STRAND	NT_POS	AA_POS	EFFECT	LOCUS_TAG	GENE	PRODUCT	Notes
PA14 ∆bioA MoxR1.1	EAHIKFFA_1	1608361	snp	C	A	A:20 C:0					intergenic				35 bp before BioP
PA14 ∆bioA MoxR1.2	EAHIKFFA_1	473271	snp	A	C	C:20 A:0	CDS	+	629/1458	210/485	missense_variant c.629A>C p.Gln210Pro	EAHIKFFA_00436	oprM_1	Outer membrane protein OprM	OprM
PA14 ∆bioA MoxR1.3	EAHIKFFA_1	473137	ins	G	GGCGCA	GGCGCA:18 G:0	CDS	+	510/1458	170/485	frameshift_variant c.505_509dupAGCGC p.Gln171fs	EAHIKFFA_00436	oprM_1	Outer membrane protein OprM	OprM
PA14 ∆bioF MoxR1.1	EPJBDHCB_1	6144832	snp	G	A	A:20 G:0					intergenic				35 bp before BioP
PA14 ∆bioF MoxR1.2	EPJBDHCB_1	4882493	snp	C	T	T:20 C:0	CDS	-	3773/13029	1258/4342	stop_gained c.3773G>A p.Trp1258*	EPJBDHCB_04452	lgrB_3	Linear gramicidin synthase subunit B	Really PvdL - by sequence simiarity on pseudomonas.com
PA14 ∆bioF MoxR1.2	EPJBDHCB_1	6144832	snp	G	A	A:20 G:0					intergenic				35 bp before BioP
PA14 ∆bioF MoxR2.1	ICIKHBEP_1	1361522	snp	G	A	A:20 G:0									35 bp before BioP

### Sheet: Ex Fig 7h
Strain	Metformin	Rep	AUC		Metformin Concentration	Comparison	Test	p value	t value
E coli BW25113	0 mM	1	12.4093		0 mM	E coli BW25113 vs. E coli ∆bioA	t-test independent samples with Benjamini-Hochberg correction	4.908e-05	-18.61
E coli BW25113	0 mM	2	12.0503		0 mM	E coli BW25113 vs. E coli ∆bioB	t-test independent samples with Benjamini-Hochberg correction	0.0004388	-10.66
E coli BW25113	0 mM	3	11.6423		0 mM	E coli BW25113 vs. E coli ∆bioC	t-test independent samples with Benjamini-Hochberg correction	0.0001054	-15.34
E coli BW25113	100 mM	1	7.07517		0 mM	E coli BW25113 vs. E coli ∆bioD	t-test independent samples with Benjamini-Hochberg correction	5.612e-05	-17.99
E coli BW25113	100 mM	2	6.81542		0 mM	E coli BW25113 vs. E coli ∆bioF	t-test independent samples with Benjamini-Hochberg correction	7.781e-05	-16.56
E coli BW25113	100 mM	3	7.03033		50 mM	E coli BW25113 vs. E coli ∆bioA	t-test independent samples with Benjamini-Hochberg correction	0.6303	-0.5203
E coli BW25113	200 mM	1	3.53558		50 mM	E coli BW25113 vs. E coli ∆bioB	t-test independent samples with Benjamini-Hochberg correction	0.4433	0.8498
E coli BW25113	200 mM	2	3.56658		50 mM	E coli BW25113 vs. E coli ∆bioC	t-test independent samples with Benjamini-Hochberg correction	0.005758	-5.383
E coli BW25113	200 mM	3	3.0045		50 mM	E coli BW25113 vs. E coli ∆bioD	t-test independent samples with Benjamini-Hochberg correction	0.003394	-6.223
E coli BW25113	50 mM	1	9.1085		50 mM	E coli BW25113 vs. E coli ∆bioF	t-test independent samples with Benjamini-Hochberg correction	0.01511	-4.079
E coli BW25113	50 mM	2	9.72408		100 mM	E coli BW25113 vs. E coli ∆bioA	t-test independent samples with Benjamini-Hochberg correction	0.132	-1.888
E coli BW25113	50 mM	3	10.232		100 mM	E coli BW25113 vs. E coli ∆bioB	t-test independent samples with Benjamini-Hochberg correction	0.01404	4.169
E coli ∆bioA	0 mM	1	17.5715		100 mM	E coli BW25113 vs. E coli ∆bioC	t-test independent samples with Benjamini-Hochberg correction	0.0009588	-8.705
E coli ∆bioA	0 mM	2	17.0555		100 mM	E coli BW25113 vs. E coli ∆bioD	t-test independent samples with Benjamini-Hochberg correction	0.007918	-4.922
E coli ∆bioA	0 mM	3	17.6513		100 mM	E coli BW25113 vs. E coli ∆bioF	t-test independent samples with Benjamini-Hochberg correction	0.0004948	-10.33
E coli ∆bioA	100 mM	1	7.904		200 mM	E coli BW25113 vs. E coli ∆bioA	t-test independent samples with Benjamini-Hochberg correction	0.8348	0.2225
E coli ∆bioA	100 mM	2	6.95658		200 mM	E coli BW25113 vs. E coli ∆bioB	t-test independent samples with Benjamini-Hochberg correction	0.1591	-1.728
E coli ∆bioA	100 mM	3	7.94142		200 mM	E coli BW25113 vs. E coli ∆bioC	t-test independent samples with Benjamini-Hochberg correction	0.16	-1.723
E coli ∆bioA	200 mM	1	3.21258		200 mM	E coli BW25113 vs. E coli ∆bioD	t-test independent samples with Benjamini-Hochberg correction	0.3594	-1.034
E coli ∆bioA	200 mM	2	3.34925		200 mM	E coli BW25113 vs. E coli ∆bioF	t-test independent samples with Benjamini-Hochberg correction	0.3637	-1.024
E coli ∆bioA	200 mM	3	3.41667
E coli ∆bioA	50 mM	1	9.86133
E coli ∆bioA	50 mM	2	8.63542
E coli ∆bioA	50 mM	3	12.345
E coli ∆bioB	0 mM	1	15.1208
E coli ∆bioB	0 mM	2	14.8643
E coli ∆bioB	0 mM	3	15.5299
E coli ∆bioB	100 mM	1	6.67625
E coli ∆bioB	100 mM	2	6.52858
E coli ∆bioB	100 mM	3	6.57467
E coli ∆bioB	200 mM	1	3.70617
E coli ∆bioB	200 mM	2	3.82708
E coli ∆bioB	200 mM	3	3.58567
E coli ∆bioB	50 mM	1	9.1255
E coli ∆bioB	50 mM	2	9.21517
E coli ∆bioB	50 mM	3	9.75567
E coli ∆bioC	0 mM	1	16.3888
E coli ∆bioC	0 mM	2	17.1337
E coli ∆bioC	0 mM	3	16.7967
E coli ∆bioC	100 mM	1	8.43017
E coli ∆bioC	100 mM	2	8.26233
E coli ∆bioC	100 mM	3	8.01433
E coli ∆bioC	200 mM	1	3.64442
E coli ∆bioC	200 mM	2	3.82117
E coli ∆bioC	200 mM	3	3.63458
E coli ∆bioC	50 mM	1	12.0691
E coli ∆bioC	50 mM	2	11.6218
E coli ∆bioC	50 mM	3	11.4351
E coli ∆bioD	0 mM	1	16.8925
E coli ∆bioD	0 mM	2	17.5308
E coli ∆bioD	0 mM	3	17.2393
E coli ∆bioD	100 mM	1	9.51292
E coli ∆bioD	100 mM	2	8.27483
E coli ∆bioD	100 mM	3	8.66142
E coli ∆bioD	200 mM	1	3.71517
E coli ∆bioD	200 mM	2	3.41642
E coli ∆bioD	200 mM	3	3.60233
E coli ∆bioD	50 mM	1	11.7377
E coli ∆bioD	50 mM	2	12.5393
E coli ∆bioD	50 mM	3	12.3097
E coli ∆bioF	0 mM	1	17.3093
E coli ∆bioF	0 mM	2	16.8037
E coli ∆bioF	0 mM	3	16.667
E coli ∆bioF	100 mM	1	8.15225
E coli ∆bioF	100 mM	2	7.927
E coli ∆bioF	100 mM	3	8.098
E coli ∆bioF	200 mM	1	3.45075
E coli ∆bioF	200 mM	2	3.72817
E coli ∆bioF	200 mM	3	3.54167
E coli ∆bioF	50 mM	1	11.9851
E coli ∆bioF	50 mM	2	11.1783
E coli ∆bioF	50 mM	3	11.1292

### Sheet: Ex Fig 7i
Strain	Metformin	BioRep	AUC			Metformin Concentration	Comparison	Test	p value	t value
AB5075 bioA::kr	0 mM Metformin	1	13.8228			0 mM	AB5075 vs. AB5075 bioA::kr	t-test independent samples with Benjamini-Hochberg correction	0.0203	-3.73
AB5075 bioA::kr	0 mM Metformin	2	12.6736			0 mM	AB5075 vs. AB5075 bioB::kr	t-test independent samples with Benjamini-Hochberg correction	0.331	-1.11
AB5075 bioA::kr	0 mM Metformin	3	11.0044			0 mM	AB5075 vs. AB5075 bioC::kr	t-test independent samples with Benjamini-Hochberg correction	0.238	-1.39
AB5075 bioA::kr	100 mM Metformin	1	3.94756			0 mM	AB5075 vs. AB5075 bioD::kr	t-test independent samples with Benjamini-Hochberg correction	0.589	-0.587
AB5075 bioA::kr	100 mM Metformin	2	5.35115			0 mM	AB5075 vs. AB5075 bioF::kr	t-test independent samples with Benjamini-Hochberg correction	0.944	-0.0747
AB5075 bioA::kr	100 mM Metformin	3	5.86217			50 mM	AB5075 vs. AB5075 bioA::kr	t-test independent samples with Benjamini-Hochberg correction	0.599	-0.57
AB5075 bioA::kr	200 mM Metformin	1	1.03223			50 mM	AB5075 vs. AB5075 bioB::kr	t-test independent samples with Benjamini-Hochberg correction	0.833	0.225
AB5075 bioA::kr	200 mM Metformin	2	1.36573			50 mM	AB5075 vs. AB5075 bioC::kr	t-test independent samples with Benjamini-Hochberg correction	0.921	0.106
AB5075 bioA::kr	200 mM Metformin	3	2.9245			50 mM	AB5075 vs. AB5075 bioD::kr	t-test independent samples with Benjamini-Hochberg correction	0.495	0.75
AB5075 bioA::kr	50 mM Metformin	1	4.20948			50 mM	AB5075 vs. AB5075 bioF::kr	t-test independent samples with Benjamini-Hochberg correction	0.467	0.802
AB5075 bioA::kr	50 mM Metformin	2	5.53998			100 mM	AB5075 vs. AB5075 bioA::kr	t-test independent samples with Benjamini-Hochberg correction	0.3	-1.19
AB5075 bioA::kr	50 mM Metformin	3	6.85433			100 mM	AB5075 vs. AB5075 bioB::kr	t-test independent samples with Benjamini-Hochberg correction	0.922	-0.104
AB5075 bioB::kr	0 mM Metformin	1	11.2853			100 mM	AB5075 vs. AB5075 bioC::kr	t-test independent samples with Benjamini-Hochberg correction	0.0947	2.18
AB5075 bioB::kr	0 mM Metformin	2	6.51623			100 mM	AB5075 vs. AB5075 bioD::kr	t-test independent samples with Benjamini-Hochberg correction	0.105	2.09
AB5075 bioB::kr	0 mM Metformin	3	9.8995			100 mM	AB5075 vs. AB5075 bioF::kr	t-test independent samples with Benjamini-Hochberg correction	0.204	1.52
AB5075 bioB::kr	100 mM Metformin	1	4.13656			200 mM	AB5075 vs. AB5075 bioA::kr	t-test independent samples with Benjamini-Hochberg correction	0.896	-0.14
AB5075 bioB::kr	100 mM Metformin	2	3.29231			200 mM	AB5075 vs. AB5075 bioB::kr	t-test independent samples with Benjamini-Hochberg correction	0.438	0.861
AB5075 bioB::kr	100 mM Metformin	3	5.7085			200 mM	AB5075 vs. AB5075 bioC::kr	t-test independent samples with Benjamini-Hochberg correction	0.284	1.24
AB5075 bioB::kr	200 mM Metformin	1	0.402148			200 mM	AB5075 vs. AB5075 bioD::kr	t-test independent samples with Benjamini-Hochberg correction	0.251	1.34
AB5075 bioB::kr	200 mM Metformin	2	0.934229			200 mM	AB5075 vs. AB5075 bioF::kr	t-test independent samples with Benjamini-Hochberg correction	0.263	1.3
AB5075 bioB::kr	200 mM Metformin	3	1.88458
AB5075 bioB::kr	50 mM Metformin	1	3.87698
AB5075 bioB::kr	50 mM Metformin	2	5.0944
AB5075 bioB::kr	50 mM Metformin	3	5.4695
AB5075 bioC::kr	0 mM Metformin	1	9.52415
AB5075 bioC::kr	0 mM Metformin	2	7.7519
AB5075 bioC::kr	0 mM Metformin	3	9.91648
AB5075 bioC::kr	100 mM Metformin	1	3.93206
AB5075 bioC::kr	100 mM Metformin	2	3.46631
AB5075 bioC::kr	100 mM Metformin	3	2.99389
AB5075 bioC::kr	200 mM Metformin	1	1.29831
AB5075 bioC::kr	200 mM Metformin	2	0.851897
AB5075 bioC::kr	200 mM Metformin	3	0.783227
AB5075 bioC::kr	50 mM Metformin	1	3.87365
AB5075 bioC::kr	50 mM Metformin	2	5.80831
AB5075 bioC::kr	50 mM Metformin	3	5.01364
AB5075 bioD::kr	0 mM Metformin	1	13.8228
AB5075 bioD::kr	0 mM Metformin	2	8.30748
AB5075 bioD::kr	0 mM Metformin	3	4.63198
AB5075 bioD::kr	100 mM Metformin	1	3.94756
AB5075 bioD::kr	100 mM Metformin	2	3.12015
AB5075 bioD::kr	100 mM Metformin	3	3.56814
AB5075 bioD::kr	200 mM Metformin	1	1.03223
AB5075 bioD::kr	200 mM Metformin	2	0.943897
AB5075 bioD::kr	200 mM Metformin	3	0.873977
AB5075 bioD::kr	50 mM Metformin	1	4.20948
AB5075 bioD::kr	50 mM Metformin	2	4.83248
AB5075 bioD::kr	50 mM Metformin	3	4.52423
AB5075 bioF::kr	0 mM Metformin	1	11.2853
AB5075 bioF::kr	0 mM Metformin	2	6.45281
AB5075 bioF::kr	0 mM Metformin	3	4.42606
AB5075 bioF::kr	100 mM Metformin	1	4.13656
AB5075 bioF::kr	100 mM Metformin	2	3.25198
AB5075 bioF::kr	100 mM Metformin	3	3.80823
AB5075 bioF::kr	200 mM Metformin	1	0.402148
AB5075 bioF::kr	200 mM Metformin	2	0.91523
AB5075 bioF::kr	200 mM Metformin	3	1.34264
AB5075 bioF::kr	50 mM Metformin	1	3.87698
AB5075 bioF::kr	50 mM Metformin	2	5.11481
AB5075 bioF::kr	50 mM Metformin	3	4.29323
AB5075	0 mM Metformin	1	9.52415
AB5075	0 mM Metformin	2	5.96548
AB5075	0 mM Metformin	3	6.15008
AB5075	100 mM Metformin	1	3.93206
AB5075	100 mM Metformin	2	4.13915
AB5075	100 mM Metformin	3	4.83017
AB5075	200 mM Metformin	1	1.29831
AB5075	200 mM Metformin	2	0.983396
AB5075	200 mM Metformin	3	2.71042
AB5075	50 mM Metformin	1	3.87365
AB5075	50 mM Metformin	2	5.19431
AB5075	50 mM Metformin	3	5.88558
