## Extended Data Table 13 for "Restoring Antibiotic Sensitivity via Metabolic Pathway Manipulation in *Pseudomonas aeruginosa*"

### Sheet: Ex Fig 9a
Strain	Rep	Drug	Met	log10(Conc)	Concentration
A1C5	1	tet	Metformin	0.290035	1.95		Comparison	Test	P value	t value
A1C5	1	tet	No Metformin	1.79518	62.4		A1C5_Metformin vs. A1C5_No Metformin	t-test independent samples with Bonferroni correction	5.09e-06	-9.48
A1C5	2	tet	No Metformin	1.49415	31.2		AP_Metformin vs. AP_No Metformin	t-test independent samples with Bonferroni correction	5.89e-08	-11.5
A1C5	3	tet	No Metformin	1.19312	15.6		A2C4_Metformin vs. A2C4_No Metformin	t-test independent samples with Bonferroni correction	1.59e-07	-10.7
A1C5	4	tet	Metformin	0.290035	1.95		FP_Metformin vs. FP_No Metformin	t-test independent samples with Bonferroni correction	1.58e-05	-7.47
A1C5	5	tet	No Metformin	1.79518	62.4		FC2_Metformin vs. FC2_No Metformin	t-test independent samples with Bonferroni correction	3.08e-05	-6.86
A1C5	6	tet	Metformin	0.290035	1.95		AP_Metformin vs. A1C5_Metformin	t-test independent samples with Bonferroni correction	4.99e-05	7.61
A1C5	6	tet	No Metformin	1.19312	15.6		FP_Metformin vs. FC2_Metformin	t-test independent samples with Bonferroni correction	0.0128	3.84
A1C5	7	tet	Metformin	0.290035	1.95		AP_Metformin vs. A2C4_Metformin	t-test independent samples with Bonferroni correction	0.000523	5.6
A1C5	7	tet	No Metformin	1.19312	15.6
A1C5	8	tet	Metformin	0.290035	1.95		p-value annotation legend:
A1C5	8	tet	No Metformin	1.79518	62.4		ns: 5.00e-02 < p <= 1.00e+00
A1C5	9	tet	Metformin	0.290035	1.95		*: 1.00e-02 < p <= 5.00e-02
A1C5	9	tet	No Metformin	1.19312	15.6		**: 1.00e-03 < p <= 1.00e-02
A2C4	1	tet	Metformin	0.290035	1.95		***: 1.00e-04 < p <= 1.00e-03
A2C4	1	tet	No Metformin	1.49415	31.2		****: p <= 1.00e-04
A2C4	2	tet	Metformin	0.290035	1.95		Sample name Legend:
A2C4	2	tet	No Metformin	1.79518	62.4		AP = PA14 Tn::bioA
A2C4	3	tet	Metformin	0.591065	3.9		FP = PA14 Tn::bioF
A2C4	3	tet	No Metformin	1.79518	62.4		A1C5 = PA14 Tn::bioA1 MR1.3
A2C4	4	tet	Metformin	0.290035	1.95		A2C4 = PA14 Tn::bioA MR2.2
A2C4	4	tet	No Metformin	1.79518	62.4		FC2 = PA14 Tn::bioF MR1.1
A2C4	5	tet	Metformin	0.290035	1.95
A2C4	5	tet	No Metformin	0.892095	7.8
A2C4	6	tet	Metformin	0.591065	3.9
A2C4	6	tet	No Metformin	1.79518	62.4
A2C4	7	tet	Metformin	0.290035	1.95
A2C4	7	tet	No Metformin	1.49415	31.2
A2C4	8	tet	No Metformin	1.79518	62.4
A2C4	9	tet	Metformin	0.290035	1.95
A2C4	9	tet	No Metformin	1.79518	62.4
AP	1	tet	No Metformin	1.49415	31.2
AP	2	tet	Metformin	0.591065	3.9
AP	2	tet	No Metformin	1.79518	62.4
AP	3	tet	Metformin	0.591065	3.9
AP	3	tet	No Metformin	1.79518	62.4
AP	4	tet	Metformin	0.892095	7.8
AP	4	tet	No Metformin	1.79518	62.4
AP	5	tet	Metformin	0.892095	7.8
AP	5	tet	No Metformin	1.79518	62.4
AP	6	tet	Metformin	0.591065	3.9
AP	6	tet	No Metformin	1.49415	31.2
AP	7	tet	Metformin	0.892095	7.8
AP	7	tet	No Metformin	1.49415	31.2
AP	8	tet	Metformin	0.892095	7.8
AP	8	tet	No Metformin	1.49415	31.2
AP	9	tet	Metformin	0.892095	7.8
AP	9	tet	No Metformin	1.79518	62.4
FC2	1	tet	Metformin	0.591065	3.9
FC2	1	tet	No Metformin	1.49415	31.2
FC2	2	tet	Metformin	0.591065	3.9
FC2	2	tet	No Metformin	0.892095	7.8
FC2	3	tet	Metformin	-0.309804	0.49
FC2	3	tet	No Metformin	1.19312	15.6
FC2	4	tet	Metformin	0.591065	3.9
FC2	4	tet	No Metformin	1.49415	31.2
FC2	5	tet	Metformin	-0.0132283	0.97
FC2	5	tet	No Metformin	1.49415	31.2
FC2	6	tet	Metformin	0.290035	1.95
FC2	6	tet	No Metformin	1.49415	31.2
FC2	7	tet	Metformin	-0.309804	0.49
FC2	7	tet	No Metformin	1.49415	31.2
FC2	8	tet	Metformin	-0.619789	0.24
FC2	8	tet	No Metformin	1.19312	15.6
FC2	9	tet	Metformin	0.591065	3.9
FC2	9	tet	No Metformin	1.49415	31.2
FP	1	tet	Metformin	0.892095	7.8
FP	1	tet	No Metformin	1.49415	31.2
FP	2	tet	Metformin	0.892095	7.8
FP	2	tet	No Metformin	1.79518	62.4
FP	3	tet	Metformin	1.19312	15.6
FP	3	tet	No Metformin	1.79518	62.4
FP	4	tet	No Metformin	1.79518	62.4
FP	5	tet	Metformin	0.591065	3.9
FP	5	tet	No Metformin	1.49415	31.2
FP	6	tet	Metformin	0.892095	7.8
FP	6	tet	No Metformin	1.49415	31.2
FP	7	tet	Metformin	0.591065	3.9
FP	7	tet	No Metformin	1.49415	31.2
FP	8	tet	Metformin	0.892095	7.8
FP	8	tet	No Metformin	1.19312	15.6
FP	9	tet	Metformin	0.892095	7.8
FP	9	tet	No Metformin	1.79518	62.4

### Sheet: Ex Fig 9b
Strain	Rep	Drug	Met	log10(Conc)	Concentration
A1C5	1	mer	Metformin	-0.505845	0.312		Comparison	Test	P value	t value
A1C5	1	mer	No Metformin	0.39794	2.5		A1C5_Metformin vs. A1C5_No Metformin	t-test independent samples with Bonferroni correction	6.22e-06	-7.79
A1C5	2	mer	Metformin	-0.505845	0.312		AP_Metformin vs. AP_No Metformin	t-test independent samples with Bonferroni correction	0.0125	-3.8
A1C5	2	mer	No Metformin	0.39794	2.5		A2C4_Metformin vs. A2C4_No Metformin	t-test independent samples with Bonferroni correction	2.99e-06	-8.25
A1C5	3	mer	Metformin	-0.204815	0.624		FP_Metformin vs. FP_No Metformin	t-test independent samples with Bonferroni correction	0.00827	-4
A1C5	3	mer	No Metformin	0.39794	2.5		FC2_Metformin vs. FC2_No Metformin	t-test independent samples with Bonferroni correction	1.86e-06	-8.55
A1C5	4	mer	Metformin	-0.204815	0.624		AP_Metformin vs. A1C5_Metformin	t-test independent samples with Bonferroni correction	0.807	1.74
A1C5	4	mer	No Metformin	0.39794	2.5		FP_Metformin vs. FC2_Metformin	t-test independent samples with Bonferroni correction	4.41e-06	8
A1C5	5	mer	Metformin	-0.806875	0.156		AP_Metformin vs. A2C4_Metformin	t-test independent samples with Bonferroni correction	1	1.23
A1C5	5	mer	No Metformin	0.39794	2.5
A1C5	6	mer	Metformin	-0.806875	0.156		p-value annotation legend:
A1C5	6	mer	No Metformin	0.09691	1.25		ns: 5.00e-02 < p <= 1.00e+00
A1C5	7	mer	Metformin	-0.505845	0.312		*: 1.00e-02 < p <= 5.00e-02
A1C5	7	mer	No Metformin	0.09691	1.25		**: 1.00e-03 < p <= 1.00e-02
A1C5	8	mer	Metformin	-0.204815	0.624		***: 1.00e-04 < p <= 1.00e-03
A1C5	8	mer	No Metformin	0.69897	5		****: p <= 1.00e-04
A1C5	9	mer	Metformin	-0.505845	0.312		Sample name Legend:
A1C5	9	mer	No Metformin	0.09691	1.25		AP = PA14 Tn::bioA
A2C4	1	mer	Metformin	-0.505845	0.312		FP = PA14 Tn::bioF
A2C4	1	mer	No Metformin	0.39794	2.5		A1C5 = PA14 Tn::bioA1 MR1.3
A2C4	2	mer	Metformin	-0.505845	0.312		A2C4 = PA14 Tn::bioA MR2.2
A2C4	2	mer	No Metformin	0.39794	2.5		FC2 = PA14 Tn::bioF MR1.1
A2C4	3	mer	Metformin	-0.204815	0.624
A2C4	3	mer	No Metformin	0.69897	5
A2C4	4	mer	Metformin	-0.505845	0.312
A2C4	4	mer	No Metformin	0.09691	1.25
A2C4	5	mer	Metformin	-0.505845	0.312
A2C4	5	mer	No Metformin	0.39794	2.5
A2C4	6	mer	Metformin	-0.204815	0.624
A2C4	6	mer	No Metformin	0.39794	2.5
A2C4	7	mer	Metformin	-0.204815	0.624
A2C4	7	mer	No Metformin	0.09691	1.25
A2C4	8	mer	Metformin	-0.505845	0.312
A2C4	8	mer	No Metformin	0.09691	1.25
A2C4	9	mer	Metformin	-0.204815	0.624
A2C4	9	mer	No Metformin	0.39794	2.5
AP	1	mer	Metformin	-0.204815	0.624
AP	1	mer	No Metformin	0.69897	5
AP	2	mer	Metformin	0.39794	2.5
AP	2	mer	No Metformin	0.69897	5
AP	3	mer	Metformin	0.39794	2.5
AP	3	mer	No Metformin	0.69897	5
AP	4	mer	Metformin	-0.806875	0.156
AP	4	mer	No Metformin	0.09691	1.25
AP	5	mer	Metformin	-0.806875	0.156
AP	5	mer	No Metformin	0.69897	5
AP	6	mer	Metformin	-0.204815	0.624
AP	6	mer	No Metformin	0.39794	2.5
AP	7	mer	Metformin	0.09691	1.25
AP	7	mer	No Metformin	0.09691	1.25
AP	8	mer	Metformin	0.09691	1.25
AP	8	mer	No Metformin	0.39794	2.5
AP	9	mer	Metformin	-0.505845	0.312
AP	9	mer	No Metformin	1	10
FC2	1	mer	Metformin	-0.505845	0.312
FC2	1	mer	No Metformin	0.39794	2.5
FC2	2	mer	Metformin	-0.806875	0.156
FC2	2	mer	No Metformin	0.39794	2.5
FC2	3	mer	Metformin	-0.806875	0.156
FC2	3	mer	No Metformin	0.39794	2.5
FC2	4	mer	Metformin	-0.505845	0.312
FC2	4	mer	No Metformin	0.09691	1.25
FC2	5	mer	Metformin	-0.505845	0.312
FC2	5	mer	No Metformin	0.09691	1.25
FC2	6	mer	Metformin	-0.806875	0.156
FC2	6	mer	No Metformin	0.09691	1.25
FC2	7	mer	Metformin	-0.806875	0.156
FC2	7	mer	No Metformin	0.09691	1.25
FC2	8	mer	Metformin	-0.204815	0.624
FC2	8	mer	No Metformin	0.69897	5
FC2	9	mer	Metformin	-0.505845	0.312
FC2	9	mer	No Metformin	0.69897	5
FP	1	mer	Metformin	0.09691	1.25
FP	1	mer	No Metformin	0.39794	2.5
FP	2	mer	Metformin	0.39794	2.5
FP	2	mer	No Metformin	0.39794	2.5
FP	3	mer	Metformin	0.09691	1.25
FP	3	mer	No Metformin	0.69897	5
FP	4	mer	Metformin	0.09691	1.25
FP	4	mer	No Metformin	1	10
FP	5	mer	Metformin	0.39794	2.5
FP	5	mer	No Metformin	0.69897	5
FP	6	mer	Metformin	0.09691	1.25
FP	6	mer	No Metformin	0.39794	2.5
FP	7	mer	Metformin	-0.204815	0.624
FP	7	mer	No Metformin	0.39794	2.5
FP	8	mer	Metformin	0.39794	2.5
FP	8	mer	No Metformin	0.69897	5
FP	9	mer	Metformin	0.39794	2.5
FP	9	mer	No Metformin	0.69897	5

### Sheet: Ex Fig 9c
Drug	strains	Met	Rep	slope	intercept	r_value	p_value	std_err
tet	A1C5	Metformin	1	0.0657776	-0.300755	0.571898	0.0841003	0.033358		Comparison	Test	P value	t value
tet	A1C5	Metformin	2	0.114671	-0.23828	0.782705	0.0374588	0.040779		A1C5_Metformin vs. A1C5_No Metformin	t-test independent samples with Bonferroni correction	0.000146	-6.01
tet	A1C5	Metformin	3	0.15035	-0.311476	0.790783	0.0610785	0.0581881		AP_Metformin vs. AP_No Metformin	t-test independent samples with Bonferroni correction	5.63e-08	-11
tet	A1C5	Metformin	4	0.0540016	-0.0262778	0.588492	0.0735025	0.0262303		A2C4_Metformin vs. A2C4_No Metformin	t-test independent samples with Bonferroni correction	6.67e-05	-6.43
tet	A1C5	Metformin	5	0.0649072	-0.0725505	0.595197	0.0908651	0.0331216		FP_Metformin vs. FP_No Metformin	t-test independent samples with Bonferroni correction	0.000243	-5.74
tet	A1C5	Metformin	6	0.0872637	-0.345581	0.824491	0.00179431	0.0199639		FC2_Metformin vs. FC2_No Metformin	t-test independent samples with Bonferroni correction	0.00026	-5.71
tet	A1C5	Metformin	7	0.0540016	-0.0262778	0.588492	0.0735025	0.0262303		AP_Metformin vs. A1C5_Metformin	t-test independent samples with Bonferroni correction	0.87	-1.7
tet	A1C5	Metformin	8	0.0126912	0.155243	0.164621	0.696867	0.0310439		FP_Metformin vs. FC2_Metformin	t-test independent samples with Bonferroni correction	0.0592	-3.07
tet	A1C5	Metformin	9	0.0540016	-0.0262778	0.588492	0.0735025	0.0262303		AP_Metformin vs. A2C4_Metformin	t-test independent samples with Bonferroni correction	0.467	-2.04
tet	A1C5	No Metformin	1	0.235956	-0.120693	0.981383	2.84656e-06	0.0174534
tet	A1C5	No Metformin	2	0.195818	-0.0537975	0.970868	1.35047e-05	0.0182667		p-value annotation legend:
tet	A1C5	No Metformin	3	0.145647	0.0632697	0.935771	0.000207568	0.0207431		ns: 5.00e-02 < p <= 1.00e+00
tet	A1C5	No Metformin	4	0.233126	-0.119623	0.96729	8.53637e-05	0.0249594		*: 1.00e-02 < p <= 5.00e-02
tet	A1C5	No Metformin	5	0.235956	-0.120693	0.981383	2.84656e-06	0.0174534		**: 1.00e-03 < p <= 1.00e-02
tet	A1C5	No Metformin	6	0.145647	0.0632697	0.935771	0.000207568	0.0207431		***: 1.00e-04 < p <= 1.00e-03
tet	A1C5	No Metformin	7	0.150664	0.105079	0.891003	0.00126342	0.0290158		****: p <= 1.00e-04
tet	A1C5	No Metformin	8	0.215887	-0.120693	0.988156	5.88558e-07	0.0126715		Sample name Legend:
tet	A1C5	No Metformin	9	0.145647	0.0632697	0.935771	0.000207568	0.0207431		AP = PA14 Tn::bioA
tet	A2C4	Metformin	1	0.0497358	-0.0892674	0.462575	0.178254	0.0337024		FP = PA14 Tn::bioF
tet	A2C4	Metformin	2	0.0454894	-0.0385002	0.821584	0.00660266	0.0119303		A1C5 = PA14 Tn::bioA1 MR1.3
tet	A2C4	Metformin	3	0.0868639	-0.134635	0.783605	0.0124685	0.0260295		A2C4 = PA14 Tn::bioA MR2.2
tet	A2C4	Metformin	4	0.0872637	-0.345581	0.824491	0.00179431	0.0199639		FC2 = PA14 Tn::bioF MR1.1
tet	A2C4	Metformin	5	0.0926256	-0.247195	0.730791	0.0163565	0.0305886
tet	A2C4	Metformin	6	0.125894	-0.451964	0.907937	0.00028087	0.0205461
tet	A2C4	Metformin	7	0.0303635	0.167874	0.351783	0.318843	0.0285658
tet	A2C4	Metformin	8	0.15035	-0.311476	0.790783	0.0610785	0.0581881
tet	A2C4	Metformin	9	0.0390735	-0.00158403	0.406801	0.277218	0.033164
tet	A2C4	No Metformin	1	0.180767	-0.0454356	0.971327	1.27792e-05	0.0167231
tet	A2C4	No Metformin	2	0.235956	-0.120693	0.981383	2.84656e-06	0.0174534
tet	A2C4	No Metformin	3	0.235956	-0.120693	0.981383	2.84656e-06	0.0174534
tet	A2C4	No Metformin	4	0.220904	-0.0788833	0.970938	1.33922e-05	0.0205809
tet	A2C4	No Metformin	5	0.101482	0.223797	0.743002	0.0138066	0.0323198
tet	A2C4	No Metformin	6	0.235956	-0.120693	0.981383	2.84656e-06	0.0174534
tet	A2C4	No Metformin	7	0.200836	-0.0119878	0.942731	0.000139902	0.0268578
tet	A2C4	No Metformin	8	0.235956	-0.120693	0.981383	2.84656e-06	0.0174534
tet	A2C4	No Metformin	9	0.230939	-0.162503	0.989721	3.58982e-07	0.0126129
tet	AP	Metformin	1	0.0492339	0.416636	0.663574	0.05133	0.0209793
tet	AP	Metformin	2	0.0396431	0.334512	0.636358	0.035289	0.0160185
tet	AP	Metformin	3	0.0396431	0.334512	0.636358	0.035289	0.0160185
tet	AP	Metformin	4	0.06498	0.255555	0.804722	0.00498909	0.0169481
tet	AP	Metformin	5	0.06498	0.255555	0.804722	0.00498909	0.0169481
tet	AP	Metformin	6	0.0313849	0.353246	0.593711	0.0703584	0.0150391
tet	AP	Metformin	7	0.06498	0.255555	0.804722	0.00498909	0.0169481
tet	AP	Metformin	8	0.0351202	0.482359	0.724569	0.0272387	0.0126263
tet	AP	Metformin	9	0.0528836	0.603269	0.592749	0.121485	0.0293346
tet	AP	No Metformin	1	0.128819	0.543605	0.888472	0.00318452	0.027165
tet	AP	No Metformin	2	0.180618	0.423826	0.944322	0.000126969	0.0237859
tet	AP	No Metformin	3	0.180618	0.423826	0.944322	0.000126969	0.0237859
tet	AP	No Metformin	4	0.178838	0.438122	0.934012	7.65633e-05	0.0241837
tet	AP	No Metformin	5	0.180618	0.423826	0.944322	0.000126969	0.0237859
tet	AP	No Metformin	6	0.130446	0.540893	0.897085	0.00103977	0.0242846
tet	AP	No Metformin	7	0.130446	0.540893	0.897085	0.00103977	0.0242846
tet	AP	No Metformin	8	0.130446	0.540893	0.897085	0.00103977	0.0242846
tet	AP	No Metformin	9	0.178838	0.438122	0.934012	7.65633e-05	0.0241837
tet	FC2	Metformin	1	0.191625	-0.971368	0.962309	3.29864e-05	0.0204687
tet	FC2	Metformin	2	0.191625	-0.971368	0.962309	3.29864e-05	0.0204687
tet	FC2	Metformin	3	0.0309985	-0.681786	0.534522	0.111434	0.0173287
tet	FC2	Metformin	4	0.17635	-0.793897	0.963193	3.03835e-05	0.0186019
tet	FC2	Metformin	5	0.0885394	-0.700957	0.88764	0.000607624	0.0162413
tet	FC2	Metformin	6	0.0858165	-0.743079	0.774887	0.0239211	0.0285787
tet	FC2	Metformin	7	0.0243513	-0.544761	0.440196	0.275057	0.0202782
tet	FC2	Metformin	8	0.00418898	-0.538802	0.0821995	0.833485	0.0191963
tet	FC2	Metformin	9	0.161261	-0.819293	0.973592	9.60309e-06	0.0142922
tet	FC2	No Metformin	1	0.281374	-0.85	0.994057	5.29647e-08	0.0116463
tet	FC2	No Metformin	2	0.197009	-0.593872	0.933765	7.76924e-05	0.0266962
tet	FC2	No Metformin	3	0.243135	-0.722538	0.964572	6.60346e-06	0.0235111
tet	FC2	No Metformin	4	0.281374	-0.85	0.994057	5.29647e-08	0.0116463
tet	FC2	No Metformin	5	0.281374	-0.85	0.994057	5.29647e-08	0.0116463
tet	FC2	No Metformin	6	0.281374	-0.85	0.994057	5.29647e-08	0.0116463
tet	FC2	No Metformin	7	0.266211	-0.974627	0.992309	1.30378e-07	0.0125515
tet	FC2	No Metformin	8	0.243135	-0.722538	0.964572	6.60346e-06	0.0235111
tet	FC2	No Metformin	9	0.266322	-0.808191	0.992124	1.41649e-07	0.0127085
tet	FP	Metformin	1	0.0331531	0.58576	0.574801	0.0821793	0.0166867
tet	FP	Metformin	2	0.0408541	0.677073	0.484165	0.1866	0.0279055
tet	FP	Metformin	3	0.0625635	0.513994	0.685694	0.0286069	0.0234807
tet	FP	Metformin	4	0.0319896	0.563997	0.365637	0.373082	0.0332444
tet	FP	Metformin	5	-0.00797626	0.706868	-0.162778	0.613233	0.0152888
tet	FP	Metformin	6	0.0313849	0.654276	0.593711	0.0703584	0.0150391
tet	FP	Metformin	7	-0.00716738	0.747314	-0.140859	0.697912	0.0178106
tet	FP	Metformin	8	0.023681	0.61595	0.393333	0.231394	0.0184511
tet	FP	Metformin	9	0.0191932	0.670868	0.348053	0.358686	0.0195394
tet	FP	No Metformin	1	0.0852918	0.833561	0.931128	0.000263776	0.0126263
tet	FP	No Metformin	2	0.115395	0.716494	0.938971	0.000174124	0.0159786
tet	FP	No Metformin	3	0.120412	0.758303	0.969087	1.65915e-05	0.0115866
tet	FP	No Metformin	4	0.130446	0.841923	0.897085	0.00103977	0.0242846
tet	FP	No Metformin	5	0.0852918	0.867009	0.895979	0.00107822	0.0159786
tet	FP	No Metformin	6	0.0852918	0.867009	0.895979	0.00107822	0.0159786
tet	FP	No Metformin	7	0.0855143	0.864414	0.897579	0.000424754	0.0148496
tet	FP	No Metformin	8	0.0351202	0.950628	0.724569	0.0272387	0.0126263
tet	FP	No Metformin	9	0.120412	0.724856	0.969087	1.65915e-05	0.0115866

### Sheet: Ex Fig 9d
Drug	strains	Met	Rep	slope	intercept	r_value	p_value	std_err
mer	A1C5	Metformin	1	0.0867074	-1.36533	0.847757	0.000128426	0.0156598		Comparison	Test	P value	t value
mer	A1C5	Metformin	2	0.0735373	-1.49107	0.889468	9.09938e-06	0.010479		A1C5_Metformin vs. A1C5_No Metformin	t-test independent samples with Bonferroni correction	0.000119	-6.12
mer	A1C5	Metformin	3	0.140436	-1.93305	0.933036	3.89987e-07	0.0150193		AP_Metformin vs. AP_No Metformin	t-test independent samples with Bonferroni correction	0.465	-2.04
mer	A1C5	Metformin	4	0.107246	-1.52737	0.936846	2.68984e-07	0.0111043		A2C4_Metformin vs. A2C4_No Metformin	t-test independent samples with Bonferroni correction	5.68e-05	-6.52
mer	A1C5	Metformin	5	0.0965942	-1.87537	0.88787	2.24444e-05	0.0144497		FP_Metformin vs. FP_No Metformin	t-test independent samples with Bonferroni correction	0.254	-2.35
mer	A1C5	Metformin	6	0.0781896	-1.87156	0.92727	6.57758e-07	0.00875586		FC2_Metformin vs. FC2_No Metformin	t-test independent samples with Bonferroni correction	0.0017	-4.76
mer	A1C5	Metformin	7	0.0950395	-1.7362	0.922436	9.8755e-07	0.0110345		AP_Metformin vs. A1C5_Metformin	t-test independent samples with Bonferroni correction	0.0223	3.53
mer	A1C5	Metformin	8	0.126366	-1.86213	0.963161	3.33264e-08	0.0101853		FP_Metformin vs. FC2_Metformin	t-test independent samples with Bonferroni correction	1.55e-05	7.25
mer	A1C5	Metformin	9	0.088655	-1.51479	0.912177	5.46984e-06	0.0114975		AP_Metformin vs. A2C4_Metformin	t-test independent samples with Bonferroni correction	0.0919	2.85
mer	A1C5	No Metformin	1	0.180031	-1.76972	0.956563	8.82883e-08	0.0158388
mer	A1C5	No Metformin	2	0.177379	-1.79293	0.971036	8.00755e-09	0.0125994		p-value annotation legend:
mer	A1C5	No Metformin	3	0.179368	-1.7863	0.966758	1.8133e-08	0.0136948		ns: 5.00e-02 < p <= 1.00e+00
mer	A1C5	No Metformin	4	0.143643	-1.43231	0.917361	3.84076e-06	0.0179927		*: 1.00e-02 < p <= 5.00e-02
mer	A1C5	No Metformin	5	0.164808	-1.63415	0.978147	1.49998e-09	0.0101126		**: 1.00e-03 < p <= 1.00e-02
mer	A1C5	No Metformin	6	0.144303	-1.54482	0.935256	9.24004e-07	0.0157661		***: 1.00e-04 < p <= 1.00e-03
mer	A1C5	No Metformin	7	0.135042	-1.3893	0.892471	1.76362e-05	0.0197043		****: p <= 1.00e-04
mer	A1C5	No Metformin	8	0.174737	-1.51494	0.943716	4.06281e-07	0.0176791		Sample name Legend:
mer	A1C5	No Metformin	9	0.135042	-1.3893	0.892471	1.76362e-05	0.0197043		AP = PA14 Tn::bioA
mer	A2C4	Metformin	1	0.109826	-1.84559	0.960003	5.42191e-08	0.0092467		FP = PA14 Tn::bioF
mer	A2C4	Metformin	2	0.109786	-1.63039	0.925242	7.82614e-07	0.0124851		A1C5 = PA14 Tn::bioA1 MR1.3
mer	A2C4	Metformin	3	0.105791	-1.49752	0.926096	7.2784e-07	0.0119535		A2C4 = PA14 Tn::bioA MR2.2
mer	A2C4	Metformin	4	0.0827005	-1.40563	0.865368	6.39253e-05	0.0138253		FC2 = PA14 Tn::bioF MR1.1
mer	A2C4	Metformin	5	0.0999023	-2.00769	0.954531	1.15639e-07	0.0090069
mer	A2C4	Metformin	6	0.121449	-1.73136	0.937456	2.258e-06	0.0135974
mer	A2C4	Metformin	7	0.142907	-2.00769	0.979594	9.97533e-10	0.00846406
mer	A2C4	Metformin	8	0.10718	-1.99776	0.966755	1.81427e-08	0.00818359
mer	A2C4	Metformin	9	0.134306	-2.1367	0.982328	4.23304e-10	0.00738709
mer	A2C4	No Metformin	1	0.151714	-1.56864	0.971775	1.5599e-09	0.010215
mer	A2C4	No Metformin	2	0.152904	-1.58782	0.954594	1.14691e-07	0.0137751
mer	A2C4	No Metformin	3	0.198635	-1.62014	0.965144	6.05062e-09	0.0149392
mer	A2C4	No Metformin	4	0.15223	-1.69038	0.940634	5.55654e-07	0.0158573
mer	A2C4	No Metformin	5	0.166136	-1.73007	0.948718	2.35006e-07	0.0159806
mer	A2C4	No Metformin	6	0.166136	-1.47194	0.924939	2.19312e-06	0.0197094
mer	A2C4	No Metformin	7	0.157535	-1.68706	0.929876	1.47406e-06	0.0179912
mer	A2C4	No Metformin	8	0.162501	-1.84256	0.950999	5.35112e-08	0.0146533
mer	A2C4	No Metformin	9	0.189955	-1.77965	0.944357	3.79824e-07	0.0190993
mer	AP	Metformin	1	0.159501	-2.22891	0.952099	1.36659e-08	0.0136912
mer	AP	Metformin	2	0.212393	-2.51654	0.972591	1.29163e-09	0.0140834
mer	AP	Metformin	3	0.204509	-2.10387	0.975091	3.26806e-09	0.013429
mer	AP	Metformin	4	0.0833622	-1.73312	0.890509	1.95709e-05	0.0122947
mer	AP	Metformin	5	0.110179	-2.17653	0.951191	1.75632e-07	0.010319
mer	AP	Metformin	6	0.162571	-2.42308	0.955459	1.0238e-07	0.0144958
mer	AP	Metformin	7	0.204086	-2.47679	0.965855	5.30061e-09	0.0151833
mer	AP	Metformin	8	0.204086	-2.47679	0.965855	5.30061e-09	0.0151833
mer	AP	Metformin	9	0.116499	-1.89749	0.935979	2.93287e-07	0.0121534
mer	AP	No Metformin	1	0.22502	-1.97813	0.970565	8.8136e-09	0.0161189
mer	AP	No Metformin	2	0.214435	-1.94174	0.966767	1.81038e-08	0.0163698
mer	AP	No Metformin	3	0.215879	-2.00309	0.985484	2.13954e-11	0.0103146
mer	AP	No Metformin	4	0.166799	-1.75649	0.911524	5.71018e-06	0.0217239
mer	AP	No Metformin	5	0.214435	-1.94174	0.966767	1.81038e-08	0.0163698
mer	AP	No Metformin	6	0.198556	-1.86566	0.942135	4.78105e-07	0.0203952
mer	AP	No Metformin	7	0.142926	-1.70676	0.899109	1.22124e-05	0.0200867
mer	AP	No Metformin	8	0.198556	-1.86566	0.942135	4.78105e-07	0.0203952
mer	AP	No Metformin	9	0.223036	-1.98475	0.975266	3.13425e-09	0.0145922
mer	FC2	Metformin	1	0.118096	-1.73283	0.923323	3.40578e-07	0.0131274
mer	FC2	Metformin	2	0.0833622	-1.81913	0.914582	4.65531e-06	0.0106407
mer	FC2	Metformin	3	0.106518	-2.05731	0.950933	1.81185e-07	0.0100046
mer	FC2	Metformin	4	0.132858	-2.03556	0.935381	3.1109e-07	0.0139312
mer	FC2	Metformin	5	0.0860086	-1.49494	0.924804	2.21624e-06	0.0102139
mer	FC2	Metformin	6	0.0965942	-1.87537	0.88787	2.24444e-05	0.0144497
mer	FC2	Metformin	7	0.0893166	-1.79928	0.896323	1.42922e-05	0.0127548
mer	FC2	Metformin	8	0.147538	-2.10693	0.960663	4.9139e-08	0.0123125
mer	FC2	Metformin	9	0.11975	-2.07054	0.968801	1.24477e-08	0.00884342
mer	FC2	No Metformin	1	0.187969	-1.82931	0.966653	1.84761e-08	0.0143754
mer	FC2	No Metformin	2	0.177467	-1.76935	0.956154	2.63079e-08	0.015076
mer	FC2	No Metformin	3	0.184663	-1.78296	0.957969	7.26851e-08	0.0159633
mer	FC2	No Metformin	4	0.12111	-1.43558	0.925959	2.02485e-06	0.014258
mer	FC2	No Metformin	5	0.157535	-1.68706	0.929876	1.47406e-06	0.0179912
mer	FC2	No Metformin	6	0.188961	-2.07424	0.944274	1.21437e-07	0.0182687
mer	FC2	No Metformin	7	0.116462	-1.42227	0.903383	9.50919e-06	0.0159592
mer	FC2	No Metformin	8	0.182015	-1.54803	0.956019	9.50112e-08	0.01612
mer	FC2	No Metformin	9	0.182015	-1.54803	0.956019	9.50112e-08	0.01612
mer	FP	Metformin	1	0.154311	-2.50964	0.894453	6.82533e-06	0.021396
mer	FP	Metformin	2	0.212448	-2.12041	0.967666	1.53886e-08	0.0159862
mer	FP	Metformin	3	0.181093	-2.5321	0.955648	2.83116e-08	0.0154788
mer	FP	Metformin	4	0.177371	-2.00795	0.961261	4.48783e-08	0.0146822
mer	FP	Metformin	5	0.200527	-2.28913	0.99004	1.37967e-11	0.00823174
mer	FP	Metformin	6	0.159467	-1.93832	0.939228	6.37477e-07	0.0168257
mer	FP	Metformin	7	0.174705	-2.36578	0.960272	1.3995e-08	0.0140813
mer	FP	Metformin	8	0.212882	-2.45985	0.982431	7.3449e-11	0.0112161
mer	FP	Metformin	9	0.217777	-2.39471	0.977314	3.82124e-10	0.0130896
mer	FP	No Metformin	1	0.198556	-1.86566	0.942135	4.78105e-07	0.0203952
mer	FP	No Metformin	2	0.192335	-1.8725	0.951763	4.84009e-08	0.0171972
mer	FP	No Metformin	3	0.230636	-1.98803	0.966651	4.55589e-09	0.0169468
mer	FP	No Metformin	4	0.22899	-2.0079	0.980448	7.73403e-10	0.0132673
mer	FP	No Metformin	5	0.232561	-2.01241	0.971314	3.31444e-08	0.0171671
mer	FP	No Metformin	6	0.187969	-1.87231	0.962344	3.79454e-08	0.0153273
mer	FP	No Metformin	7	0.198556	-1.86566	0.942135	4.78105e-07	0.0203952
mer	FP	No Metformin	8	0.225261	-1.96653	0.960478	1.35367e-08	0.0181061
mer	FP	No Metformin	9	0.206489	-1.96826	0.982347	4.20664e-10	0.0113512
