## Extended Data Table 14 for "Restoring Antibiotic Sensitivity via Metabolic Pathway Manipulation in *Pseudomonas aeruginosa*"

### Sheet: Bacterial Strains
Strain Name (as used within this study)	Relevant Genotype	Source
Pseudomonas aeruginosa strains
UCBPP-PA14	Wild-type
PAO1	Wild-type	Prof. Dr. Nassos Typas - EMBL Heidelberg
PA14 Tn::bioA	Transposon insertion mutant of bioA	PA14NR Set - Liberati et al. 2006
PA14 Tn::bioB	Transposon insertion mutant of bioB	PA14NR Set - Liberati et al. 2006
PA14 Tn::bioD	Transposon insertion mutant of bioD	PA14NR Set - Liberati et al. 2006
PA14 Tn::bioF	Transposon insertion mutant of bioF	PA14NR Set - Liberati et al. 2006
PA14 ∆bioB-H	Full operon deletion mutant of BioB/C/D/F/H	Professor Dr. Erwin Bohn - University Clinic Tuebingen - For this study
PA14 Tn::gacA	Transposon insertion mutant of gacA	PA14NR Set - Liberati et al. 2006
PA14 Tn::pyrE	Transposon insertion mutant of pyrE	PA14NR Set - Liberati et al. 2006
PA14 Tn::sucC	Transposon insertion mutant of sucC	PA14NR Set - Liberati et al. 2006
PA14 Tn::aroB	Transposon insertion mutant of aroB	PA14NR Set - Liberati et al. 2006
PA14 Tn::pheT	Transposon insertion mutant of pheT	PA14NR Set - Liberati et al. 2006
PA14 Tn::iscS	Transposon insertion mutant of iscS	PA14NR Set - Liberati et al. 2006
PA14 Tn::pnp	Transposon insertion mutant of pnp	PA14NR Set - Liberati et al. 2006
PA14 Tn::cysG	Transposon insertion mutant of cysG	PA14NR Set - Liberati et al. 2006
PA14 Tn::topA	Transposon insertion mutant of topA	PA14NR Set - Liberati et al. 2006
PA14 Tn::mexA	Transposon insertion mutant of mexA	PA14NR Set - Liberati et al. 2006
PA14 Tn::ptsP	Transposon insertion mutant of ptsP	PA14NR Set - Liberati et al. 2006
PA14 Tn::glnK	Transposon insertion mutant of glnK	PA14NR Set - Liberati et al. 2006
PA14 Tn::glpD	Transposon insertion mutant of glpD	PA14NR Set - Liberati et al. 2006
PA.CI-1	Wild-type clinical isolate from blood-stream infection from patient within Cologne, Germany	Dr Alexander Simonis - Uniklinik Koeln
PA.CI-2	Wild-type clinical isolate from blood-stream infection from patient within Cologne, Germany	Dr Alexander Simonis - Uniklinik Koeln
PA.CI-3	Wild-type clinical isolate from blood-stream infection from patient within Cologne, Germany	Dr Alexander Simonis - Uniklinik Koeln
PA.CI-4	Wild-type clinical isolate from blood-stream infection from patient within Cologne, Germany	Dr Alexander Simonis - Uniklinik Koeln
PA.CI-5	Wild-type clinical isolate from blood-stream infection from patient within Cologne, Germany	Dr Alexander Simonis - Uniklinik Koeln
PA.CI-6	Wild-type clinical isolate from blood-stream infection from patient within Cologne, Germany	Dr Alexander Simonis - Uniklinik Koeln
PA.CI-7	Wild-type clinical isolate from blood-stream infection from patient within Cologne, Germany	Dr Alexander Simonis - Uniklinik Koeln
PA.CI-8	Wild-type clinical isolate from blood-stream infection from patient within Cologne, Germany	Dr Alexander Simonis - Uniklinik Koeln
PA.CI-9	Wild-type clinical isolate from blood-stream infection from patient within Cologne, Germany	Dr Alexander Simonis - Uniklinik Koeln
PA.CI-10	Wild-type clinical isolate from blood-stream infection from patient within Cologne, Germany	Dr Alexander Simonis - Uniklinik Koeln
PA.CI-11	Wild-type clinical isolate from blood-stream infection from patient within Cologne, Germany	Dr Alexander Simonis - Uniklinik Koeln
PA.CI-12	Wild-type clinical isolate from blood-stream infection from patient within Cologne, Germany	Dr Alexander Simonis - Uniklinik Koeln
PA.CI-13	Wild-type clinical isolate from blood-stream infection from patient within Cologne, Germany	Dr Alexander Simonis - Uniklinik Koeln
PA.CI-14	Wild-type clinical isolate from blood-stream infection from patient within Cologne, Germany	Dr Alexander Simonis - Uniklinik Koeln
PA.CI-15	Wild-type clinical isolate from blood-stream infection from patient within Cologne, Germany	Dr Alexander Simonis - Uniklinik Koeln
PA.CI-1 ∆bioA	PA.CI-1 deletion mutant of gene bioA	This study
PA.CI-3 ∆bioA	PA.CI-3 deletion mutant of gene bioA	This study
PA.CI-9 ∆bioA	PA.CI-9 deletion mutant of gene bioA	This study
PA.CI-15 ∆bioA	PA.CI-15 deletion mutant of gene bioA	This study
UCBPP-PA14	Wild-type with pMF440 plasmid	This study
PA14 Tn::bioA pMF440	Transposon insertion mutant of bioA with pMF440 plasmid	This study
PA14 Tn::bioB pMF440	Transposon insertion mutant of bioB with pMF440 plasmid	This study
PA14 Tn::bioD pMF440	Transposon insertion mutant of bioD with pMF440 plasmid	This study
PA14 Tn::bioF pMF440	Transposon insertion mutant of bioF with pMF440 plasmid	This study
PA14 ∆bioB-H pMF440	Full operon deletion mutant of BioB/C/D/F/H with pMF440 plasmid	This study
PA14 Tn::bioA MR1.1	Metformin resistant mutant of PA14 Tn::bioA	This study
PA14 Tn::bioA MR1.2	Metformin resistant mutant of PA14 Tn::bioA	This study
PA14 Tn::bioA MR1.3	Metformin resistant mutant of PA14 Tn::bioA	This study
PA14 Tn::bioA MR2.1	Metformin resistant mutant of PA14 Tn::bioA	This study
PA14 Tn::bioA MR2.2	Metformin resistant mutant of PA14 Tn::bioA	This study
PA14 Tn::bioF MR1.1	Metformin resistant mutant of PA14 Tn::bioF	This study
PA14 Tn::bioF MR1.2	Metformin resistant mutant of PA14 Tn::bioF	This study
PA14 Tn::bioA MoxR1.1	Moroxydine resistant mutant of PA14 Tn::bioA	This study
PA14 Tn::bioA MoxR1.2	Moroxydine resistant mutant of PA14 Tn::bioA	This study
PA14 Tn::bioA MoxR1.3	Moroxydine resistant mutant of PA14 Tn::bioA	This study
PA14 Tn::bioF MoxR1.1	Moroxydine resistant mutant of PA14 Tn::bioF	This study
PA14 Tn::bioF MoxR1.2	Moroxydine resistant mutant of PA14 Tn::bioF	This study
PA14 Tn::bioF MoxR1.2	Moroxydine resistant mutant of PA14 Tn::bioF	This study
PA14 Tn::bioF MoxR2.1	Moroxydine resistant mutant of PA14 Tn::bioF	This study
PA.CI-1 ∆bioA MR1	Metformin resistant mutant of PA.CI-1 ∆bioA	This study
PA.CI-1 ∆bioA MR2	Metformin resistant mutant of PA.CI-1 ∆bioA	This study
PA.CI-1 ∆bioA MR3	Metformin resistant mutant of PA.CI-1 ∆bioA	This study
PA.CI-1 ∆bioA MR4	Metformin resistant mutant of PA.CI-1 ∆bioA	This study
PA.CI-1 ∆bioA MR5	Metformin resistant mutant of PA.CI-1 ∆bioA	This study
PA.CI-1 ∆bioA MR6	Metformin resistant mutant of PA.CI-1 ∆bioA	This study
PA.CI-1 ∆bioA MR7	Metformin resistant mutant of PA.CI-1 ∆bioA	This study
PA.CI-1 ∆bioA MR8	Metformin resistant mutant of PA.CI-1 ∆bioA	This study
PA.CI-1 ∆bioA MR9	Metformin resistant mutant of PA.CI-1 ∆bioA	This study
PA.CI-3 ∆bioA MR1	Metformin resistant mutant of PA.CI-3 ∆bioA	This study
PA.CI-3 ∆bioA MR2	Metformin resistant mutant of PA.CI-3 ∆bioA	This study
PA.CI-3 ∆bioA MR3	Metformin resistant mutant of PA.CI-3 ∆bioA	This study
PA.CI-3 ∆bioA MR4	Metformin resistant mutant of PA.CI-3 ∆bioA	This study
PA.CI-3 ∆bioA MR5	Metformin resistant mutant of PA.CI-3 ∆bioA	This study
PA.CI-3 ∆bioA MR6	Metformin resistant mutant of PA.CI-3 ∆bioA	This study
PA.CI-3 ∆bioA MR7	Metformin resistant mutant of PA.CI-3 ∆bioA	This study
PA.CI-3 ∆bioA MR8	Metformin resistant mutant of PA.CI-3 ∆bioA	This study
PA.CI-3 ∆bioA MR9	Metformin resistant mutant of PA.CI-3 ∆bioA	This study
PA.CI-9 ∆bioA MR1	Metformin resistant mutant of PA.CI-9 ∆bioA	This study
PA.CI-9 ∆bioA MR2	Metformin resistant mutant of PA.CI-9 ∆bioA	This study
PA.CI-9 ∆bioA MR3	Metformin resistant mutant of PA.CI-9 ∆bioA	This study
PA.CI-9 ∆bioA MR4	Metformin resistant mutant of PA.CI-9 ∆bioA	This study
PA.CI-9 ∆bioA MR5	Metformin resistant mutant of PA.CI-9 ∆bioA	This study
PA.CI-9 ∆bioA MR6	Metformin resistant mutant of PA.CI-9 ∆bioA	This study
PA.CI-9 ∆bioA MR7	Metformin resistant mutant of PA.CI-9 ∆bioA	This study
PA.CI-9 ∆bioA MR8	Metformin resistant mutant of PA.CI-9 ∆bioA	This study
PA.CI-9 ∆bioA MR9	Metformin resistant mutant of PA.CI-9 ∆bioA	This study
PA.CI-15 ∆bioA MR1	Metformin resistant mutant of PA.CI-15 ∆bioA	This study
PA.CI-15 ∆bioA MR2	Metformin resistant mutant of PA.CI-15 ∆bioA	This study
PA.CI-15 ∆bioA MR3	Metformin resistant mutant of PA.CI-15 ∆bioA	This study
PA.CI-15 ∆bioA MR4	Metformin resistant mutant of PA.CI-15 ∆bioA	This study
PA.CI-15 ∆bioA MR5	Metformin resistant mutant of PA.CI-15 ∆bioA	This study
PA.CI-15 ∆bioA MR6	Metformin resistant mutant of PA.CI-15 ∆bioA	This study
PA.CI-15 ∆bioA MR7	Metformin resistant mutant of PA.CI-15 ∆bioA	This study
PA.CI-15 ∆bioA MR8	Metformin resistant mutant of PA.CI-15 ∆bioA	This study
PA.CI-15 ∆bioA MR9	Metformin resistant mutant of PA.CI-15 ∆bioA	This study
Escherichia coli Strains
OP50	Wild type
DH5a pEXTk::PA.CI-1_BioA	pEXTK vector for production of knockouts within P. aeruginosa, with truncated bioA gene added.	This study
BW29427 pEXTk::PA.CI-1_BioA	DAP auxotroph donor strain - pEXTK vector for production of knockouts within P. aeruginosa, with truncated bioA gene added.	This study
DH5a pEXTk::PA.CI-3_BioA	pEXTK vector for production of knockouts within P. aeruginosa, with truncated bioA gene added.	This study
BW29427 pEXTk::PA.CI-3_BioA	DAP auxotroph donor strain - pEXTK vector for production of knockouts within P. aeruginosa, with truncated bioA gene added.	This study
DH5a pEXTk::PA.CI-9_BioA	pEXTK vector for production of knockouts within P. aeruginosa, with truncated bioA gene added.	This study
BW29427 pEXTk::PA.CI-9_BioA	DAP auxotroph donor strain - pEXTK vector for production of knockouts within P. aeruginosa, with truncated bioA gene added.	This study
DH5a pEXTk::PA.CI-15_BioA	pEXTK vector for production of knockouts within P. aeruginosa, with truncated bioA gene added.	This study
BW29427 pEXTk::PA.CI-15_BioA	DAP auxotroph donor strain - pEXTK vector for production of knockouts within P. aeruginosa, with truncated bioA gene added.	This study
E. coli SM10 λ pir::PA14 BioB-H	Conjugation donor strain - pEXTK vector for production of knockouts within P. aeruginosa, with truncated bioB-H operon gene added.	This study
BW29427 pMF440	DAP auxotroph donor strain - with pMF440 plasmid	This study
E. coli BW25113 ∆bioA	KEIO collection bioA deletion mutant	KEIO Collection - Baba et al. 2006
E. coli BW25113 ∆bioB	KEIO collection bioB deletion mutant	KEIO Collection - Baba et al. 2007
E. coli BW25113 ∆bioC	KEIO collection bioC deletion mutant	KEIO Collection - Baba et al. 2008
E. coli BW25113 ∆bioD	KEIO collection bioD deletion mutant	KEIO Collection - Baba et al. 2009
E. coli BW25113 ∆bioF	KEIO collection bioF deletion mutant	KEIO Collection - Baba et al. 2010
Acinetobacter baumannii Strains
tnab1_kr121204p08q108	Transposon insertion mutant of bioA	Acinetobacter baumannii Three-Allele Transposon Mutant Library - Gallagher et al. 2015
tnab1_kr121212p01q119	Transposon insertion mutant of bioB	Acinetobacter baumannii Three-Allele Transposon Mutant Library - Gallagher et al. 2016
tnab1_kr121203p07q174	Transposon insertion mutant of bioC	Acinetobacter baumannii Three-Allele Transposon Mutant Library - Gallagher et al. 2017
tnab1_kr130913p09q147	Transposon insertion mutant of bioD	Acinetobacter baumannii Three-Allele Transposon Mutant Library - Gallagher et al. 2018
tnab1_kr121203p04q101	Transposon insertion mutant of bioF	Acinetobacter baumannii Three-Allele Transposon Mutant Library - Gallagher et al. 2019

### Sheet: Worm strains
Strain Name (as used within this study)	Relevant Genotype	Source
N2	Wildtype	CGC
Pargk-1::GFP;Peft-3::mCherry	FGC86 sqIn82 [argk-1p::GFP + rol-6(su1006)]; wbmIs67 [eft-3p:: 3XFLAG::wrmScarlet::unc-54 3'UTR*wbmIs65]	This study

### Sheet: Plasmids
Plasmid Name (as used within this study)	Relevant Features	Source
pMF440	Constitutive mCherry expression	Addgene #62550
pEXTk	Pseudmonas aeruginosa gene deletion plasmid	Dr Erwin Bohn - University Clinic Tuebingen - Eggers et al 2023 Comm Biol.
pEXTk + PA14 bioB-H	Pseudmonas aeruginosa gene deletion plasmid for the BioB-H operon	This study
pEXTk + PA.CI-1 bioA	Pseudmonas aeruginosa gene deletion plasmid for the PA.CI-1 bioA gene	This study
pEXTk + PA.CI-3 bioA	Pseudmonas aeruginosa gene deletion plasmid for the PA.CI-3 bioA gene	This study
pEXTk + PA.CI-9 bioA	Pseudmonas aeruginosa gene deletion plasmid for the PA.CI-9 bioA gene	This study
pEXTk + PA.CI-15 bioA	Pseudmonas aeruginosa gene deletion plasmid for the PA.CI-15 bioA gene	This study
